# Repeated LPS induces training and tolerance of microglial responses across brain regions

**DOI:** 10.1101/2024.04.08.588502

**Authors:** Jennifer Kim, Olivia Sullivan, Kristen Lee, Justin Jao, Juan Tamayo, Abdullah Muhammad Madany, Brandon Wong, Paul Ashwood, Annie Vogel Ciernia

## Abstract

**Background:** Neuroinflammation is involved in the pathogenesis of almost every central nervous system disorder. As the brain’s innate immune cells, microglia fine tune their activity to a dynamic brain environment. Previous studies have shown that repeated bouts of peripheral inflammation can trigger long-term changes in microglial gene expression and function, a form of innate immune memory.

**Methods and Results:** In this study, we used multiple low-dose lipopolysaccharide (LPS) injections in adult mice to study the acute cytokine, transcriptomic, and microglia morphological changes that contribute to the formation of immune memory in the frontal cortex, hippocampus, and striatum, as well as the long-term effects of these changes on behavior. Training and tolerance of gene expression was shared across regions, and we identified 3 unique clusters of DEGs (2xLPS-sensitive, 4xLPS-sensitive, LPS-decreased) with different biological functions. 2xLPS-sensitive DEG promoters were enriched for binding sites for IRF and NFkB family transcription factors, two key regulators of innate immune memory. We quantified shifts in microglia morphological populations and found that while the proportion of ramified and rod-like microglia mostly remained consistent within brain regions and sexes with LPS treatment, there was a shift from ameboid towards hypertrophic morphological states across immune memory states and a dynamic emergence and resolution of trains of rod-like microglia with repeated LPS.

**Conclusions:** Together, findings support the dynamic regulation of microglia during the formation of immune memories in the brain and support future work to exploit this model in brain disease contexts.
