## Supplementary material for "Repeated LPS induces training and tolerance of microglial responses across brain regions": TableS1

### Sheet: KW test results
method	pvalue	statistic	df	cytokine.chemokine	region
Kruskal-Wallis rank sum test	0.00699392	14.0963	4	G-CSF	frontal cortex
Kruskal-Wallis rank sum test	0.0214838	11.5	4	G-CSF	hippocampus
Kruskal-Wallis rank sum test	0.00947802	13.4	4	G-CSF	striatum
Kruskal-Wallis rank sum test	0.0134879	12.5857	4	G-CSF	cerebellum
Kruskal-Wallis rank sum test	0.048874	9.54286	4	G-CSF	serum
Kruskal-Wallis rank sum test	0.0513125	9.42494	4	GM-CSF	frontal cortex
Kruskal-Wallis rank sum test	0.0886883	8.08008	4	GM-CSF	striatum
Kruskal-Wallis rank sum test	0.300697	4.87189	4	GM-CSF	cerebellum
Kruskal-Wallis rank sum test	0.483467	3.46339	4	GM-CSF	serum
Kruskal-Wallis rank sum test	0.0222437	11.4183	4	IL-1a	frontal cortex
Kruskal-Wallis rank sum test	0.306889	4.81429	4	IL-1a	striatum
Kruskal-Wallis rank sum test	0.644299	2.50188	4	IL-1a	serum
Kruskal-Wallis rank sum test	0.105781	7.63789	4	IL-1b	frontal cortex
Kruskal-Wallis rank sum test	0.467633	3.56787	4	IL-1b	striatum
Kruskal-Wallis rank sum test	0.272191	5.1506	4	IL-1b	cerebellum
Kruskal-Wallis rank sum test	0.214591	5.8	4	IL-2	frontal cortex
Kruskal-Wallis rank sum test	0.207847	5.88571	4	IL-2	hippocampus
Kruskal-Wallis rank sum test	0.314714	4.74286	4	IL-2	striatum
Kruskal-Wallis rank sum test	0.550679	3.04286	4	IL-2	cerebellum
Kruskal-Wallis rank sum test	0.00986751	13.3074	4	IL-5	frontal cortex
Kruskal-Wallis rank sum test	0.517646	3.2453	4	IL-5	serum
Kruskal-Wallis rank sum test	0.025995	11.0512	4	IL-6	frontal cortex
Kruskal-Wallis rank sum test	0.0245764	11.1836	4	IL-6	hippocampus
Kruskal-Wallis rank sum test	0.019018	11.7857	4	IL-6	striatum
Kruskal-Wallis rank sum test	0.032797	10.5	4	IL-6	cerebellum
Kruskal-Wallis rank sum test	0.0643947	8.87143	4	IL-6	serum
Kruskal-Wallis rank sum test	0.0508614	9.44635	4	IL-10	frontal cortex
Kruskal-Wallis rank sum test	0.0549921	9.25678	4	IL-10	striatum
Kruskal-Wallis rank sum test	0.351131	4.42833	4	IL-10	cerebellum
Kruskal-Wallis rank sum test	0.226029	5.65988	4	IL-10	serum
Kruskal-Wallis rank sum test	0.643659	2.50546	4	IL-13	frontal cortex
Kruskal-Wallis rank sum test	0.712487	2.1266	4	IL-13	hippocampus
Kruskal-Wallis rank sum test	0.472607	3.5348	4	IL-13	striatum
Kruskal-Wallis rank sum test	0.609215	2.7	4	IL-13	cerebellum
Kruskal-Wallis rank sum test	0.150615	6.73427	4	IL-15	frontal cortex
Kruskal-Wallis rank sum test	0.295696	4.91913	4	IL-15	serum
Kruskal-Wallis rank sum test	0.113614	7.45714	4	IL-17	frontal cortex
Kruskal-Wallis rank sum test	0.361589	4.34286	4	IL-17	striatum
Kruskal-Wallis rank sum test	0.21475	5.798	4	IL-17	cerebellum
Kruskal-Wallis rank sum test	0.0147927	12.3714	4	IP-10	frontal cortex
Kruskal-Wallis rank sum test	0.0740259	8.52857	4	IP-10	hippocampus
Kruskal-Wallis rank sum test	0.0312586	10.6143	4	IP-10	striatum
Kruskal-Wallis rank sum test	0.0214838	11.5	4	IP-10	cerebellum
Kruskal-Wallis rank sum test	0.0187871	11.8143	4	IP-10	serum
Kruskal-Wallis rank sum test	0.0166879	12.0909	4	KC	frontal cortex
Kruskal-Wallis rank sum test	0.0156286	12.2436	4	KC	hippocampus
Kruskal-Wallis rank sum test	0.006122	14.4	4	KC	striatum
Kruskal-Wallis rank sum test	0.0723313	8.58571	4	KC	cerebellum
Kruskal-Wallis rank sum test	0.0173513	12	4	KC	serum
Kruskal-Wallis rank sum test	0.0098563	13.31	4	MCP-1	frontal cortex
Kruskal-Wallis rank sum test	0.00918894	13.4712	4	MCP-1	hippocampus
Kruskal-Wallis rank sum test	0.0365296	10.2429	4	MCP-1	serum
Kruskal-Wallis rank sum test	0.00986751	13.3074	4	MIP-1b	frontal cortex
Kruskal-Wallis rank sum test	0.233915	5.56686	4	MIP-1b	cerebellum
Kruskal-Wallis rank sum test	0.0325873	10.5153	4	MIP-1b	serum
Kruskal-Wallis rank sum test	0.0832032	8.23906	4	MIP-2	frontal cortex
Kruskal-Wallis rank sum test	0.0285128	10.8325	4	MIP-2	hippocampus
Kruskal-Wallis rank sum test	0.16211	6.54286	4	MIP-2	striatum
Kruskal-Wallis rank sum test	0.0211778	11.5337	4	MIP-2	cerebellum
Kruskal-Wallis rank sum test	0.0887801	8.0775	4	MIP-2	serum
Kruskal-Wallis rank sum test	0.049018	9.53574	4	IFNgamma	striatum
Kruskal-Wallis rank sum test	0.484425	3.45714	4	IFNgamma	cerebellum
Kruskal-Wallis rank sum test	0.0550857	9.25264	4	IL-7	striatum
Kruskal-Wallis rank sum test	0.311954	4.76788	4	IL-7	cerebellum
Kruskal-Wallis rank sum test	0.560219	2.98571	4	IL-9	striatum
Kruskal-Wallis rank sum test	0.406006	4	4	IL-9	cerebellum
Kruskal-Wallis rank sum test	0.674661	2.33359	4	IL-9	serum
Kruskal-Wallis rank sum test	0.0292566	10.7714	4	MIP-1a	striatum
Kruskal-Wallis rank sum test	0.0214752	11.5009	4	MIP-1a	cerebellum
Kruskal-Wallis rank sum test	0.0722179	8.58958	4	MIP-1a	serum
Kruskal-Wallis rank sum test	0.229422	5.61952	4	TNF	cerebellum
Kruskal-Wallis rank sum test	0.625434	2.60784	4	TNF	serum
Kruskal-Wallis rank sum test	0.025995	11.0512	4	RANTES	serum

### Sheet: Corrected DunnPosthocs
Comparison	Z	P.unadj	padjust	gene	region
1xLPS - PBS	2.09244	0.0363995	0.0485326	G-CSF	frontal cortex
2xLPS - PBS	3.64682	0.000265507	0.00106203	G-CSF	frontal cortex
3xLPS - PBS	2.33157	0.0197232	0.0394464	G-CSF	frontal cortex
4xLPS - PBS	1.4946	0.135019	0.135019	G-CSF	frontal cortex
1xLPS - PBS	1.73308	0.0830812	0.166162	G-CSF	hippocampus
2xLPS - PBS	3.34664	0.000817973	0.00327189	G-CSF	hippocampus
3xLPS - PBS	1.37451	0.169283	0.188593	G-CSF	hippocampus
4xLPS - PBS	1.31475	0.188593	0.188593	G-CSF	hippocampus
1xLPS - PBS	1.8526	0.0639391	0.0639391	G-CSF	striatum
2xLPS - PBS	3.64545	0.000266927	0.00106771	G-CSF	striatum
3xLPS - PBS	1.97213	0.0485951	0.0639391	G-CSF	striatum
4xLPS - PBS	2.09165	0.0364698	0.0639391	G-CSF	striatum
1xLPS - PBS	1.97213	0.0485951	0.0485951	G-CSF	cerebellum
2xLPS - PBS	3.52592	0.000422007	0.00168803	G-CSF	cerebellum
3xLPS - PBS	2.03189	0.0421649	0.0485951	G-CSF	cerebellum
4xLPS - PBS	2.03189	0.0421649	0.0485951	G-CSF	cerebellum
1xLPS - PBS	2.27093	0.023151	0.0308679	G-CSF	serum
2xLPS - PBS	2.74903	0.00597727	0.0239091	G-CSF	serum
3xLPS - PBS	2.39046	0.0168274	0.0308679	G-CSF	serum
4xLPS - PBS	2.15141	0.0314437	0.0314437	G-CSF	serum
1xLPS - PBS	1.34514	0.178581	0.178581	GM-CSF	frontal cortex
2xLPS - PBS	2.33157	0.0197232	0.0394464	GM-CSF	frontal cortex
3xLPS - PBS	2.77995	0.0054367	0.0217468	GM-CSF	frontal cortex
4xLPS - PBS	2.06254	0.0391559	0.0522079	GM-CSF	frontal cortex
1xLPS - PBS	0.572488	0.566991	0.566991	GM-CSF	striatum
2xLPS - PBS	2.59126	0.00956246	0.0382498	GM-CSF	striatum
3xLPS - PBS	1.29563	0.195103	0.260137	GM-CSF	striatum
4xLPS - PBS	1.71746	0.0858943	0.171789	GM-CSF	striatum
1xLPS - PBS	-0.928048	0.353383	0.706765	GM-CSF	cerebellum
2xLPS - PBS	1.25736	0.208625	0.706765	GM-CSF	cerebellum
3xLPS - PBS	0.0598741	0.952256	0.952256	GM-CSF	cerebellum
4xLPS - PBS	-0.0898111	0.928437	0.952256	GM-CSF	cerebellum
1xLPS - PBS	1.41077	0.158312	0.334708	GM-CSF	serum
2xLPS - PBS	1.38076	0.167354	0.334708	GM-CSF	serum
3xLPS - PBS	0.330181	0.741263	0.741263	GM-CSF	serum
4xLPS - PBS	0.330181	0.741263	0.741263	GM-CSF	serum
1xLPS - PBS	0.393664	0.693829	0.78521	IL-1a	frontal cortex
2xLPS - PBS	2.60424	0.00920793	0.0368317	IL-1a	frontal cortex
3xLPS - PBS	1.51409	0.130003	0.260006	IL-1a	frontal cortex
4xLPS - PBS	-0.272536	0.78521	0.78521	IL-1a	frontal cortex
1xLPS - PBS	-0.119523	0.904861	0.904861	IL-1a	striatum
2xLPS - PBS	1.67332	0.0942643	0.377057	IL-1a	striatum
3xLPS - PBS	1.13547	0.25618	0.512359	IL-1a	striatum
4xLPS - PBS	0.298807	0.765087	0.904861	IL-1a	striatum
1xLPS - PBS	1.25546	0.209311	0.418622	IL-1a	serum
2xLPS - PBS	1.31525	0.188427	0.418622	IL-1a	serum
3xLPS - PBS	0.478271	0.632457	0.632457	IL-1a	serum
4xLPS - PBS	0.538055	0.590539	0.632457	IL-1a	serum
1xLPS - PBS	1.16579	0.243701	0.324935	IL-1b	frontal cortex
2xLPS - PBS	1.88319	0.0596742	0.119348	IL-1b	frontal cortex
3xLPS - PBS	1.94298	0.0520189	0.119348	IL-1b	frontal cortex
4xLPS - PBS	-0.0597839	0.952328	0.952328	IL-1b	frontal cortex
1xLPS - PBS	0.418961	0.675245	0.675245	IL-1b	striatum
2xLPS - PBS	1.79555	0.0725669	0.290268	IL-1b	striatum
3xLPS - PBS	0.77807	0.436528	0.582037	IL-1b	striatum
4xLPS - PBS	0.897773	0.369307	0.582037	IL-1b	striatum
1xLPS - PBS	0.956903	0.338616	0.451489	IL-1b	cerebellum
2xLPS - PBS	2.21284	0.0269089	0.107635	IL-1b	cerebellum
3xLPS - PBS	1.07652	0.281697	0.451489	IL-1b	cerebellum
4xLPS - PBS	0.687774	0.491595	0.491595	IL-1b	cerebellum
1xLPS - PBS	0.358569	0.719918	0.719918	IL-2	frontal cortex
2xLPS - PBS	-0.478091	0.632585	0.719918	IL-2	frontal cortex
3xLPS - PBS	1.5538	0.120233	0.480931	IL-2	frontal cortex
4xLPS - PBS	-0.537853	0.590679	0.719918	IL-2	frontal cortex
1xLPS - PBS	-0.358569	0.719918	0.719918	IL-2	hippocampus
2xLPS - PBS	-1.43427	0.151494	0.201992	IL-2	hippocampus
3xLPS - PBS	-1.5538	0.120233	0.201992	IL-2	hippocampus
4xLPS - PBS	-2.03189	0.0421649	0.16866	IL-2	hippocampus
1xLPS - PBS	0.478091	0.632585	0.632585	IL-2	striatum
2xLPS - PBS	0.896421	0.370028	0.632585	IL-2	striatum
3xLPS - PBS	2.03189	0.0421649	0.16866	IL-2	striatum
4xLPS - PBS	0.478091	0.632585	0.632585	IL-2	striatum
1xLPS - PBS	0.239046	0.81107	0.81107	IL-2	cerebellum
2xLPS - PBS	1.13547	0.25618	0.512359	IL-2	cerebellum
3xLPS - PBS	1.49404	0.135166	0.512359	IL-2	cerebellum
4xLPS - PBS	0.717137	0.473289	0.631053	IL-2	cerebellum
1xLPS - PBS	0	1	1	IL-5	frontal cortex
2xLPS - PBS	2.88394	0.00392731	0.0157093	IL-5	frontal cortex
3xLPS - PBS	0	1	1	IL-5	frontal cortex
4xLPS - PBS	0	1	1	IL-5	frontal cortex
1xLPS - PBS	1.37503	0.169122	0.338244	IL-5	serum
2xLPS - PBS	0.896759	0.369848	0.49313	IL-5	serum
3xLPS - PBS	0.239136	0.811	0.811	IL-5	serum
4xLPS - PBS	1.37503	0.169122	0.338244	IL-5	serum
1xLPS - PBS	2.57071	0.0101491	0.0202982	IL-6	frontal cortex
2xLPS - PBS	3.10876	0.00187872	0.00751489	IL-6	frontal cortex
3xLPS - PBS	1.97287	0.0485105	0.0557372	IL-6	frontal cortex
4xLPS - PBS	1.91309	0.0557372	0.0557372	IL-6	frontal cortex
1xLPS - PBS	1.60494	0.108508	0.217016	IL-6	hippocampus
2xLPS - PBS	2.21057	0.0270654	0.108262	IL-6	hippocampus
3xLPS - PBS	-0.6662	0.505283	0.673711	IL-6	hippocampus
4xLPS - PBS	0.3331	0.739059	0.739059	IL-6	hippocampus
1xLPS - PBS	2.3307	0.0197694	0.0263592	IL-6	striatum
2xLPS - PBS	3.16736	0.00153832	0.00615328	IL-6	striatum
3xLPS - PBS	1.5538	0.120233	0.120233	IL-6	striatum
4xLPS - PBS	2.50998	0.0120738	0.0241476	IL-6	striatum
1xLPS - PBS	2.3307	0.0197694	0.0395388	IL-6	cerebellum
2xLPS - PBS	3.10759	0.00188617	0.00754467	IL-6	cerebellum
3xLPS - PBS	1.8526	0.0639391	0.0639391	IL-6	cerebellum
4xLPS - PBS	1.97213	0.0485951	0.0639391	IL-6	cerebellum
1xLPS - PBS	2.68926	0.00716097	0.0286439	IL-6	serum
2xLPS - PBS	2.3307	0.0197694	0.0395388	IL-6	serum
3xLPS - PBS	2.09165	0.0364698	0.0486264	IL-6	serum
4xLPS - PBS	1.5538	0.120233	0.120233	IL-6	serum
1xLPS - PBS	1.34564	0.178417	0.23789	IL-10	frontal cortex
2xLPS - PBS	2.24274	0.0249136	0.0996542	IL-10	frontal cortex
3xLPS - PBS	1.91381	0.055645	0.11129	IL-10	frontal cortex
4xLPS - PBS	-0.119613	0.90479	0.90479	IL-10	frontal cortex
1xLPS - PBS	1.79419	0.0727825	0.0940167	IL-10	striatum
2xLPS - PBS	3.02022	0.00252588	0.0101035	IL-10	striatum
3xLPS - PBS	1.67458	0.0940167	0.0940167	IL-10	striatum
4xLPS - PBS	1.73439	0.0828496	0.0940167	IL-10	striatum
1xLPS - PBS	0.388595	0.697575	0.697575	IL-10	cerebellum
2xLPS - PBS	1.97287	0.0485105	0.194042	IL-10	cerebellum
3xLPS - PBS	0.986435	0.32392	0.536809	IL-10	cerebellum
4xLPS - PBS	0.836975	0.402607	0.536809	IL-10	cerebellum
1xLPS - PBS	0.239406	0.810791	0.810791	IL-10	serum
2xLPS - PBS	1.61599	0.106096	0.212193	IL-10	serum
3xLPS - PBS	1.37658	0.168641	0.224854	IL-10	serum
4xLPS - PBS	1.8554	0.0635396	0.212193	IL-10	serum
1xLPS - PBS	0.448379	0.653879	0.675591	IL-13	frontal cortex
2xLPS - PBS	-0.747299	0.454883	0.675591	IL-13	frontal cortex
3xLPS - PBS	0.567947	0.570071	0.675591	IL-13	frontal cortex
4xLPS - PBS	-0.418487	0.675591	0.675591	IL-13	frontal cortex
1xLPS - PBS	0.717407	0.473123	0.928545	IL-13	hippocampus
2xLPS - PBS	-0.209244	0.834258	0.928545	IL-13	hippocampus
3xLPS - PBS	-0.0896759	0.928545	0.928545	IL-13	hippocampus
4xLPS - PBS	-0.717407	0.473123	0.928545	IL-13	hippocampus
1xLPS - PBS	1.34514	0.178581	0.393947	IL-13	striatum
2xLPS - PBS	1.28535	0.198669	0.393947	IL-13	striatum
3xLPS - PBS	1.04622	0.29546	0.393947	IL-13	striatum
4xLPS - PBS	0.0597839	0.952328	0.952328	IL-13	striatum
1xLPS - PBS	-0.657376	0.510939	0.675706	IL-13	cerebellum
2xLPS - PBS	0.717137	0.473289	0.675706	IL-13	cerebellum
3xLPS - PBS	0.41833	0.675706	0.675706	IL-13	cerebellum
4xLPS - PBS	-0.478091	0.632585	0.675706	IL-13	cerebellum
1xLPS - PBS	1.32022	0.186761	0.373522	IL-15	frontal cortex
2xLPS - PBS	0.840142	0.400829	0.534439	IL-15	frontal cortex
3xLPS - PBS	2.28038	0.0225849	0.0903397	IL-15	frontal cortex
4xLPS - PBS	0.210035	0.83364	0.83364	IL-15	frontal cortex
1xLPS - PBS	-0.56988	0.568759	0.718904	IL-15	serum
2xLPS - PBS	-1.04978	0.29382	0.587639	IL-15	serum
3xLPS - PBS	-1.58967	0.11191	0.447641	IL-15	serum
4xLPS - PBS	0.359924	0.718904	0.718904	IL-15	serum
1xLPS - PBS	-0.537853	0.590679	0.590679	IL-17	frontal cortex
2xLPS - PBS	0.537853	0.590679	0.590679	IL-17	frontal cortex
3xLPS - PBS	1.25499	0.209482	0.418965	IL-17	frontal cortex
4xLPS - PBS	-1.25499	0.209482	0.418965	IL-17	frontal cortex
1xLPS - PBS	-0.119523	0.904861	0.904861	IL-17	striatum
2xLPS - PBS	1.31475	0.188593	0.377187	IL-17	striatum
3xLPS - PBS	0.597614	0.550097	0.733463	IL-17	striatum
4xLPS - PBS	1.49404	0.135166	0.377187	IL-17	striatum
1xLPS - PBS	-1.46526	0.142851	0.571403	IL-17	cerebellum
2xLPS - PBS	0.867193	0.385836	0.771673	IL-17	cerebellum
3xLPS - PBS	0.149516	0.881146	0.881146	IL-17	cerebellum
4xLPS - PBS	-0.299032	0.764916	0.881146	IL-17	cerebellum
1xLPS - PBS	2.92831	0.0034081	0.0068162	IP-10	frontal cortex
2xLPS - PBS	3.04783	0.00230498	0.0068162	IP-10	frontal cortex
3xLPS - PBS	1.49404	0.135166	0.135166	IP-10	frontal cortex
4xLPS - PBS	2.09165	0.0364698	0.0486264	IP-10	frontal cortex
1xLPS - PBS	1.97213	0.0485951	0.0971902	IP-10	hippocampus
2xLPS - PBS	2.56974	0.0101774	0.0407098	IP-10	hippocampus
3xLPS - PBS	0.597614	0.550097	0.550097	IP-10	hippocampus
4xLPS - PBS	1.43427	0.151494	0.201992	IP-10	hippocampus
1xLPS - PBS	2.03189	0.0421649	0.0558293	IP-10	striatum
2xLPS - PBS	2.92831	0.0034081	0.0136324	IP-10	striatum
3xLPS - PBS	1.91237	0.0558293	0.0558293	IP-10	striatum
4xLPS - PBS	2.68926	0.00716097	0.0143219	IP-10	striatum
1xLPS - PBS	2.50998	0.0120738	0.0241476	IP-10	cerebellum
2xLPS - PBS	3.04783	0.00230498	0.00921992	IP-10	cerebellum
3xLPS - PBS	1.13547	0.25618	0.25618	IP-10	cerebellum
4xLPS - PBS	1.97213	0.0485951	0.0647934	IP-10	cerebellum
1xLPS - PBS	3.16736	0.00153832	0.00615328	IP-10	serum
2xLPS - PBS	2.68926	0.00716097	0.0143219	IP-10	serum
3xLPS - PBS	1.67332	0.0942643	0.0942643	IP-10	serum
4xLPS - PBS	1.73308	0.0830812	0.0942643	IP-10	serum
1xLPS - PBS	1.55967	0.118837	0.118837	KC	frontal cortex
2xLPS - PBS	3.23932	0.00119816	0.00479263	KC	frontal cortex
3xLPS - PBS	2.27952	0.0226362	0.0301816	KC	frontal cortex
4xLPS - PBS	2.51947	0.0117532	0.0235064	KC	frontal cortex
1xLPS - PBS	1.21127	0.225791	0.301055	KC	hippocampus
2xLPS - PBS	3.24015	0.00119465	0.0047786	KC	hippocampus
3xLPS - PBS	0.726764	0.467371	0.467371	KC	hippocampus
4xLPS - PBS	1.93804	0.0526188	0.105238	KC	hippocampus
1xLPS - PBS	1.43427	0.151494	0.151494	KC	striatum
2xLPS - PBS	3.58569	0.000336194	0.00134477	KC	striatum
3xLPS - PBS	1.91237	0.0558293	0.0744391	KC	striatum
4xLPS - PBS	2.6295	0.00855098	0.017102	KC	striatum
1xLPS - PBS	1.43427	0.151494	0.151494	KC	cerebellum
2xLPS - PBS	2.15141	0.0314437	0.0486264	KC	cerebellum
3xLPS - PBS	2.09165	0.0364698	0.0486264	KC	cerebellum
4xLPS - PBS	2.68926	0.00716097	0.0286439	KC	cerebellum
1xLPS - PBS	3.04783	0.00230498	0.00921992	KC	serum
2xLPS - PBS	2.56974	0.0101774	0.0203549	KC	serum
3xLPS - PBS	2.21117	0.0270239	0.0360318	KC	serum
4xLPS - PBS	1.13547	0.25618	0.25618	KC	serum
1xLPS - PBS	1.55438	0.120093	0.120093	MCP-1	frontal cortex
2xLPS - PBS	3.3479	0.000814267	0.00325707	MCP-1	frontal cortex
3xLPS - PBS	1.8533	0.0638392	0.0851189	MCP-1	frontal cortex
4xLPS - PBS	2.80984	0.00495656	0.00991311	MCP-1	frontal cortex
1xLPS - PBS	0.0654162	0.947843	0.947843	MCP-1	hippocampus
2xLPS - PBS	2.68206	0.00731694	0.0292678	MCP-1	hippocampus
3xLPS - PBS	-0.392497	0.694691	0.926255	MCP-1	hippocampus
4xLPS - PBS	1.56999	0.116418	0.232835	MCP-1	hippocampus
1xLPS - PBS	2.74903	0.00597727	0.0143219	MCP-1	serum
2xLPS - PBS	2.68926	0.00716097	0.0143219	MCP-1	serum
3xLPS - PBS	1.61356	0.106623	0.106623	MCP-1	serum
4xLPS - PBS	2.21117	0.0270239	0.0360318	MCP-1	serum
1xLPS - PBS	0	1	1	MIP-1b	frontal cortex
2xLPS - PBS	2.88394	0.00392731	0.0157093	MIP-1b	frontal cortex
3xLPS - PBS	0	1	1	MIP-1b	frontal cortex
4xLPS - PBS	0	1	1	MIP-1b	frontal cortex
1xLPS - PBS	-0.749842	0.45335	0.604466	MIP-1b	cerebellum
2xLPS - PBS	1.37971	0.167676	0.604466	MIP-1b	cerebellum
3xLPS - PBS	0.959798	0.337157	0.604466	MIP-1b	cerebellum
4xLPS - PBS	0.209956	0.833702	0.833702	MIP-1b	cerebellum
1xLPS - PBS	2.95058	0.00317179	0.0126872	MIP-1b	serum
2xLPS - PBS	2.58928	0.00961759	0.0192352	MIP-1b	serum
3xLPS - PBS	1.56561	0.117439	0.117439	MIP-1b	serum
4xLPS - PBS	1.92691	0.053991	0.071988	MIP-1b	serum
1xLPS - PBS	1.9751	0.0482569	0.0847195	MIP-2	frontal cortex
2xLPS - PBS	2.63347	0.00845183	0.0338073	MIP-2	frontal cortex
3xLPS - PBS	1.01748	0.308927	0.308927	MIP-2	frontal cortex
4xLPS - PBS	1.8554	0.0635396	0.0847195	MIP-2	frontal cortex
1xLPS - PBS	0	1	1	MIP-2	hippocampus
2xLPS - PBS	2.59188	0.00954522	0.0381809	MIP-2	hippocampus
3xLPS - PBS	0	1	1	MIP-2	hippocampus
4xLPS - PBS	1.33521	0.181807	0.363614	MIP-2	hippocampus
1xLPS - PBS	0.537853	0.590679	0.590679	MIP-2	striatum
2xLPS - PBS	2.03189	0.0421649	0.111659	MIP-2	striatum
3xLPS - PBS	0.597614	0.550097	0.590679	MIP-2	striatum
4xLPS - PBS	1.91237	0.0558293	0.111659	MIP-2	striatum
1xLPS - PBS	1.40492	0.160045	0.160045	MIP-2	cerebellum
2xLPS - PBS	3.3479	0.000814267	0.00325707	MIP-2	cerebellum
3xLPS - PBS	1.64406	0.100164	0.133552	MIP-2	cerebellum
4xLPS - PBS	1.97287	0.0485105	0.097021	MIP-2	cerebellum
1xLPS - PBS	2.33157	0.0197232	0.0539327	MIP-2	serum
2xLPS - PBS	2.212	0.0269663	0.0539327	MIP-2	serum
3xLPS - PBS	1.07611	0.281878	0.375837	MIP-2	serum
4xLPS - PBS	0.657623	0.51078	0.51078	MIP-2	serum
1xLPS - PBS	1.19568	0.231822	0.231822	IFNgamma	striatum
2xLPS - PBS	2.92941	0.00339604	0.0135842	IFNgamma	striatum
3xLPS - PBS	1.97287	0.0485105	0.0646806	IFNgamma	striatum
4xLPS - PBS	1.97287	0.0485105	0.0646806	IFNgamma	striatum
1xLPS - PBS	-0.956183	0.33898	0.805567	IFNgamma	cerebellum
2xLPS - PBS	0.358569	0.719918	0.952346	IFNgamma	cerebellum
3xLPS - PBS	0.83666	0.402784	0.805567	IFNgamma	cerebellum
4xLPS - PBS	0.0597614	0.952346	0.952346	IFNgamma	cerebellum
1xLPS - PBS	0.419119	0.675129	0.675129	IL-7	striatum
2xLPS - PBS	2.4249	0.0153126	0.0495006	IL-7	striatum
3xLPS - PBS	1.34717	0.177927	0.237235	IL-7	striatum
4xLPS - PBS	2.24528	0.0247503	0.0495006	IL-7	striatum
1xLPS - PBS	-0.627967	0.530025	0.733063	IL-7	cerebellum
2xLPS - PBS	1.25593	0.20914	0.733063	IL-7	cerebellum
3xLPS - PBS	0.269129	0.787831	0.787831	IL-7	cerebellum
4xLPS - PBS	-0.598064	0.549797	0.733063	IL-7	cerebellum
1xLPS - PBS	1.31475	0.188593	0.309656	IL-9	striatum
2xLPS - PBS	1.61356	0.106623	0.309656	IL-9	striatum
3xLPS - PBS	1.13547	0.25618	0.309656	IL-9	striatum
4xLPS - PBS	1.01594	0.309656	0.309656	IL-9	striatum
1xLPS - PBS	-1.61356	0.106623	0.213246	IL-9	cerebellum
2xLPS - PBS	-1.73308	0.0830812	0.213246	IL-9	cerebellum
3xLPS - PBS	-0.776899	0.437219	0.437219	IL-9	cerebellum
4xLPS - PBS	-1.25499	0.209482	0.27931	IL-9	cerebellum
1xLPS - PBS	0.930157	0.35229	0.490719	IL-9	serum
2xLPS - PBS	1.44024	0.149799	0.490719	IL-9	serum
3xLPS - PBS	0.480081	0.63117	0.63117	IL-9	serum
4xLPS - PBS	0.900152	0.36804	0.490719	IL-9	serum
1xLPS - PBS	0	1	1	MIP-1a	striatum
2xLPS - PBS	2.50998	0.0120738	0.0482952	MIP-1a	striatum
3xLPS - PBS	1.07571	0.282059	0.376079	MIP-1a	striatum
4xLPS - PBS	2.09165	0.0364698	0.0729397	MIP-1a	striatum
1xLPS - PBS	-1.70512	0.0881711	0.352685	MIP-1a	cerebellum
2xLPS - PBS	1.04701	0.295097	0.393462	MIP-1a	cerebellum
3xLPS - PBS	0.777776	0.436701	0.436701	MIP-1a	cerebellum
4xLPS - PBS	-1.16666	0.243346	0.393462	MIP-1a	cerebellum
1xLPS - PBS	2.66944	0.00759783	0.0303913	MIP-1a	serum
2xLPS - PBS	2.18954	0.0285577	0.0571154	MIP-1a	serum
3xLPS - PBS	1.19975	0.230237	0.230237	MIP-1a	serum
4xLPS - PBS	1.8896	0.0588112	0.0784149	MIP-1a	serum
1xLPS - PBS	0.959072	0.337523	0.368584	TNF	cerebellum
2xLPS - PBS	2.33774	0.0194009	0.0776035	TNF	cerebellum
3xLPS - PBS	1.19884	0.23059	0.368584	TNF	cerebellum
4xLPS - PBS	0.89913	0.368584	0.368584	TNF	cerebellum
1xLPS - PBS	1.37658	0.168641	0.337281	TNF	serum
2xLPS - PBS	1.37658	0.168641	0.337281	TNF	serum
3xLPS - PBS	1.13718	0.255464	0.340618	TNF	serum
4xLPS - PBS	0.897773	0.369307	0.369307	TNF	serum
1xLPS - PBS	2.57071	0.0101491	0.0202982	RANTES	serum
2xLPS - PBS	2.9892	0.00279713	0.0111885	RANTES	serum
3xLPS - PBS	1.55438	0.120093	0.160125	RANTES	serum
4xLPS - PBS	1.25546	0.209311	0.209311	RANTES	serum

### Sheet: heatmap data
region	cytokine.chemokine	PBS	1xLPS	2xLPS	3xLPS	4xLPS	log(FC1xLPSvsPBS)	log(FC2xLPSvsPBS)	log(FC3xLPSvsPBS)	log(FC4xLPSvsPBS)	BHpvalue.1xLPS - PBS	BHpvalue.2xLPS - PBS	BHpvalue.3xLPS - PBS	BHpvalue.4xLPS - PBS
serum	G-CSF	71.8225	3702.5	7377.07	3773.76	3068.07	3.94257	4.63193	3.96163	3.7546	0.0308679	0.0239091	0.0308679	0.0314437
serum	GM-CSF	58.2225	32.93	35.2575	26.0775	23.7725	-0.569888	-0.501594	-0.803199	-0.895742	0.334708	0.334708	0.741263	0.741263
serum	IFNgamma
serum	IL-10	23.775	11.56	27.465	27.44	58.8475	-0.721084	0.144278	0.143367	0.906315	0.810791	0.212193	0.224854	0.212193
serum	IL-12 (p40)
serum	IL-12 (p70)
serum	IL-13
serum	IL-15	40.46	10.47	9.15	4.9425	11.82	-1.3518	-1.48656	-2.10244	-1.23052	0.718904	0.587639	0.447641	0.718904
serum	IL-17
serum	IL-1a	59.6275	53.7275	58.28	43.385	44.95	-0.104192	-0.0228579	-0.318003	-0.282566	0.418622	0.418622	0.632457	0.632457
serum	IL-1b
serum	IL-2
serum	IL-4
serum	IL-5	15.775	10.9425	9.7775	7.26	13.155	-0.365772	-0.478343	-0.776047	-0.181624	0.338244	0.49313	0.811	0.338244
serum	IL-6	33.2675	793.602	763.24	593.7	331.312	3.172	3.13299	2.88179	2.29848	0.0286439	0.0395388	0.0486264	0.120233
serum	IL-7
serum	IL-9	38.5725	45.35	68.515	38.8425	43.575	0.161871	0.574513	0.00697542	0.121944	0.490719	0.490719	0.63117	0.490719
serum	IP-10	79.77	1151.68	1544.68	468.495	455.265	2.66983	2.96342	1.77038	1.74173	0.00615328	0.0143219	0.0942643	0.0942643
serum	KC	74.055	895.915	1974.52	663.635	305.59	2.49304	3.28327	2.19292	1.41744	0.00921992	0.0203549	0.0360318	0.25618
serum	MCP-1	57.335	1805.44	1542.04	750.73	1091.79	3.44965	3.29195	2.57213	2.94666	0.0143219	0.0143219	0.106623	0.0360318
serum	MIP-1a	13.365	153.87	108.778	77.225	105.05	2.44347	2.09667	1.75408	2.0618	0.0303913	0.0571154	0.230237	0.0784149
serum	MIP-1b	11.9	301.658	207.15	122.42	132.287	3.23275	2.8569	2.33092	2.40844	0.0126872	0.0192352	0.117439	0.071988
serum	MIP-2	77.85	729.77	948.475	527.23	87.1875	2.23795	2.50007	1.91285	0.113277	0.0539327	0.0539327	0.375837	0.51078
serum	RANTES	3.6025	30.7425	36.295	16.05	12.7825	2.14402	2.31005	1.49408	1.26645	0.0202982	0.0111885	0.160125	0.209311
serum	TNF	15.86	9.6475	10.5	9.855	7.97	-0.497101	-0.412425	-0.475821	-0.688116	0.337281	0.337281	0.340618	0.369307
frontal cortex	G-CSF	36.2825	371.63	2579.75	561.952	356.623	2.32656	4.26411	2.74008	2.28534	0.0485326	0.00106203	0.0394464	0.135019
frontal cortex	GM-CSF	88.0175	150.82	142.48	177.938	167.327	0.538551	0.481666	0.703897	0.642417	0.178581	0.0394464	0.0217468	0.0522079
frontal cortex	IFNgamma
frontal cortex	IL-10	80.7	114.87	134.715	123.632	82.28	0.353062	0.512423	0.426575	0.0193895	0.23789	0.0996542	0.11129	0.90479
frontal cortex	IL-12 (p40)
frontal cortex	IL-12 (p70)
frontal cortex	IL-13	481.462	587.133	443.185	544.485	448.478	0.198422	-0.0828411	0.123012	-0.0709698	0.675591	0.675591	0.675591	0.675591
frontal cortex	IL-15	20.7275	36.3075	32.95	54.295	20.155	0.560563	0.46353	0.962971	-0.0280089	0.373522	0.534439	0.0903397	0.83364
frontal cortex	IL-17	14.34	11.205	21.55	30.4125	5.8675	-0.246693	0.407323	0.751801	-0.893624	0.590679	0.590679	0.418965	0.418965
frontal cortex	IL-1a	32.0575	46.5225	186.93	82.8025	25.3975	0.372405	1.7632	0.948927	-0.23288	0.78521	0.0368317	0.260006	0.78521
frontal cortex	IL-1b	9.855	17.605	26.055	23.2	10.2875	0.580204	0.972231	0.856173	0.0429506	0.324935	0.119348	0.119348	0.952328
frontal cortex	IL-2	203.683	204.067	192.472	226.653	191.56	0.00188841	-0.0566091	0.106856	-0.0613613	0.719918	0.719918	0.480931	0.719918
frontal cortex	IL-4
frontal cortex	IL-5	0.5	0.5	63.325	0.5	0.5	0	4.84143	0	0	1	0.0157093	1	1
frontal cortex	IL-6	16.045	211.94	817.325	175.102	171.748	2.58091	3.93064	2.38997	2.37063	0.0202982	0.00751489	0.0557372	0.0557372
frontal cortex	IL-7
frontal cortex	IL-9
frontal cortex	IP-10	1123.51	8662.89	9665.41	3604.89	5372.24	2.04259	2.1521	1.16584	1.56479	0.0068162	0.0068162	0.135166	0.0486264
frontal cortex	KC	1.15	224.75	4582.18	285.632	861.695	5.27523	8.29017	5.51494	6.61914	0.118837	0.00479263	0.0301816	0.0235064
frontal cortex	MCP-1	8.36	65.7825	1893.31	85.185	251.2	2.0629	5.42262	2.32137	3.40279	0.120093	0.00325707	0.0851189	0.00991311
frontal cortex	MIP-1a
frontal cortex	MIP-1b	5.95	5.95	495.928	5.95	5.95	0	4.42304	0	0	1	0.0157093	1	1
frontal cortex	MIP-2	27.63	79.685	2320.45	54.9925	197.985	1.05918	4.43062	0.688295	1.96929	0.0847195	0.0338073	0.308927	0.0847195
frontal cortex	RANTES
frontal cortex	TNF
hippocampus	G-CSF	110.25	267.07	1264.6	276.397	229.09	0.88476	2.43976	0.91909	0.731364	0.166162	0.00327189	0.188593	0.188593
hippocampus	GM-CSF
hippocampus	IFNgamma
hippocampus	IL-10
hippocampus	IL-12 (p40)
hippocampus	IL-12 (p70)
hippocampus	IL-13	401.32	452.88	383.94	393.413	345.78	0.120868	-0.0442728	-0.0199004	-0.148956	0.928545	0.928545	0.928545	0.928545
hippocampus	IL-15
hippocampus	IL-17
hippocampus	IL-1a
hippocampus	IL-1b
hippocampus	IL-2	139.255	132.44	117.68	116.08	107.595	-0.0501771	-0.168338	-0.182027	-0.257933	0.719918	0.201992	0.201992	0.16866
hippocampus	IL-4
hippocampus	IL-5
hippocampus	IL-6	42.4525	134.377	396.942	16.1375	67.04	1.15227	2.23541	-0.96724	0.456904	0.217016	0.108262	0.673711	0.739059
hippocampus	IL-7
hippocampus	IL-9
hippocampus	IP-10	1162.63	4637.97	6230.17	1721.8	3404.53	1.38359	1.67872	0.392685	1.07442	0.0971902	0.0407098	0.550097	0.201992
hippocampus	KC	3.145	56.4725	1841.94	14.405	319.775	2.88794	6.37276	1.52176	4.6218	0.301055	0.0047786	0.467371	0.105238
hippocampus	MCP-1	7.33	10.8975	899.045	3.35	136.415	0.396558	4.80936	-0.783015	2.92373	0.947843	0.0292678	0.926255	0.232835
hippocampus	MIP-1a
hippocampus	MIP-1b
hippocampus	MIP-2	15.3	15.3	945.375	15.3	117.82	0	4.12373	0	2.04131	1	0.0381809	1	0.363614
hippocampus	RANTES
hippocampus	TNF
striatum	G-CSF	2.57	10.2475	1179.39	48.9475	19.7125	1.38313	6.12885	2.94684	2.03735	0.0639391	0.00106771	0.0639391	0.0639391
striatum	GM-CSF	29.535	50.84	125.58	70.215	87.6575	0.543107	1.44737	0.865986	1.08786	0.566991	0.0382498	0.260137	0.171789
striatum	IFNgamma	3.2975	4.2875	7.8375	5.6775	5.385	0.262539	0.865755	0.543346	0.490453	0.231822	0.0135842	0.0646806	0.0646806
striatum	IL-10	5.3925	9.385	14.6575	9.16	9.3575	0.554104	0.999943	0.529837	0.551169	0.0940167	0.0101035	0.0940167	0.0940167
striatum	IL-12 (p40)
striatum	IL-12 (p70)
striatum	IL-13	66.5675	87.2525	95.6575	86.1075	89.1025	0.27059	0.362558	0.25738	0.291571	0.393947	0.393947	0.393947	0.952328
striatum	IL-15
striatum	IL-17	4.55	4.175	6.1425	4.9075	5.545	-0.0860129	0.300105	0.0756374	0.197769	0.904861	0.377187	0.733463	0.377187
striatum	IL-1a	63.4	60.3075	150.38	84.785	64.1525	-0.0500074	0.863702	0.290655	0.0117992	0.904861	0.377057	0.512359	0.904861
striatum	IL-1b	3.335	3.62	9.39	3.8925	3.995	0.0820013	1.03517	0.154579	0.180571	0.675245	0.290268	0.582037	0.582037
striatum	IL-2	54.18	58.8325	62.42	69.7575	55.22	0.0823826	0.141574	0.252713	0.0190134	0.632585	0.632585	0.16866	0.632585
striatum	IL-4
striatum	IL-5
striatum	IL-6	3.3125	11.0975	183.933	7.825	10.9525	1.20902	4.01687	0.859621	1.19586	0.0263592	0.00615328	0.120233	0.0241476
striatum	IL-7	3.0225	3.205	4.96	3.7775	4.3175	0.0586278	0.495321	0.222978	0.356592	0.675129	0.0495006	0.237235	0.0495006
striatum	IL-9	1008.46	1464.73	1639.95	1438.14	1425.17	0.37325	0.486248	0.354929	0.345872	0.309656	0.309656	0.309656	0.309656
striatum	IP-10	10.04	156.535	889.048	368.223	477.765	2.7467	4.48357	3.60211	3.86254	0.0558293	0.0136324	0.0558293	0.0143219
striatum	KC	5.03	16.3225	1060.72	22.71	95.2975	1.17712	5.35128	1.50739	2.94158	0.151494	0.00134477	0.0744391	0.017102
striatum	MCP-1
striatum	MIP-1a	66.1925	66.2125	113.235	75.685	91.8225	0.000302103	0.536898	0.134013	0.32729	1	0.0482952	0.376079	0.0729397
striatum	MIP-1b
striatum	MIP-2	104.843	116.832	680.655	122.108	147.715	0.108282	1.8706	0.152443	0.342826	0.590679	0.111659	0.590679	0.111659
striatum	RANTES
striatum	TNF
cerebellum	G-CSF	3.085	46.4175	2394.74	49.365	131.8	2.71112	6.65448	2.77269	3.75473	0.0485951	0.00168803	0.0485951	0.0485951
cerebellum	GM-CSF	88.6725	68.07	130.093	89.1325	77.4375	-0.264413	0.383296	0.00517422	-0.135479	0.706765	0.706765	0.952256	0.952256
cerebellum	IFNgamma	7.79	6.3275	9.3825	9.5775	7.835	-0.207936	0.186005	0.206576	0.00576005	0.805567	0.952346	0.805567	0.952346
cerebellum	IL-10	5.365	5.9025	13.89	6.665	7.01	0.0954796	0.951273	0.216974	0.267441	0.697575	0.194042	0.536809	0.536809
cerebellum	IL-12 (p40)
cerebellum	IL-12 (p70)
cerebellum	IL-13	47.2575	33.0575	53.4125	52.975	36.68	-0.357363	0.122433	0.114209	-0.25338	0.675706	0.675706	0.675706	0.675706
cerebellum	IL-15
cerebellum	IL-17	3.79	3.1475	4.4075	3.735	3.5475	-0.185758	0.150942	-0.0146182	-0.0661229	0.571403	0.771673	0.881146	0.881146
cerebellum	IL-1a
cerebellum	IL-1b	3.7025	4.3525	9.5975	4.4575	4.1875	0.161742	0.952494	0.18558	0.123096	0.451489	0.107635	0.451489	0.491595
cerebellum	IL-2	37.6425	36.435	41.2	42.2925	38.68	-0.0326039	0.0903045	0.116476	0.0271889	0.81107	0.512359	0.512359	0.631053
cerebellum	IL-4
cerebellum	IL-5
cerebellum	IL-6	5.0225	22.8925	474.342	16.3975	26.6125	1.51688	4.548	1.1832	1.66745	0.0395388	0.00754467	0.0639391	0.0639391
cerebellum	IL-7	4.2375	3.795	5.37	4.5625	3.9075	-0.110289	0.236854	0.0738972	-0.0810757	0.733063	0.733063	0.787831	0.733063
cerebellum	IL-9	2141.82	1563.87	1561.26	1909.95	1659.31	-0.314492	-0.316161	-0.11458	-0.255253	0.213246	0.213246	0.437219	0.27931
cerebellum	IP-10	14.9575	272.41	832.07	127.498	156.255	2.9021	4.0187	2.14288	2.34628	0.0241476	0.00921992	0.25618	0.0647934
cerebellum	KC	7.13	41.28	1481.16	69.385	349.955	1.75607	5.33627	2.27536	3.89349	0.151494	0.0486264	0.0486264	0.0286439
cerebellum	MCP-1
cerebellum	MIP-1a	59.375	45.66	71.7975	67.005	53.21	-0.262651	0.189976	0.120894	-0.109627	0.352685	0.393462	0.436701	0.393462
cerebellum	MIP-1b	10.7725	7.54	33.015	15.2	11.9725	-0.356774	1.11997	0.344299	0.105616	0.604466	0.604466	0.604466	0.833702
cerebellum	MIP-2	72.39	92.0825	1384.96	97.8725	206.053	0.240617	2.95136	0.301597	1.04606	0.160045	0.00325707	0.133552	0.097021
cerebellum	RANTES
cerebellum	TNF	4.2525	4.7125	10.725	4.85	4.9	0.102712	0.92507	0.131472	0.141728	0.368584	0.0776035	0.368584	0.368584
