## Supplementary material for "Repeated LPS induces training and tolerance of microglial responses across brain regions": TableS5

### Sheet: Females_RTqPCR_anova
	numDF	denDF	F-value	p-value	gene	Significant
(Intercept)	1	12	1498.65	5.68434e-14	Cxcl16	significant
Condition	3	12	149.749	8.9916e-10	Cxcl16	significant
(Intercept)1	1	12	160.606	2.62674e-08	S100a9	significant
Condition1	3	12	53.212	3.32101e-07	S100a9	significant
(Intercept)2	1	12	292.498	8.59715e-10	Tnfa	significant
Condition2	3	12	18.66	8.17338e-05	Tnfa	significant
(Intercept)3	1	12	273.196	1.27502e-09	Il1b	significant
Condition3	3	12	121.787	2.99082e-09	Il1b	significant

### Sheet: Females_RTqPCR_posthoc
	contrast	estimate	SE	df	lower.CL	upper.CL	t.ratio	p.value	gene	Significant
1	1xLPS - 2xLPS	3.49867	0.266274	12	2.65919	4.33815	13.1393	3.4987e-08	Cxcl16	significant
2	1xLPS - 4xLPS	2.60917	0.278476	12	1.73122	3.48711	9.36943	1.08077e-06	Cxcl16	significant
3	1xLPS - PBS	-1.15083	0.278476	12	-2.02878	-0.272886	-4.13261	0.00166684	Cxcl16	significant
4	2xLPS - 4xLPS	-0.8895	0.244589	12	-1.66061	-0.11839	-3.63672	0.0034085	Cxcl16	significant
5	2xLPS - PBS	-4.6495	0.244589	12	-5.42061	-3.87839	-19.0095	1.51305e-09	Cxcl16	significant
6	4xLPS - PBS	-3.76	0.257819	12	-4.57282	-2.94718	-14.5839	1.60772e-08	Cxcl16	significant
7	1xLPS - 2xLPS	4.368	0.598014	12	2.48265	6.25335	7.30418	1.41344e-05	S100a9	significant
8	1xLPS - 4xLPS	4.805	0.625418	12	2.83326	6.77674	7.68287	1.13494e-05	S100a9	significant
9	1xLPS - PBS	-1.0425	0.625418	12	-3.01424	0.929242	-1.66689	0.145683	S100a9	ns
10	2xLPS - 4xLPS	0.437	0.549311	12	-1.2948	2.1688	0.795543	0.441751	S100a9	ns
11	2xLPS - PBS	-5.4105	0.549311	12	-7.1423	-3.6787	-9.84962	1.2652e-06	S100a9	significant
12	4xLPS - PBS	-5.8475	0.579024	12	-7.67298	-4.02202	-10.0989	1.2652e-06	S100a9	significant
13	1xLPS - 2xLPS	4.62533	1.21847	12	0.783881	8.46679	3.79601	0.00566472	Tnfa	significant
14	1xLPS - 4xLPS	0.713333	1.27431	12	-3.30415	4.73082	0.559781	0.585927	Tnfa	ns
15	1xLPS - PBS	-3.69667	1.27431	12	-7.71415	0.320821	-2.90092	0.0159643	Tnfa	significant
16	2xLPS - 4xLPS	-3.912	1.11924	12	-7.4406	-0.3834	-3.49524	0.00663074	Tnfa	significant
17	2xLPS - PBS	-8.322	1.11924	12	-11.8506	-4.7934	-7.43542	4.73321e-05	Tnfa	significant
18	4xLPS - PBS	-4.41	1.17978	12	-8.12947	-0.690529	-3.73798	0.00566472	Tnfa	significant
19	1xLPS - 2xLPS	2.82733	0.517059	12	1.19721	4.45746	5.4681	0.000172107	Il1b	significant
20	1xLPS - 4xLPS	-0.311667	0.540754	12	-2.01649	1.39316	-0.576356	0.575026	Il1b	ns
21	1xLPS - PBS	-6.15167	0.540754	12	-7.85649	-4.44684	-11.3761	1.7493e-07	Il1b	significant
22	2xLPS - 4xLPS	-3.139	0.474949	12	-4.63636	-1.64164	-6.60912	3.75654e-05	Il1b	significant
23	2xLPS - PBS	-8.979	0.474949	12	-10.4764	-7.48164	-18.9052	1.61312e-09	Il1b	significant
24	4xLPS - PBS	-5.84	0.500641	12	-7.41836	-4.26164	-11.6651	1.7493e-07	Il1b	significant

### Sheet: Males_RTqPCR_anova
	numDF	denDF	F-value	p-value	gene	Significant
(Intercept)	1	14	2167.28	1.11022e-16	Cxcl16	significant
Condition	4	14	163.061	1.42066e-11	Cxcl16	significant
(Intercept)1	1	14	28.4689	0.000105155	S100a9	significant
Condition1	4	14	42.8424	1.04718e-07	S100a9	significant
(Intercept)2	1	14	1772.25	4.44089e-16	Tnfa	significant
Condition2	4	14	61.7019	9.79156e-09	Tnfa	significant
(Intercept)3	1	14	1166.57	6.88338e-15	Il1b	significant
Condition3	4	14	92.6095	6.57869e-10	Il1b	significant

### Sheet: Males_RTqPCR_posthoc
	contrast	estimate	SE	df	lower.CL	upper.CL	t.ratio	p.value	gene	Significant
1	1xLPS - 2xLPS	3.35667	0.249614	14	2.52653	4.18681	13.4475	4.28069e-09	Cxcl16	significant
2	1xLPS - 3xLPS	3.205	0.231097	14	2.43644	3.97356	13.8686	3.57438e-09	Cxcl16	significant
3	1xLPS - 4xLPS	2.615	0.231097	14	1.84644	3.38356	11.3156	3.3003e-08	Cxcl16	significant
4	1xLPS - PBS	-1.405	0.231097	14	-2.17356	-0.636441	-6.07969	4.05611e-05	Cxcl16	significant
5	2xLPS - 3xLPS	-0.151667	0.249614	14	-0.981806	0.678472	-0.607606	0.553178	Cxcl16	ns
6	2xLPS - 4xLPS	-0.741667	0.249614	14	-1.57181	0.0884722	-2.97126	0.012639	Cxcl16	significant
7	2xLPS - PBS	-4.76167	0.249614	14	-5.59181	-3.93153	-19.0762	1.01981e-10	Cxcl16	significant
8	3xLPS - 4xLPS	-0.59	0.231097	14	-1.35856	0.178559	-2.55304	0.0255351	Cxcl16	significant
9	3xLPS - PBS	-4.61	0.231097	14	-5.37856	-3.84144	-19.9483	1.01981e-10	Cxcl16	significant
10	4xLPS - PBS	-4.02	0.231097	14	-4.78856	-3.25144	-17.3953	2.35474e-10	Cxcl16	significant
11	1xLPS - 2xLPS	3.2425	0.529373	14	1.48197	5.00303	6.12517	4.379e-05	S100a9	significant
12	1xLPS - 3xLPS	3.1925	0.490104	14	1.56256	4.82244	6.51393	2.73999e-05	S100a9	significant
13	1xLPS - 4xLPS	3.25	0.490104	14	1.62006	4.87994	6.63125	2.73999e-05	S100a9	significant
14	1xLPS - PBS	-1.6825	0.490104	14	-3.31244	-0.0525637	-3.43295	0.00577048	S100a9	significant
15	2xLPS - 3xLPS	-0.05	0.529373	14	-1.81053	1.71053	-0.0944514	0.988896	S100a9	ns
16	2xLPS - 4xLPS	0.0075	0.529373	14	-1.75303	1.76803	0.0141677	0.988896	S100a9	ns
17	2xLPS - PBS	-4.925	0.529373	14	-6.68553	-3.16447	-9.30346	7.55703e-07	S100a9	significant
18	3xLPS - 4xLPS	0.0575	0.490104	14	-1.57244	1.68744	0.117322	0.988896	S100a9	ns
19	3xLPS - PBS	-4.875	0.490104	14	-6.50494	-3.24506	-9.94687	4.98908e-07	S100a9	significant
20	4xLPS - PBS	-4.9325	0.490104	14	-6.56244	-3.30256	-10.0642	4.98908e-07	S100a9	significant
21	1xLPS - 2xLPS	2.59667	0.562683	14	0.725354	4.46798	4.61479	0.000668365	Tnfa	significant
22	1xLPS - 3xLPS	0.4975	0.520943	14	-1.235	2.23	0.954999	0.355779	Tnfa	ns
23	1xLPS - 4xLPS	-1.5275	0.520943	14	-3.26	0.204999	-2.93218	0.0121382	Tnfa	significant
24	1xLPS - PBS	-5.5025	0.520943	14	-7.235	-3.77	-10.5626	1.57424e-07	Tnfa	significant
25	2xLPS - 3xLPS	-2.09917	0.562683	14	-3.97048	-0.227854	-3.73064	0.00279681	Tnfa	significant
26	2xLPS - 4xLPS	-4.12417	0.562683	14	-5.99548	-2.25285	-7.32947	7.472e-06	Tnfa	significant
27	2xLPS - PBS	-8.09917	0.562683	14	-9.97048	-6.22785	-14.3938	8.77302e-09	Tnfa	significant
28	3xLPS - 4xLPS	-2.025	0.520943	14	-3.7575	-0.292501	-3.88718	0.00234671	Tnfa	significant
29	3xLPS - PBS	-6	0.520943	14	-7.7325	-4.2675	-11.5176	7.90478e-08	Tnfa	significant
30	4xLPS - PBS	-3.975	0.520943	14	-5.7075	-2.2425	-7.63039	5.91161e-06	Tnfa	significant
31	1xLPS - 2xLPS	2.60833	0.5146	14	0.89693	4.31974	5.06866	0.000285519	Il1b	significant
32	1xLPS - 3xLPS	0.385	0.476427	14	-1.19945	1.96945	0.808099	0.432551	Il1b	ns
33	1xLPS - 4xLPS	-0.6575	0.476427	14	-2.24195	0.926951	-1.38006	0.210231	Il1b	ns
34	1xLPS - PBS	-6.4075	0.476427	14	-7.99195	-4.82305	-13.4491	7.12329e-09	Il1b	significant
35	2xLPS - 3xLPS	-2.22333	0.5146	14	-3.93474	-0.51193	-4.32051	0.00100718	Il1b	significant
36	2xLPS - 4xLPS	-3.26583	0.5146	14	-4.97724	-1.55443	-6.34635	3.61863e-05	Il1b	significant
37	2xLPS - PBS	-9.01583	0.5146	14	-10.7272	-7.30443	-17.5201	6.4178e-10	Il1b	significant
38	3xLPS - 4xLPS	-1.0425	0.476427	14	-2.62695	0.541951	-2.18816	0.0576393	Il1b	ns
39	3xLPS - PBS	-6.7925	0.476427	14	-8.37695	-5.20805	-14.2572	4.97337e-09	Il1b	significant
40	4xLPS - PBS	-5.75	0.476427	14	-7.33445	-4.16555	-12.069	2.17233e-08	Il1b	significant
