## Supplementary material for "Repeated LPS induces training and tolerance of microglial responses across brain regions": FileS1: knownResults.txt

Motif Name	Consensus	P-value	Log P-value	q-value (Benjamini)	# of Target Sequences with Motif(of 216)	% of Target Sequences with Motif	# of Background Sequences with Motif(of 13248)	% of Background Sequences with Motif
ISRE(IRF)/ThioMac-LPS-Expression(GSE23622)/Homer	AGTTTCASTTTC	1e-19	-4.464e+01	0.0000	42.0	19.44%	427.9	3.23%
IRF1(IRF)/PBMC-IRF1-ChIP-Seq(GSE43036)/Homer	GAAAGTGAAAGT	1e-16	-3.831e+01	0.0000	54.0	25.00%	867.5	6.55%
IRF2(IRF)/Erythroblas-IRF2-ChIP-Seq(GSE36985)/Homer	GAAASYGAAASY	1e-15	-3.563e+01	0.0000	47.0	21.76%	703.3	5.31%
IRF3(IRF)/BMDM-Irf3-ChIP-Seq(GSE67343)/Homer	AGTTTCAKTTTC	1e-10	-2.356e+01	0.0000	70.0	32.41%	1938.9	14.63%
IRF8(IRF)/BMDM-IRF8-ChIP-Seq(GSE77884)/Homer	GRAASTGAAAST	1e-9	-2.241e+01	0.0000	72.0	33.33%	2080.4	15.70%
PU.1:IRF8(ETS:IRF)/pDC-Irf8-ChIP-Seq(GSE66899)/Homer	GGAAGTGAAAST	1e-8	-1.913e+01	0.0000	50.0	23.15%	1267.4	9.56%
NFkB-p65-Rel(RHD)/ThioMac-LPS-Expression(GSE23622)/Homer	GGAAATTCCC	1e-7	-1.734e+01	0.0000	23.0	10.65%	348.5	2.63%
Fra2(bZIP)/Striatum-Fra2-ChIP-Seq(GSE43429)/Homer	GGATGACTCATC	1e-4	-1.080e+01	0.0011	57.0	26.39%	2021.1	15.25%
NFkB-p65(RHD)/GM12787-p65-ChIP-Seq(GSE19485)/Homer	WGGGGATTTCCC	1e-4	-9.844e+00	0.0026	75.0	34.72%	3021.6	22.80%
STAT1(Stat)/HelaS3-STAT1-ChIP-Seq(GSE12782)/Homer	NATTTCCNGGAAAT	1e-4	-9.666e+00	0.0028	52.0	24.07%	1856.8	14.01%
AP-1(bZIP)/ThioMac-PU.1-ChIP-Seq(GSE21512)/Homer	VTGACTCATC	1e-4	-9.319e+00	0.0036	77.0	35.65%	3176.2	23.97%
Fosl2(bZIP)/3T3L1-Fosl2-ChIP-Seq(GSE56872)/Homer	NATGASTCABNN	1e-3	-9.166e+00	0.0038	42.0	19.44%	1410.8	10.65%
Fos(bZIP)/TSC-Fos-ChIP-Seq(GSE110950)/Homer	NDATGASTCAYN	1e-3	-9.087e+00	0.0038	65.0	30.09%	2560.0	19.32%
Atf3(bZIP)/GBM-ATF3-ChIP-Seq(GSE33912)/Homer	DATGASTCATHN	1e-3	-9.051e+00	0.0038	70.0	32.41%	2826.2	21.33%
Jun-AP1(bZIP)/K562-cJun-ChIP-Seq(GSE31477)/Homer	GATGASTCATCN	1e-3	-8.940e+00	0.0038	33.0	15.28%	1012.7	7.64%
Fra1(bZIP)/BT549-Fra1-ChIP-Seq(GSE46166)/Homer	NNATGASTCATH	1e-3	-8.273e+00	0.0070	60.0	27.78%	2371.4	17.90%
JunB(bZIP)/DendriticCells-Junb-ChIP-Seq(GSE36099)/Homer	RATGASTCAT	1e-3	-8.196e+00	0.0071	59.0	27.31%	2326.7	17.56%
T1ISRE(IRF)/ThioMac-Ifnb-Expression/Homer	ACTTTCGTTTCT	1e-3	-8.171e+00	0.0071	8.0	3.70%	97.6	0.74%
Stat3+il21(Stat)/CD4-Stat3-ChIP-Seq(GSE19198)/Homer	SVYTTCCNGGAARB	1e-3	-7.816e+00	0.0093	93.0	43.06%	4222.8	31.87%
PRDM1(Zf)/Hela-PRDM1-ChIP-Seq(GSE31477)/Homer	ACTTTCACTTTC	1e-3	-7.604e+00	0.0110	71.0	32.87%	3019.3	22.78%
bZIP:IRF(bZIP,IRF)/Th17-BatF-ChIP-Seq(GSE39756)/Homer	NAGTTTCABTHTGACTNW	1e-3	-7.230e+00	0.0152	54.0	25.00%	2154.0	16.25%
BATF(bZIP)/Th17-BATF-ChIP-Seq(GSE39756)/Homer	DATGASTCAT	1e-3	-7.204e+00	0.0152	66.0	30.56%	2790.6	21.06%
STAT4(Stat)/CD4-Stat4-ChIP-Seq(GSE22104)/Homer	NYTTCCWGGAAR	1e-2	-6.645e+00	0.0249	107.0	49.54%	5183.2	39.11%
IRF4(IRF)/GM12878-IRF4-ChIP-Seq(GSE32465)/Homer	ACTGAAACCA	1e-2	-5.613e+00	0.0669	54.0	25.00%	2316.1	17.48%
Stat3(Stat)/mES-Stat3-ChIP-Seq(GSE11431)/Homer	CTTCCGGGAA	1e-2	-5.591e+00	0.0669	73.0	33.80%	3360.2	25.36%
MafK(bZIP)/C2C12-MafK-ChIP-Seq(GSE36030)/Homer	GCTGASTCAGCA	1e-1	-4.527e+00	0.1830	28.0	12.96%	1080.5	8.15%
CEBP(bZIP)/ThioMac-CEBPb-ChIP-Seq(GSE21512)/Homer	ATTGCGCAAC	1e-1	-4.383e+00	0.2035	65.0	30.09%	3075.5	23.21%
Bach2(bZIP)/OCILy7-Bach2-ChIP-Seq(GSE44420)/Homer	TGCTGAGTCA	1e-1	-4.344e+00	0.2041	23.0	10.65%	850.4	6.42%
PU.1(ETS)/ThioMac-PU.1-ChIP-Seq(GSE21512)/Homer	AGAGGAAGTG	1e-1	-4.241e+00	0.2184	69.0	31.94%	3322.4	25.07%
Bcl6(Zf)/Liver-Bcl6-ChIP-Seq(GSE31578)/Homer	NNNCTTTCCAGGAAA	1e-1	-4.207e+00	0.2184	128.0	59.26%	6837.3	51.60%
Olig2(bHLH)/Neuron-Olig2-ChIP-Seq(GSE30882)/Homer	RCCATMTGTT	1e-1	-4.072e+00	0.2419	147.0	68.06%	8056.3	60.79%
Reverb(NR),DR2/RAW-Reverba.biotin-ChIP-Seq(GSE45914)/Homer	GTRGGTCASTGGGTCA	1e-1	-4.059e+00	0.2419	19.0	8.80%	680.7	5.14%
Atf4(bZIP)/MEF-Atf4-ChIP-Seq(GSE35681)/Homer	MTGATGCAAT	1e-1	-4.021e+00	0.2419	27.0	12.50%	1076.1	8.12%
SCL(bHLH)/HPC7-Scl-ChIP-Seq(GSE13511)/Homer	AVCAGCTG	1e-1	-3.918e+00	0.2573	209.0	96.76%	12354.4	93.23%
TEAD4(TEA)/Tropoblast-Tead4-ChIP-Seq(GSE37350)/Homer	CCWGGAATGY	1e-1	-3.904e+00	0.2573	85.0	39.35%	4300.5	32.45%
Tbr1(T-box)/Cortex-Tbr1-ChIP-Seq(GSE71384)/Homer	AAGGTGTKAA	1e-1	-3.699e+00	0.3026	119.0	55.09%	6377.7	48.13%
Bach1(bZIP)/K562-Bach1-ChIP-Seq(GSE31477)/Homer	AWWNTGCTGAGTCAT	1e-1	-3.640e+00	0.3123	8.0	3.70%	214.0	1.61%
STAT5(Stat)/mCD4+-Stat5-ChIP-Seq(GSE12346)/Homer	RTTTCTNAGAAA	1e-1	-3.620e+00	0.3123	46.0	21.30%	2128.5	16.06%
NFkB-p50,p52(RHD)/Monocyte-p50-ChIP-Chip(Schreiber_et_al.)/Homer	GGGGGAATCCCC	1e-1	-3.576e+00	0.3159	20.0	9.26%	767.4	5.79%
ERG(ETS)/VCaP-ERG-ChIP-Seq(GSE14097)/Homer	ACAGGAAGTG	1e-1	-3.567e+00	0.3159	153.0	70.83%	8534.2	64.40%
TEAD2(TEA)/Py2T-Tead2-ChIP-Seq(GSE55709)/Homer	CCWGGAATGY	1e-1	-3.529e+00	0.3159	56.0	25.93%	2697.3	20.35%
PU.1-IRF(ETS:IRF)/Bcell-PU.1-ChIP-Seq(GSE21512)/Homer	MGGAAGTGAAAC	1e-1	-3.449e+00	0.3330	131.0	60.65%	7168.8	54.10%
Tcf7(HMG)/GM12878-TCF7-ChIP-Seq(Encode)/Homer	CTTTGATGTGSB	1e-1	-3.409e+00	0.3385	37.0	17.13%	1667.6	12.58%
NFE2L2(bZIP)/HepG2-NFE2L2-ChIP-Seq(Encode)/Homer	AWWWTGCTGAGTCAT	1e-1	-3.161e+00	0.4236	8.0	3.70%	235.6	1.78%
PRDM10(Zf)/HEK293-PRDM10.eGFP-ChIP-Seq(Encode)/Homer	TGGTACATTCCA	1e-1	-3.152e+00	0.4236	66.0	30.56%	3330.0	25.13%
CTCF(Zf)/CD4+-CTCF-ChIP-Seq(Barski_et_al.)/Homer	AYAGTGCCMYCTRGTGGCCA	1e-1	-3.098e+00	0.4318	23.0	10.65%	964.6	7.28%
Nrf2(bZIP)/Lymphoblast-Nrf2-ChIP-Seq(GSE37589)/Homer	HTGCTGAGTCAT	1e-1	-3.093e+00	0.4318	7.0	3.24%	196.5	1.48%
Eomes(T-box)/H9-Eomes-ChIP-Seq(GSE26097)/Homer	ATTAACACCT	1e-1	-3.059e+00	0.4318	153.0	70.83%	8636.9	65.18%
Tbx6(T-box)/ESC-Tbx6-ChIP-Seq(GSE93524)/Homer	DAGGTGTBAA	1e-1	-3.056e+00	0.4318	101.0	46.76%	5414.3	40.86%
Pax8(Paired,Homeobox)/Thyroid-Pax8-ChIP-Seq(GSE26938)/Homer	GTCATGCHTGRCTGS	1e-1	-3.028e+00	0.4318	39.0	18.06%	1828.1	13.80%
NeuroG2(bHLH)/Fibroblast-NeuroG2-ChIP-Seq(GSE75910)/Homer	ACCATCTGTT	1e-1	-2.989e+00	0.4342	125.0	57.87%	6893.2	52.02%
Tlx?(NR)/NPC-H3K4me1-ChIP-Seq(GSE16256)/Homer	CTGGCAGSCTGCCA	1e-1	-2.976e+00	0.4342	47.0	21.76%	2280.9	17.21%
Nkx3.1(Homeobox)/LNCaP-Nkx3.1-ChIP-Seq(GSE28264)/Homer	AAGCACTTAA	1e-1	-2.922e+00	0.4468	165.0	76.39%	9437.8	71.22%
ZNF692(Zf)/HEK293-ZNF692.GFP-ChIP-Seq(GSE58341)/Homer	GTGGGCCCCA	1e-1	-2.912e+00	0.4468	20.0	9.26%	830.0	6.26%
Fox:Ebox(Forkhead,bHLH)/Panc1-Foxa2-ChIP-Seq(GSE47459)/Homer	NNNVCTGWGYAAACASN	1e-1	-2.900e+00	0.4468	88.0	40.74%	4669.3	35.24%
Foxa2(Forkhead)/Liver-Foxa2-ChIP-Seq(GSE25694)/Homer	CYTGTTTACWYW	1e-1	-2.873e+00	0.4468	71.0	32.87%	3673.6	27.72%
Cdx2(Homeobox)/mES-Cdx2-ChIP-Seq(GSE14586)/Homer	GYMATAAAAH	1e-1	-2.860e+00	0.4468	59.0	27.31%	2981.8	22.50%
Foxa3(Forkhead)/Liver-Foxa3-ChIP-Seq(GSE77670)/Homer	BSNTGTTTACWYWGN	1e-1	-2.832e+00	0.4470	33.0	15.28%	1528.1	11.53%
GATA(Zf),IR4/iTreg-Gata3-ChIP-Seq(GSE20898)/Homer	NAGATWNBNATCTNN	1e-1	-2.618e+00	0.5439	10.0	4.63%	358.3	2.70%
ZNF136(Zf)/HEK293-ZNF136.GFP-ChIP-Seq(GSE58341)/Homer	YTKGATAHAGTATTCTWGGTNGGCA	1e-1	-2.551e+00	0.5718	11.0	5.09%	411.3	3.10%
Tbx21(T-box)/GM12878-TBX21-ChIP-Seq(Encode)/Homer	AGGTGTGAAA	1e-1	-2.547e+00	0.5718	89.0	41.20%	4807.2	36.28%
HLF(bZIP)/HSC-HLF.Flag-ChIP-Seq(GSE69817)/Homer	RTTATGYAAB	1e-1	-2.539e+00	0.5718	69.0	31.94%	3625.3	27.36%
CLOCK(bHLH)/Liver-Clock-ChIP-Seq(GSE39860)/Homer	GHCACGTG	1e-1	-2.538e+00	0.5718	56.0	25.93%	2870.3	21.66%
p53(p53)/mES-cMyc-ChIP-Seq(GSE11431)/Homer	ACATGCCCGGGCAT	1e-1	-2.535e+00	0.5718	4.0	1.85%	97.4	0.74%
Gata2(Zf)/K562-GATA2-ChIP-Seq(GSE18829)/Homer	BBCTTATCTS	1e-1	-2.494e+00	0.5718	60.0	27.78%	3110.4	23.47%
Six2(Homeobox)/NephronProgenitor-Six2-ChIP-Seq(GSE39837)/Homer	GWAAYHTGAKMC	1e-1	-2.452e+00	0.5739	93.0	43.06%	5069.5	38.26%
CREB5(bZIP)/LNCaP-CREB5.V5-ChIP-Seq(GSE137775)/Homer	VVATGACGTCAT	1e-1	-2.438e+00	0.5739	40.0	18.52%	1977.9	14.93%
EBF1(EBF)/Near-E2A-ChIP-Seq(GSE21512)/Homer	GTCCCCWGGGGA	1e-1	-2.437e+00	0.5739	108.0	50.00%	5980.7	45.13%
CArG(MADS)/PUER-Srf-ChIP-Seq(Sullivan_et_al.)/Homer	CCATATATGGNM	1e-1	-2.421e+00	0.5739	35.0	16.20%	1700.5	12.83%
CEBP:AP1(bZIP)/ThioMac-CEBPb-ChIP-Seq(GSE21512)/Homer	DRTGTTGCAA	1e-1	-2.407e+00	0.5739	64.0	29.63%	3361.9	25.37%
HOXB13(Homeobox)/ProstateTumor-HOXB13-ChIP-Seq(GSE56288)/Homer	TTTTATKRGG	1e-1	-2.403e+00	0.5739	89.0	41.20%	4841.5	36.54%
Tcfcp2l1(CP2)/mES-Tcfcp2l1-ChIP-Seq(GSE11431)/Homer	NRAACCRGTTYRAACCRGYT	1e-1	-2.377e+00	0.5739	22.0	10.19%	995.4	7.51%
ZNF652/HepG2-ZNF652.Flag-ChIP-Seq(Encode)/Homer	TTAACCCTTTVNKKN	1e-1	-2.367e+00	0.5739	32.0	14.81%	1543.0	11.64%
SpiB(ETS)/OCILY3-SPIB-ChIP-Seq(GSE56857)/Homer	AAAGRGGAAGTG	1e-1	-2.361e+00	0.5739	34.0	15.74%	1655.0	12.49%
Atf7(bZIP)/3T3L1-Atf7-ChIP-Seq(GSE56872)/Homer	NGRTGACGTCAY	1e-1	-2.340e+00	0.5739	50.0	23.15%	2564.2	19.35%
TEAD(TEA)/Fibroblast-PU.1-ChIP-Seq(Unpublished)/Homer	YCWGGAATGY	1e-1	-2.329e+00	0.5739	62.0	28.70%	3261.9	24.61%
GRE(NR),IR3/A549-GR-ChIP-Seq(GSE32465)/Homer	NRGVACABNVTGTYCY	1e-1	-2.308e+00	0.5739	16.0	7.41%	686.7	5.18%
MafF(bZIP)/HepG2-MafF-ChIP-Seq(GSE31477)/Homer	HWWGTCAGCAWWTTT	1e0	-2.292e+00	0.5739	23.0	10.65%	1060.7	8.00%
Chop(bZIP)/MEF-Chop-ChIP-Seq(GSE35681)/Homer	ATTGCATCAT	1e0	-2.255e+00	0.5840	18.0	8.33%	797.6	6.02%
Atf2(bZIP)/3T3L1-Atf2-ChIP-Seq(GSE56872)/Homer	NRRTGACGTCAT	1e0	-2.241e+00	0.5849	38.0	17.59%	1899.3	14.33%
IRF:BATF(IRF:bZIP)/pDC-Irf8-ChIP-Seq(GSE66899)/Homer	CTTTCANTATGACTV	1e0	-2.225e+00	0.5872	14.0	6.48%	591.8	4.47%
OCT:OCT(POU,Homeobox,IR1)/NPC-Brn2-ChIP-Seq(GSE35496)/Homer	ATGAATWATTCATGA	1e0	-2.217e+00	0.5872	3.0	1.39%	69.1	0.52%
Zfp809(Zf)/ES-Zfp809-ChIP-Seq(GSE70799)/Homer	GGGGCTYGKCTGGGA	1e0	-2.210e+00	0.5872	30.0	13.89%	1456.8	10.99%
SPDEF(ETS)/VCaP-SPDEF-ChIP-Seq(SRA014231)/Homer	ASWTCCTGBT	1e0	-2.203e+00	0.5872	111.0	51.39%	6223.1	46.96%
MafB(bZIP)/BMM-Mafb-ChIP-Seq(GSE75722)/Homer	WNTGCTGASTCAGCANWTTY	1e0	-2.183e+00	0.5872	37.0	17.13%	1853.3	13.99%
EWS:ERG-fusion(ETS)/CADO_ES1-EWS:ERG-ChIP-Seq(SRA014231)/Homer	ATTTCCTGTN	1e0	-2.178e+00	0.5872	77.0	35.65%	4181.0	31.55%
c-Jun-CRE(bZIP)/K562-cJun-ChIP-Seq(GSE31477)/Homer	ATGACGTCATCY	1e0	-2.154e+00	0.5872	34.0	15.74%	1689.6	12.75%
Atf1(bZIP)/K562-ATF1-ChIP-Seq(GSE31477)/Homer	GATGACGTCA	1e0	-2.113e+00	0.6044	65.0	30.09%	3486.8	26.31%
Ap4(bHLH)/AML-Tfap4-ChIP-Seq(GSE45738)/Homer	NAHCAGCTGD	1e0	-2.040e+00	0.6429	108.0	50.00%	6084.6	45.92%
Bcl11a(Zf)/HSPC-BCL11A-ChIP-Seq(GSE104676)/Homer	TYTGACCASWRG	1e0	-2.035e+00	0.6429	69.0	31.94%	3741.5	28.23%
Tbet(T-box)/CD8-Tbet-ChIP-Seq(GSE33802)/Homer	AGGTGTGAAM	1e0	-2.029e+00	0.6429	89.0	41.20%	4936.7	37.25%
FoxD3(forkhead)/ZebrafishEmbryo-Foxd3.biotin-ChIP-seq(GSE106676)/Homer	TGTTTAYTTAGC	1e0	-1.975e+00	0.6639	74.0	34.26%	4053.9	30.59%
NFIL3(bZIP)/HepG2-NFIL3-ChIP-Seq(Encode)/Homer	VTTACGTAAYNNNNN	1e0	-1.946e+00	0.6760	57.0	26.39%	3056.4	23.06%
ZNF264(Zf)/HEK293-ZNF264.GFP-ChIP-Seq(GSE58341)/Homer	RGGGCACTAACY	1e0	-1.933e+00	0.6774	65.0	30.09%	3530.6	26.64%
FOXA1(Forkhead)/MCF7-FOXA1-ChIP-Seq(GSE26831)/Homer	WAAGTAAACA	1e0	-1.930e+00	0.6774	79.0	36.57%	4363.7	32.93%
PRDM14(Zf)/H1-PRDM14-ChIP-Seq(GSE22767)/Homer	RGGTCTCTAACY	1e0	-1.919e+00	0.6774	37.0	17.13%	1903.2	14.36%
Hand2(bHLH)/Mesoderm-Hand2-ChIP-Seq(GSE61475)/Homer	TGACANARRCCAGRC	1e0	-1.908e+00	0.6774	51.0	23.61%	2714.3	20.48%
ARE(NR)/LNCAP-AR-ChIP-Seq(GSE27824)/Homer	RGRACASNSTGTYCYB	1e0	-1.894e+00	0.6774	26.0	12.04%	1285.5	9.70%
Gata4(Zf)/Heart-Gata4-ChIP-Seq(GSE35151)/Homer	NBWGATAAGR	1e0	-1.874e+00	0.6823	83.0	38.43%	4618.3	34.85%
Usf2(bHLH)/C2C12-Usf2-ChIP-Seq(GSE36030)/Homer	GTCACGTGGT	1e0	-1.872e+00	0.6823	34.0	15.74%	1741.5	13.14%
PGR(NR)/EndoStromal-PGR-ChIP-Seq(GSE69539)/Homer	AAGAACATWHTGTTC	1e0	-1.841e+00	0.6910	24.0	11.11%	1182.8	8.93%
Tcf12(bHLH)/GM12878-Tcf12-ChIP-Seq(GSE32465)/Homer	VCAGCTGYTG	1e0	-1.813e+00	0.7040	95.0	43.98%	5359.2	40.44%
Gata6(Zf)/HUG1N-GATA6-ChIP-Seq(GSE51936)/Homer	YCTTATCTBN	1e0	-1.809e+00	0.7040	75.0	34.72%	4157.2	31.37%
USF1(bHLH)/GM12878-Usf1-ChIP-Seq(GSE32465)/Homer	SGTCACGTGR	1e0	-1.780e+00	0.7134	48.0	22.22%	2569.8	19.39%
p53(p53)/Saos-p53-ChIP-Seq(GSE15780)/Homer	RRCATGYCYRGRCATGYYYN	1e0	-1.780e+00	0.7134	10.0	4.63%	429.9	3.24%
p53(p53)/Saos-p53-ChIP-Seq/Homer	RRCATGYCYRGRCATGYYYN	1e0	-1.780e+00	0.7134	10.0	4.63%	429.9	3.24%
BHLHA15(bHLH)/NIH3T3-BHLHB8.HA-ChIP-Seq(GSE119782)/Homer	NAMCAGCTGK	1e0	-1.748e+00	0.7163	113.0	52.31%	6476.0	48.87%
Fli1(ETS)/CD8-FLI-ChIP-Seq(GSE20898)/Homer	NRYTTCCGGH	1e0	-1.725e+00	0.7257	127.0	58.80%	7343.9	55.42%
p63(p53)/Keratinocyte-p63-ChIP-Seq(GSE17611)/Homer	NNDRCATGYCYNRRCATGYH	1e0	-1.725e+00	0.7257	33.0	15.28%	1713.1	12.93%
Rbpj1(?)/Panc1-Rbpj1-ChIP-Seq(GSE47459)/Homer	HTTTCCCASG	1e0	-1.721e+00	0.7257	128.0	59.26%	7407.0	55.90%
Max(bHLH)/K562-Max-ChIP-Seq(GSE31477)/Homer	RCCACGTGGYYN	1e0	-1.717e+00	0.7257	57.0	26.39%	3113.2	23.49%
NFAT(RHD)/Jurkat-NFATC1-ChIP-Seq(Jolma_et_al.)/Homer	ATTTTCCATT	1e0	-1.706e+00	0.7257	80.0	37.04%	4486.8	33.86%
Npas4(bHLH)/Neuron-Npas4-ChIP-Seq(GSE127793)/Homer	NHRTCACGACDN	1e0	-1.689e+00	0.7257	78.0	36.11%	4371.6	32.99%
EBF2(EBF)/BrownAdipose-EBF2-ChIP-Seq(GSE97114)/Homer	NABTCCCWDGGGAVH	1e0	-1.677e+00	0.7257	95.0	43.98%	5400.2	40.75%
TATA-Box(TBP)/Promoter/Homer	CCTTTTAWAGSC	1e0	-1.645e+00	0.7382	116.0	53.70%	6691.0	50.49%
Hoxa9(Homeobox)/ChickenMSG-Hoxa9.Flag-ChIP-Seq(GSE86088)/Homer	RGCAATNAAA	1e0	-1.632e+00	0.7418	164.0	75.93%	9683.5	73.07%
Sp5(Zf)/mES-Sp5.Flag-ChIP-Seq(GSE72989)/Homer	RGKGGGCGGAGC	1e0	-1.628e+00	0.7418	143.0	66.20%	8366.7	63.14%
Tcf21(bHLH)/ArterySmoothMuscle-Tcf21-ChIP-Seq(GSE61369)/Homer	NAACAGCTGG	1e0	-1.612e+00	0.7441	89.0	41.20%	5057.5	38.17%
Ets1-distal(ETS)/CD4+-PolII-ChIP-Seq(Barski_et_al.)/Homer	MACAGGAAGT	1e0	-1.594e+00	0.7508	37.0	17.13%	1973.0	14.89%
FOXM1(Forkhead)/MCF7-FOXM1-ChIP-Seq(GSE72977)/Homer	TRTTTACTTW	1e0	-1.594e+00	0.7508	82.0	37.96%	4640.4	35.02%
Gata1(Zf)/K562-GATA1-ChIP-Seq(GSE18829)/Homer	SAGATAAGRV	1e0	-1.584e+00	0.7508	51.0	23.61%	2794.8	21.09%
NPAS2(bHLH)/Liver-NPAS2-ChIP-Seq(GSE39860)/Homer	KCCACGTGAC	1e0	-1.583e+00	0.7508	87.0	40.28%	4945.7	37.32%
Atoh1(bHLH)/Cerebellum-Atoh1-ChIP-Seq(GSE22111)/Homer	VNRVCAGCTGGY	1e0	-1.565e+00	0.7508	97.0	44.91%	5557.3	41.94%
Twist2(bHLH)/Myoblast-Twist2.Ty1-ChIP-Seq(GSE127998)/Homer	MCAGCTGBYH	1e0	-1.541e+00	0.7597	131.0	60.65%	7649.5	57.72%
TCF4(bHLH)/SHSY5Y-TCF4-ChIP-Seq(GSE96915)/Homer	SMCATCTGKH	1e0	-1.536e+00	0.7597	117.0	54.17%	6788.2	51.23%
GATA(Zf),IR3/iTreg-Gata3-ChIP-Seq(GSE20898)/Homer	NNNNNBAGATAWYATCTVHN	1e0	-1.536e+00	0.7597	12.0	5.56%	564.5	4.26%
NF1(CTF)/LNCAP-NF1-ChIP-Seq(Unpublished)/Homer	CYTGGCABNSTGCCAR	1e0	-1.528e+00	0.7597	43.0	19.91%	2338.4	17.65%
MYB(HTH)/ERMYB-Myb-ChIPSeq(GSE22095)/Homer	GGCVGTTR	1e0	-1.523e+00	0.7597	141.0	65.28%	8275.8	62.45%
COUP-TFII(NR)/K562-NR2F1-ChIP-Seq(Encode)/Homer	GKBCARAGGTCA	1e0	-1.519e+00	0.7597	117.0	54.17%	6794.8	51.27%
NF-E2(bZIP)/K562-NFE2-ChIP-Seq(GSE31477)/Homer	GATGACTCAGCA	1e0	-1.497e+00	0.7597	6.0	2.78%	248.4	1.87%
Zfp281(Zf)/ES-Zfp281-ChIP-Seq(GSE81042)/Homer	CCCCTCCCCCAC	1e0	-1.469e+00	0.7727	43.0	19.91%	2353.7	17.76%
RUNX1(Runt)/Jurkat-RUNX1-ChIP-Seq(GSE29180)/Homer	AAACCACARM	1e0	-1.469e+00	0.7727	89.0	41.20%	5103.3	38.51%
GATA:SCL(Zf,bHLH)/Ter119-SCL-ChIP-Seq(GSE18720)/Homer	CRGCTGBNGNSNNSAGATAA	1e0	-1.452e+00	0.7745	14.0	6.48%	686.3	5.18%
ZNF341(Zf)/EBV-ZNF341-ChIP-Seq(GSE113194)/Homer	GGAACAGCCG	1e0	-1.433e+00	0.7830	72.0	33.33%	4089.6	30.86%
ELF3(ETS)/PDAC-ELF3-ChIP-Seq(GSE64557)/Homer	ANCAGGAAGT	1e0	-1.433e+00	0.7830	80.0	37.04%	4571.2	34.50%
KLF3(Zf)/MEF-Klf3-ChIP-Seq(GSE44748)/Homer	NRGCCCCRCCCHBNN	1e0	-1.431e+00	0.7830	89.0	41.20%	5116.3	38.61%
Six4(Homeobox)/MCF7-SIX4-ChIP-Seq(Encode)/Homer	TGWAAYCTGABACCB	1e0	-1.426e+00	0.7830	7.0	3.24%	307.9	2.32%
Six1(Homeobox)/Myoblast-Six1-ChIP-Chip(GSE20150)/Homer	GKVTCADRTTWC	1e0	-1.420e+00	0.7830	25.0	11.57%	1316.8	9.94%
BORIS(Zf)/K562-CTCFL-ChIP-Seq(GSE32465)/Homer	CNNBRGCGCCCCCTGSTGGC	1e0	-1.408e+00	0.7830	30.0	13.89%	1608.4	12.14%
Hoxa11(Homeobox)/ChickenMSG-Hoxa11.Flag-ChIP-Seq(GSE86088)/Homer	TTTTATGGCM	1e0	-1.396e+00	0.7830	148.0	68.52%	8753.0	66.05%
KLF1(Zf)/HUDEP2-KLF1-CutnRun(GSE136251)/Homer	VDGGGYGGGGCY	1e0	-1.369e+00	0.7939	128.0	59.26%	7523.9	56.78%
Hoxd12(Homeobox)/ChickenMSG-Hoxd12.Flag-ChIP-Seq(GSE86088)/Homer	HDGYAATGAAAN	1e0	-1.368e+00	0.7939	121.0	56.02%	7092.0	53.52%
Twist(bHLH)/HMLE-TWIST1-ChIP-Seq(Chang_et_al)/Homer	VCAKCTGGNNNCCAGMTGBN	1e0	-1.354e+00	0.7945	14.0	6.48%	701.9	5.30%
Smad3(MAD)/NPC-Smad3-ChIP-Seq(GSE36673)/Homer	TWGTCTGV	1e0	-1.351e+00	0.7945	183.0	84.72%	10970.4	82.79%
MNT(bHLH)/HepG2-MNT-ChIP-Seq(Encode)/Homer	DGCACACGTG	1e0	-1.319e+00	0.8114	76.0	35.19%	4368.1	32.96%
STAT6(Stat)/CD4-Stat6-ChIP-Seq(GSE22104)/Homer	ABTTCYYRRGAA	1e0	-1.300e+00	0.8215	52.0	24.07%	2934.2	22.14%
CEBP:CEBP(bZIP)/MEF-Chop-ChIP-Seq(GSE35681)/Homer	NTNATGCAAYMNNHTGMAAY	1e0	-1.295e+00	0.8215	13.0	6.02%	654.5	4.94%
GATA3(Zf),DR8/iTreg-Gata3-ChIP-Seq(GSE20898)/Homer	AGATSTNDNNDSAGATAASN	1e0	-1.253e+00	0.8489	6.0	2.78%	271.9	2.05%
ELF5(ETS)/T47D-ELF5-ChIP-Seq(GSE30407)/Homer	ACVAGGAAGT	1e0	-1.206e+00	0.8841	84.0	38.89%	4893.3	36.93%
EBF(EBF)/proBcell-EBF-ChIP-Seq(GSE21978)/Homer	DGTCCCYRGGGA	1e0	-1.206e+00	0.8841	28.0	12.96%	1539.4	11.62%
GATA3(Zf)/iTreg-Gata3-ChIP-Seq(GSE20898)/Homer	AGATAASR	1e0	-1.200e+00	0.8841	109.0	50.46%	6419.9	48.45%
Hoxa10(Homeobox)/ChickenMSG-Hoxa10.Flag-ChIP-Seq(GSE86088)/Homer	GGYAATGAAA	1e0	-1.196e+00	0.8841	47.0	21.76%	2668.8	20.14%
Sp2(Zf)/HEK293-Sp2.eGFP-ChIP-Seq(Encode)/Homer	YGGCCCCGCCCC	1e0	-1.178e+00	0.8854	163.0	75.46%	9764.3	73.68%
E2F3(E2F)/MEF-E2F3-ChIP-Seq(GSE71376)/Homer	BTKGGCGGGAAA	1e0	-1.177e+00	0.8854	78.0	36.11%	4540.5	34.26%
DMRT6(DM)/Testis-DMRT6-ChIP-Seq(GSE60440)/Homer	YDGHTACAWTGTADC	1e0	-1.169e+00	0.8854	18.0	8.33%	963.0	7.27%
Hoxb4(Homeobox)/ES-Hoxb4-ChIP-Seq(GSE34014)/Homer	TGATTRATGGCY	1e0	-1.165e+00	0.8854	16.0	7.41%	848.7	6.40%
Brn1(POU,Homeobox)/NPC-Brn1-ChIP-Seq(GSE35496)/Homer	TATGCWAATBAV	1e0	-1.127e+00	0.9081	25.0	11.57%	1382.3	10.43%
ETS:RUNX(ETS,Runt)/Jurkat-RUNX1-ChIP-Seq(GSE17954)/Homer	RCAGGATGTGGT	1e0	-1.120e+00	0.9091	14.0	6.48%	741.2	5.59%
PSE(SNAPc)/K562-mStart-Seq/Homer	WAVTCACCMTAASYDAAAAG	1e0	-1.098e+00	0.9234	43.0	19.91%	2460.1	18.56%
p73(p53)/Trachea-p73-ChIP-Seq(PRJNA310161)/Homer	NRRRCAWGTCCDGRCATGYY	1e0	-1.094e+00	0.9234	5.0	2.31%	233.4	1.76%
FOXK2(Forkhead)/U2OS-FOXK2-ChIP-Seq(E-MTAB-2204)/Homer	SCHTGTTTACAT	1e0	-1.061e+00	0.9462	53.0	24.54%	3073.9	23.20%
TR4(NR),DR1/Hela-TR4-ChIP-Seq(GSE24685)/Homer	GAGGTCAAAGGTCA	1e0	-1.050e+00	0.9506	13.0	6.02%	696.0	5.25%
Sox4(HMG)/proB-Sox4-ChIP-Seq(GSE50066)/Homer	YCTTTGTTCC	1e0	-1.045e+00	0.9506	71.0	32.87%	4167.3	31.45%
AP-2alpha(AP2)/Hela-AP2alpha-ChIP-Seq(GSE31477)/Homer	ATGCCCTGAGGC	1e0	-1.016e+00	0.9718	84.0	38.89%	4969.6	37.50%
Hoxc9(Homeobox)/Ainv15-Hoxc9-ChIP-Seq(GSE21812)/Homer	GGCCATAAATCA	1e0	-1.003e+00	0.9778	40.0	18.52%	2311.3	17.44%
FOXA1(Forkhead)/LNCAP-FOXA1-ChIP-Seq(GSE27824)/Homer	WAAGTAAACA	1e0	-9.962e-01	0.9789	88.0	40.74%	5221.6	39.40%
PPARE(NR),DR1/3T3L1-Pparg-ChIP-Seq(GSE13511)/Homer	TGACCTTTGCCCCA	1e0	-9.756e-01	0.9932	87.0	40.28%	5169.4	39.01%
c-Myc(bHLH)/mES-cMyc-ChIP-Seq(GSE11431)/Homer	VVCCACGTGG	1e0	-9.706e-01	0.9932	40.0	18.52%	2322.9	17.53%
Brachyury(T-box)/Mesoendoderm-Brachyury-ChIP-exo(GSE54963)/Homer	ANTTMRCASBNNNGTGYKAAN	1e0	-9.544e-01	1.0000	23.0	10.65%	1308.3	9.87%
GABPA(ETS)/Jurkat-GABPa-ChIP-Seq(GSE17954)/Homer	RACCGGAAGT	1e0	-9.498e-01	1.0000	104.0	48.15%	6219.9	46.94%
ZNF41(Zf)/HEK293-ZNF41.GFP-ChIP-Seq(GSE58341)/Homer	CCTCATGGTGYCYTWYTCCCTTGTG	1e0	-9.189e-01	1.0000	3.0	1.39%	139.4	1.05%
TEAD1(TEAD)/HepG2-TEAD1-ChIP-Seq(Encode)/Homer	CYRCATTCCA	1e0	-9.155e-01	1.0000	81.0	37.50%	4830.1	36.45%
RAR:RXR(NR),DR5/ES-RAR-ChIP-Seq(GSE56893)/Homer	RGGTCADNNAGAGGTCAV	1e0	-9.081e-01	1.0000	3.0	1.39%	140.7	1.06%
NF1:FOXA1(CTF,Forkhead)/LNCAP-FOXA1-ChIP-Seq(GSE27824)/Homer	WNTGTTTRYTTTGGCA	1e0	-9.040e-01	1.0000	5.0	2.31%	255.9	1.93%
LRF(Zf)/Erythroblasts-ZBTB7A-ChIP-Seq(GSE74977)/Homer	AAGACCCYYN	1e0	-9.001e-01	1.0000	131.0	60.65%	7898.7	59.61%
E2A(bHLH),near_PU.1/Bcell-PU.1-ChIP-Seq(GSE21512)/Homer	NVCACCTGBN	1e0	-8.966e-01	1.0000	113.0	52.31%	6795.9	51.28%
ETS1(ETS)/Jurkat-ETS1-ChIP-Seq(GSE17954)/Homer	ACAGGAAGTG	1e0	-8.762e-01	1.0000	110.0	50.93%	6621.2	49.97%
Tbx5(T-box)/HL1-Tbx5.biotin-ChIP-Seq(GSE21529)/Homer	AGGTGTCA	1e0	-8.521e-01	1.0000	183.0	84.72%	11127.5	83.97%
JunD(bZIP)/K562-JunD-ChIP-Seq/Homer	ATGACGTCATCN	1e0	-8.511e-01	1.0000	12.0	5.56%	677.8	5.11%
THRa(NR)/C17.2-THRa-ChIP-Seq(GSE38347)/Homer	GGTCANYTGAGGWCA	1e0	-8.455e-01	1.0000	40.0	18.52%	2367.2	17.86%
Smad2(MAD)/ES-SMAD2-ChIP-Seq(GSE29422)/Homer	CTGTCTGG	1e0	-8.406e-01	1.0000	130.0	60.19%	7865.5	59.35%
MITF(bHLH)/MastCells-MITF-ChIP-Seq(GSE48085)/Homer	RTCATGTGAC	1e0	-8.378e-01	1.0000	76.0	35.19%	4561.5	34.42%
PPARa(NR),DR1/Liver-Ppara-ChIP-Seq(GSE47954)/Homer	VNAGGKCAAAGGTCA	1e0	-8.353e-01	1.0000	95.0	43.98%	5723.9	43.19%
Ascl1(bHLH)/NeuralTubes-Ascl1-ChIP-Seq(GSE55840)/Homer	NNVVCAGCTGBN	1e0	-8.234e-01	1.0000	123.0	56.94%	7444.6	56.18%
RORg(NR)/Liver-Rorc-ChIP-Seq(GSE101115)/Homer	WAABTAGGTCAV	1e0	-8.225e-01	1.0000	8.0	3.70%	444.2	3.35%
Pax7(Paired,Homeobox),longest/Myoblast-Pax7-ChIP-Seq(GSE25064)/Homer	NTAATTDGCYAATTANNWWD	1e0	-8.181e-01	1.0000	2.0	0.93%	91.4	0.69%
Ptf1a(bHLH)/Panc1-Ptf1a-ChIP-Seq(GSE47459)/Homer	ACAGCTGTTN	1e0	-8.131e-01	1.0000	164.0	75.93%	9969.0	75.23%
Pitx1:Ebox(Homeobox,bHLH)/Hindlimb-Pitx1-ChIP-Seq(GSE41591)/Homer	YTAATTRAWWCCAGATGT	1e0	-7.869e-01	1.0000	14.0	6.48%	812.6	6.13%
Sp1(Zf)/Promoter/Homer	GGCCCCGCCCCC	1e0	-7.847e-01	1.0000	67.0	31.02%	4037.3	30.47%
DMRT1(DM)/Testis-DMRT1-ChIP-Seq(GSE64892)/Homer	TWGHWACAWTGTWDC	1e0	-7.779e-01	1.0000	19.0	8.80%	1117.2	8.43%
Egr1(Zf)/K562-Egr1-ChIP-Seq(GSE32465)/Homer	TGCGTGGGYG	1e0	-7.735e-01	1.0000	81.0	37.50%	4898.9	36.97%
Srebp1a(bHLH)/HepG2-Srebp1a-ChIP-Seq(GSE31477)/Homer	RTCACSCCAY	1e0	-7.711e-01	1.0000	19.0	8.80%	1119.5	8.45%
MyoD(bHLH)/Myotube-MyoD-ChIP-Seq(GSE21614)/Homer	RRCAGCTGYTSY	1e0	-7.699e-01	1.0000	75.0	34.72%	4533.4	34.21%
bHLHE40(bHLH)/HepG2-BHLHE40-ChIP-Seq(GSE31477)/Homer	KCACGTGMCN	1e0	-7.610e-01	1.0000	30.0	13.89%	1791.6	13.52%
VDR(NR),DR3/GM10855-VDR+vitD-ChIP-Seq(GSE22484)/Homer	ARAGGTCANWGAGTTCANNN	1e0	-7.575e-01	1.0000	19.0	8.80%	1123.7	8.48%
ZNF467(Zf)/HEK293-ZNF467.GFP-ChIP-Seq(GSE58341)/Homer	TGGGGAAGGGCM	1e0	-7.500e-01	1.0000	100.0	46.30%	6073.5	45.83%
c-Myc(bHLH)/LNCAP-cMyc-ChIP-Seq(Unpublished)/Homer	VCCACGTG	1e0	-7.344e-01	1.0000	47.0	21.76%	2839.0	21.42%
TEAD3(TEA)/HepG2-TEAD3-ChIP-Seq(Encode)/Homer	TRCATTCCAG	1e0	-7.328e-01	1.0000	90.0	41.67%	5470.2	41.28%
EWS:FLI1-fusion(ETS)/SK_N_MC-EWS:FLI1-ChIP-Seq(SRA014231)/Homer	VACAGGAAAT	1e0	-7.283e-01	1.0000	68.0	31.48%	4126.1	31.14%
Maz(Zf)/HepG2-Maz-ChIP-Seq(GSE31477)/Homer	GGGGGGGG	1e0	-7.255e-01	1.0000	146.0	67.59%	8905.2	67.20%
ZEB2(Zf)/SNU398-ZEB2-ChIP-Seq(GSE103048)/Homer	GNMCAGGTGTGC	1e0	-7.105e-01	1.0000	85.0	39.35%	5176.5	39.06%
BMAL1(bHLH)/Liver-Bmal1-ChIP-Seq(GSE39860)/Homer	GNCACGTG	1e0	-6.934e-01	1.0000	115.0	53.24%	7023.6	53.00%
ETV1(ETS)/GIST48-ETV1-ChIP-Seq(GSE22441)/Homer	AACCGGAAGT	1e0	-6.926e-01	1.0000	133.0	61.57%	8127.0	61.33%
TCFL2(HMG)/K562-TCF7L2-ChIP-Seq(GSE29196)/Homer	ACWTCAAAGG	1e0	-6.874e-01	1.0000	7.0	3.24%	409.7	3.09%
Elf4(ETS)/BMDM-Elf4-ChIP-Seq(GSE88699)/Homer	ACTTCCKGKT	1e0	-6.803e-01	1.0000	109.0	50.46%	6663.1	50.28%
TRPS1(Zf)/MCF7-TRPS1-ChIP-Seq(GSE107013)/Homer	AGATAAGANN	1e0	-6.762e-01	1.0000	128.0	59.26%	7829.4	59.08%
Foxo1(Forkhead)/RAW-Foxo1-ChIP-Seq(Fan_et_al.)/Homer	CTGTTTAC	1e0	-6.716e-01	1.0000	134.0	62.04%	8199.9	61.88%
HRE(HSF)/Striatum-HSF1-ChIP-Seq(GSE38000)/Homer	TTCTAGAABNTTCTA	1e0	-6.699e-01	1.0000	23.0	10.65%	1396.4	10.54%
Sox9(HMG)/Limb-SOX9-ChIP-Seq(GSE73225)/Homer	AGGVNCCTTTGT	1e0	-6.636e-01	1.0000	71.0	32.87%	4345.0	32.79%
CDX4(Homeobox)/ZebrafishEmbryos-Cdx4.Myc-ChIP-Seq(GSE48254)/Homer	NGYCATAAAWCH	1e0	-6.619e-01	1.0000	65.0	30.09%	3977.1	30.01%
OCT:OCT-short(POU,Homeobox)/NPC-OCT6-ChIP-Seq(GSE43916)/Homer	ATGCATWATGCATRW	1e0	-6.606e-01	1.0000	46.0	21.30%	2812.3	21.22%
Etv2(ETS)/ES-ER71-ChIP-Seq(GSE59402)/Homer	NNAYTTCCTGHN	1e0	-6.599e-01	1.0000	98.0	45.37%	6001.5	45.29%
Foxh1(Forkhead)/hESC-FOXH1-ChIP-Seq(GSE29422)/Homer	NNTGTGGATTSS	1e0	-6.560e-01	1.0000	48.0	22.22%	2937.2	22.16%
Hoxd10(Homeobox)/ChickenMSG-Hoxd10.Flag-ChIP-Seq(GSE86088)/Homer	GGCMATGAAA	1e0	-6.542e-01	1.0000	83.0	38.43%	5085.8	38.38%
Hnf1(Homeobox)/Liver-Foxa2-Chip-Seq(GSE25694)/Homer	GGTTAAWCATTAA	1e0	-6.499e-01	1.0000	10.0	4.63%	602.5	4.55%
ZNF675(Zf)/HEK293-ZNF675.GFP-ChIP-Seq(GSE58341)/Homer	ARGAGGMCAAAATGW	1e0	-6.434e-01	1.0000	13.0	6.02%	789.3	5.96%
E2F(E2F)/Hela-CellCycle-Expression/Homer	TTSGCGCGAAAA	1e0	-6.385e-01	1.0000	8.0	3.70%	481.6	3.63%
AMYB(HTH)/Testes-AMYB-ChIP-Seq(GSE44588)/Homer	TGGCAGTTGG	1e0	-6.375e-01	1.0000	121.0	56.02%	7423.3	56.02%
HOXA2(Homeobox)/mES-Hoxa2-ChIP-Seq(Donaldson_et_al.)/Homer	GYCATCMATCAT	1e0	-6.244e-01	1.0000	7.0	3.24%	422.2	3.19%
THRb(NR)/Liver-NR1A2-ChIP-Seq(GSE52613)/Homer	TRAGGTCA	1e0	-6.241e-01	1.0000	194.0	89.81%	11888.0	89.71%
AR-halfsite(NR)/LNCaP-AR-ChIP-Seq(GSE27824)/Homer	CCAGGAACAG	1e0	-6.089e-01	1.0000	193.0	89.35%	11832.7	89.29%
RUNX2(Runt)/PCa-RUNX2-ChIP-Seq(GSE33889)/Homer	NWAACCACADNN	1e0	-6.018e-01	1.0000	66.0	30.56%	4072.9	30.74%
Mef2c(MADS)/GM12878-Mef2c-ChIP-Seq(GSE32465)/Homer	DCYAAAAATAGM	1e0	-6.009e-01	1.0000	33.0	15.28%	2040.3	15.40%
PRDM15(Zf)/ESC-Prdm15-ChIP-Seq(GSE73694)/Homer	YCCDNTCCAGGTTTT	1e0	-5.979e-01	1.0000	93.0	43.06%	5733.0	43.26%
NFAT:AP1(RHD,bZIP)/Jurkat-NFATC1-ChIP-Seq(Jolma_et_al.)/Homer	SARTGGAAAAWRTGAGTCAB	1e0	-5.964e-01	1.0000	14.0	6.48%	865.2	6.53%
Smad4(MAD)/ESC-SMAD4-ChIP-Seq(GSE29422)/Homer	VBSYGTCTGG	1e0	-5.959e-01	1.0000	130.0	60.19%	7999.0	60.36%
KLF6(Zf)/PDAC-KLF6-ChIP-Seq(GSE64557)/Homer	MKGGGYGTGGCC	1e0	-5.830e-01	1.0000	123.0	56.94%	7579.3	57.20%
Tbox:Smad(T-box,MAD)/ESCd5-Smad2_3-ChIP-Seq(GSE29422)/Homer	AGGTGHCAGACA	1e0	-5.776e-01	1.0000	17.0	7.87%	1058.2	7.99%
PAX5(Paired,Homeobox)/GM12878-PAX5-ChIP-Seq(GSE32465)/Homer	GCAGCCAAGCRTGACH	1e0	-5.703e-01	1.0000	35.0	16.20%	2178.2	16.44%
SF1(NR)/H295R-Nr5a1-ChIP-Seq(GSE44220)/Homer	CAAGGHCANV	1e0	-5.678e-01	1.0000	37.0	17.13%	2303.3	17.38%
Pit1+1bp(Homeobox)/GCrat-Pit1-ChIP-Seq(GSE58009)/Homer	ATGCATAATTCA	1e0	-5.629e-01	1.0000	23.0	10.65%	1437.2	10.85%
GRE(NR),IR3/RAW264.7-GRE-ChIP-Seq(Unpublished)/Homer	VAGRACAKWCTGTYC	1e0	-5.628e-01	1.0000	19.0	8.80%	1188.5	8.97%
CRX(Homeobox)/Retina-Crx-ChIP-Seq(GSE20012)/Homer	GCTAATCC	1e0	-5.471e-01	1.0000	149.0	68.98%	9189.6	69.35%
ZEB1(Zf)/PDAC-ZEB1-ChIP-Seq(GSE64557)/Homer	VCAGGTRDRY	1e0	-5.471e-01	1.0000	129.0	59.72%	7969.7	60.14%
Hoxd13(Homeobox)/ChickenMSG-Hoxd13.Flag-ChIP-Seq(GSE86088)/Homer	NCYAATAAAA	1e0	-5.470e-01	1.0000	110.0	50.93%	6807.9	51.37%
CRE(bZIP)/Promoter/Homer	CSGTGACGTCAC	1e0	-5.222e-01	1.0000	27.0	12.50%	1704.2	12.86%
MafA(bZIP)/Islet-MafA-ChIP-Seq(GSE30298)/Homer	TGCTGACTCA	1e0	-5.149e-01	1.0000	67.0	31.02%	4187.6	31.60%
EAR2(NR)/K562-NR2F6-ChIP-Seq(Encode)/Homer	NRBCARRGGTCA	1e0	-5.138e-01	1.0000	100.0	46.30%	6217.5	46.92%
bHLHE41(bHLH)/proB-Bhlhe41-ChIP-Seq(GSE93764)/Homer	KCACGTGMCN	1e0	-5.133e-01	1.0000	96.0	44.44%	5972.7	45.07%
Egr2(Zf)/Thymocytes-Egr2-ChIP-Seq(GSE34254)/Homer	NGCGTGGGCGGR	1e0	-5.127e-01	1.0000	24.0	11.11%	1521.7	11.48%
WT1(Zf)/Kidney-WT1-ChIP-Seq(GSE90016)/Homer	MCTCCCMCRCAB	1e0	-5.083e-01	1.0000	68.0	31.48%	4253.6	32.10%
Nkx2.5(Homeobox)/HL1-Nkx2.5.biotin-ChIP-Seq(GSE21529)/Homer	RRSCACTYAA	1e0	-5.070e-01	1.0000	151.0	69.91%	9336.4	70.45%
ETV4(ETS)/HepG2-ETV4-ChIP-Seq(ENCODE)/Homer	ACCGGAAGTG	1e0	-4.975e-01	1.0000	120.0	55.56%	7453.5	56.25%
Srebp2(bHLH)/HepG2-Srebp2-ChIP-Seq(GSE31477)/Homer	CGGTCACSCCAC	1e0	-4.963e-01	1.0000	12.0	5.56%	772.5	5.83%
HIF2a(bHLH)/785_O-HIF2a-ChIP-Seq(GSE34871)/Homer	GCACGTACCC	1e0	-4.928e-01	1.0000	33.0	15.28%	2093.8	15.80%
THRb(NR)/HepG2-THRb.Flag-ChIP-Seq(Encode)/Homer	GGTCACCTGAGGTCA	1e0	-4.802e-01	1.0000	52.0	24.07%	3282.4	24.77%
DLX1(Homeobox)/BasalGanglia-Dlx1-ChIP-seq(GSE124936)/Homer	NSNNTAATTA	1e0	-4.722e-01	1.0000	90.0	41.67%	5633.4	42.51%
RORa(NR)/Liver-Rora-ChIP-Seq(GSE101115)/Homer	AAWCTAGGTCARDNN	1e0	-4.706e-01	1.0000	11.0	5.09%	717.7	5.42%
E2A(bHLH)/proBcell-E2A-ChIP-Seq(GSE21978)/Homer	DNRCAGCTGY	1e0	-4.690e-01	1.0000	114.0	52.78%	7107.8	53.64%
HEB(bHLH)/mES-Heb-ChIP-Seq(GSE53233)/Homer	VCAGCTGBNN	1e0	-4.684e-01	1.0000	136.0	62.96%	8450.0	63.77%
Sox10(HMG)/SciaticNerve-Sox3-ChIP-Seq(GSE35132)/Homer	CCWTTGTYYB	1e0	-4.674e-01	1.0000	113.0	52.31%	7047.9	53.18%
Hoxd11(Homeobox)/ChickenMSG-Hoxd11.Flag-ChIP-Seq(GSE86088)/Homer	VGCCATAAAA	1e0	-4.671e-01	1.0000	146.0	67.59%	9059.6	68.37%
Nkx6.1(Homeobox)/Islet-Nkx6.1-ChIP-Seq(GSE40975)/Homer	GKTAATGR	1e0	-4.667e-01	1.0000	143.0	66.20%	8877.4	66.99%
ERE(NR),IR3/MCF7-ERa-ChIP-Seq(Unpublished)/Homer	VAGGTCACNSTGACC	1e0	-4.612e-01	1.0000	21.0	9.72%	1356.0	10.23%
OCT4-SOX2-TCF-NANOG(POU,Homeobox,HMG)/mES-Oct4-ChIP-Seq(GSE11431)/Homer	ATTTGCATAACAATG	1e0	-4.592e-01	1.0000	13.0	6.02%	849.5	6.41%
HRE(HSF)/HepG2-HSF1-ChIP-Seq(GSE31477)/Homer	BSTTCTRGAABVTTCYAGAA	1e0	-4.523e-01	1.0000	16.0	7.41%	1043.2	7.87%
KLF14(Zf)/HEK293-KLF14.GFP-ChIP-Seq(GSE58341)/Homer	RGKGGGCGKGGC	1e0	-4.522e-01	1.0000	164.0	75.93%	10159.9	76.67%
RORgt(NR)/EL4-RORgt.Flag-ChIP-Seq(GSE56019)/Homer	AAYTAGGTCA	1e0	-4.445e-01	1.0000	9.0	4.17%	597.1	4.51%
RORgt(NR)/EL4-RORgt.Flag-ChIP-Seq(GSE56019)/Homer	AAYTAGGTCA	1e0	-4.445e-01	1.0000	9.0	4.17%	597.1	4.51%
Gfi1b(Zf)/HPC7-Gfi1b-ChIP-Seq(GSE22178)/Homer	MAATCACTGC	1e0	-4.427e-01	1.0000	54.0	25.00%	3431.7	25.90%
RXR(NR),DR1/3T3L1-RXR-ChIP-Seq(GSE13511)/Homer	TAGGGCAAAGGTCA	1e0	-4.389e-01	1.0000	96.0	44.44%	6027.6	45.49%
GLIS3(Zf)/Thyroid-Glis3.GFP-ChIP-Seq(GSE103297)/Homer	CTCCCTGGGAGGCCN	1e0	-4.296e-01	1.0000	122.0	56.48%	7626.6	57.55%
n-Myc(bHLH)/mES-nMyc-ChIP-Seq(GSE11431)/Homer	VRCCACGTGG	1e0	-4.283e-01	1.0000	54.0	25.00%	3441.6	25.97%
HIC1(Zf)/Treg-ZBTB29-ChIP-Seq(GSE99889)/Homer	TGCCAGCB	1e0	-4.205e-01	1.0000	145.0	67.13%	9032.2	68.16%
ZNF382(Zf)/HEK293-ZNF382.GFP-ChIP-Seq(GSE58341)/Homer	GNCTGTASTRNTGBCTCHTT	1e0	-4.093e-01	1.0000	2.0	0.93%	139.2	1.05%
Brn2(POU,Homeobox)/NPC-Brn2-ChIP-Seq(GSE35496)/Homer	ATGAATATTC	1e0	-4.078e-01	1.0000	5.0	2.31%	345.0	2.60%
ZNF416(Zf)/HEK293-ZNF416.GFP-ChIP-Seq(GSE58341)/Homer	WDNCTGGGCA	1e0	-4.038e-01	1.0000	112.0	51.85%	7036.1	53.10%
Tcf3(HMG)/mES-Tcf3-ChIP-Seq(GSE11724)/Homer	ASWTCAAAGG	1e0	-3.967e-01	1.0000	19.0	8.80%	1260.1	9.51%
EHF(ETS)/LoVo-EHF-ChIP-Seq(GSE49402)/Homer	AVCAGGAAGT	1e0	-3.950e-01	1.0000	117.0	54.17%	7349.9	55.46%
GATA3(Zf),DR4/iTreg-Gata3-ChIP-Seq(GSE20898)/Homer	AGATGKDGAGATAAG	1e0	-3.905e-01	1.0000	6.0	2.78%	417.3	3.15%
ZNF317(Zf)/HEK293-ZNF317.GFP-ChIP-Seq(GSE58341)/Homer	GTCWGCTGTYYCTCT	1e0	-3.864e-01	1.0000	7.0	3.24%	485.4	3.66%
Oct4(POU,Homeobox)/mES-Oct4-ChIP-Seq(GSE11431)/Homer	ATTTGCATAW	1e0	-3.858e-01	1.0000	31.0	14.35%	2029.1	15.31%
Meis1(Homeobox)/MastCells-Meis1-ChIP-Seq(GSE48085)/Homer	VGCTGWCAVB	1e0	-3.808e-01	1.0000	124.0	57.41%	7788.3	58.77%
ZBTB18(Zf)/HEK293-ZBTB18.GFP-ChIP-Seq(GSE58341)/Homer	AACATCTGGA	1e0	-3.785e-01	1.0000	41.0	18.98%	2665.0	20.11%
GLI3(Zf)/Limb-GLI3-ChIP-Chip(GSE11077)/Homer	CGTGGGTGGTCC	1e0	-3.702e-01	1.0000	11.0	5.09%	755.1	5.70%
Pdx1(Homeobox)/Islet-Pdx1-ChIP-Seq(SRA008281)/Homer	YCATYAATCA	1e0	-3.699e-01	1.0000	62.0	28.70%	3983.7	30.06%
Zic3(Zf)/mES-Zic3-ChIP-Seq(GSE37889)/Homer	GGCCYCCTGCTGDGH	1e0	-3.698e-01	1.0000	58.0	26.85%	3734.8	28.18%
CUX1(Homeobox)/K562-CUX1-ChIP-Seq(GSE92882)/Homer	TATCGATNAN	1e0	-3.656e-01	1.0000	43.0	19.91%	2799.0	21.12%
DLX5(Homeobox)/BasalGanglia-Dlx5-ChIP-seq(GSE124936)/Homer	SSTAATTA	1e0	-3.573e-01	1.0000	55.0	25.46%	3557.1	26.84%
ERRg(NR)/Kidney-ESRRG-ChIP-Seq(GSE104905)/Homer	GTGACCTTGRVN	1e0	-3.564e-01	1.0000	66.0	30.56%	4243.5	32.02%
PAX5(Paired,Homeobox),condensed/GM12878-PAX5-ChIP-Seq(GSE32465)/Homer	GTCACGCTCSCTGM	1e0	-3.492e-01	1.0000	8.0	3.70%	565.5	4.27%
ZNF669(Zf)/HEK293-ZNF669.GFP-ChIP-Seq(GSE58341)/Homer	GARTGGTCATCGCCC	1e0	-3.442e-01	1.0000	6.0	2.78%	432.9	3.27%
SCRT1(Zf)/HEK293-SCRT1.eGFP-ChIP-Seq(Encode)/Homer	GCAACAGGTG	1e0	-3.421e-01	1.0000	25.0	11.57%	1675.7	12.65%
KLF5(Zf)/LoVo-KLF5-ChIP-Seq(GSE49402)/Homer	DGGGYGKGGC	1e0	-3.401e-01	1.0000	138.0	63.89%	8674.4	65.46%
Znf263(Zf)/K562-Znf263-ChIP-Seq(GSE31477)/Homer	CVGTSCTCCC	1e0	-3.395e-01	1.0000	146.0	67.59%	9158.3	69.11%
Mef2d(MADS)/Retina-Mef2d-ChIP-Seq(GSE61391)/Homer	GCTATTTTTAGC	1e0	-3.289e-01	1.0000	14.0	6.48%	971.8	7.33%
STAT6(Stat)/Macrophage-Stat6-ChIP-Seq(GSE38377)/Homer	TTCCKNAGAA	1e0	-3.230e-01	1.0000	47.0	21.76%	3085.0	23.28%
Tbx20(T-box)/Heart-Tbx20-ChIP-Seq(GSE29636)/Homer	GGTGYTGACAGS	1e0	-3.218e-01	1.0000	18.0	8.33%	1236.1	9.33%
MyoG(bHLH)/C2C12-MyoG-ChIP-Seq(GSE36024)/Homer	AACAGCTG	1e0	-3.216e-01	1.0000	88.0	40.74%	5637.8	42.54%
BMYB(HTH)/Hela-BMYB-ChIP-Seq(GSE27030)/Homer	NHAACBGYYV	1e0	-3.160e-01	1.0000	116.0	53.70%	7360.8	55.55%
Gli2(Zf)/GM2-Gli2-ChIP-Chip(GSE112702)/Homer	YSTGGGTGGTCT	1e0	-3.141e-01	1.0000	22.0	10.19%	1500.9	11.33%
ZNF768(Zf)/Rajj-ZNF768-ChIP-Seq(GSE111879)/Homer	RHHCAGAGAGGB	1e0	-3.134e-01	1.0000	3.0	1.39%	232.8	1.76%
DLX2(Homeobox)/BasalGanglia-Dlx2-ChIP-seq(GSE124936)/Homer	NNNTAATTAS	1e0	-3.091e-01	1.0000	98.0	45.37%	6265.7	47.28%
ZNF322(Zf)/HEK293-ZNF322.GFP-ChIP-Seq(GSE58341)/Homer	GAGCCTGGTACTGWGCCTGR	1e0	-3.059e-01	1.0000	25.0	11.57%	1700.0	12.83%
PR(NR)/T47D-PR-ChIP-Seq(GSE31130)/Homer	VAGRACAKNCTGTBC	1e0	-3.059e-01	1.0000	141.0	65.28%	8887.2	67.06%
LEF1(HMG)/H1-LEF1-ChIP-Seq(GSE64758)/Homer	CCTTTGATST	1e0	-3.029e-01	1.0000	51.0	23.61%	3353.6	25.31%
Tgif1(Homeobox)/mES-Tgif1-ChIP-Seq(GSE55404)/Homer	YTGWCADY	1e0	-3.012e-01	1.0000	169.0	78.24%	10568.5	79.75%
ZBTB12(Zf)/HEK293-ZBTB12.GFP-ChIP-Seq(GSE58341)/Homer	NGNTCTAGAACCNGV	1e0	-2.973e-01	1.0000	41.0	18.98%	2727.6	20.58%
NF1-halfsite(CTF)/LNCaP-NF1-ChIP-Seq(Unpublished)/Homer	YTGCCAAG	1e0	-2.946e-01	1.0000	127.0	58.80%	8051.5	60.76%
E-box(bHLH)/Promoter/Homer	SSGGTCACGTGA	1e0	-2.935e-01	1.0000	9.0	4.17%	656.0	4.95%
Sox6(HMG)/Myotubes-Sox6-ChIP-Seq(GSE32627)/Homer	CCATTGTTNY	1e0	-2.926e-01	1.0000	107.0	49.54%	6834.8	51.58%
Nanog(Homeobox)/mES-Nanog-ChIP-Seq(GSE11724)/Homer	RGCCATTAAC	1e0	-2.919e-01	1.0000	193.0	89.35%	11982.5	90.42%
RBPJ:Ebox(?,bHLH)/Panc1-Rbpj1-ChIP-Seq(GSE47459)/Homer	GGGRAARRGRMCAGMTG	1e0	-2.882e-01	1.0000	28.0	12.96%	1905.8	14.38%
AP-2gamma(AP2)/MCF7-TFAP2C-ChIP-Seq(GSE21234)/Homer	SCCTSAGGSCAW	1e0	-2.876e-01	1.0000	97.0	44.91%	6226.5	46.99%
Zic2(Zf)/ESC-Zic2-ChIP-Seq(SRP197560)/Homer	CHCAGCRGGRGG	1e0	-2.861e-01	1.0000	45.0	20.83%	2990.0	22.56%
FOXP1(Forkhead)/H9-FOXP1-ChIP-Seq(GSE31006)/Homer	NYYTGTTTACHN	1e0	-2.827e-01	1.0000	32.0	14.81%	2166.1	16.35%
Pax7(Paired,Homeobox),long/Myoblast-Pax7-ChIP-Seq(GSE25064)/Homer	TAATCHGATTAC	1e0	-2.795e-01	1.0000	1.0	0.46%	86.8	0.66%
NPAS(bHLH)/Liver-NPAS-ChIP-Seq(GSE39860)/Homer	NVCACGTG	1e0	-2.771e-01	1.0000	101.0	46.76%	6483.3	48.92%
FOXK1(Forkhead)/HEK293-FOXK1-ChIP-Seq(GSE51673)/Homer	NVWTGTTTAC	1e0	-2.757e-01	1.0000	72.0	33.33%	4693.2	35.42%
Phox2b(Homeobox)/CLBGA-PHOX2B-ChIP-Seq(GSE90683)/Homer	TTAATTNAATTA	1e0	-2.684e-01	1.0000	11.0	5.09%	804.6	6.07%
Nkx2.2(Homeobox)/NPC-Nkx2.2-ChIP-Seq(GSE61673)/Homer	BTBRAGTGSN	1e0	-2.676e-01	1.0000	139.0	64.35%	8805.2	66.45%
GRHL2(CP2)/HBE-GRHL2-ChIP-Seq(GSE46194)/Homer	AAACYKGTTWDACMRGTTTB	1e0	-2.617e-01	1.0000	28.0	12.96%	1926.3	14.54%
Klf9(Zf)/GBM-Klf9-ChIP-Seq(GSE62211)/Homer	GCCACRCCCACY	1e0	-2.553e-01	1.0000	61.0	28.24%	4028.2	30.40%
KLF10(Zf)/HEK293-KLF10.GFP-ChIP-Seq(GSE58341)/Homer	GGGGGTGTGTCC	1e0	-2.530e-01	1.0000	65.0	30.09%	4281.1	32.31%
RUNX-AML(Runt)/CD4+-PolII-ChIP-Seq(Barski_et_al.)/Homer	GCTGTGGTTW	1e0	-2.516e-01	1.0000	55.0	25.46%	3655.0	27.58%
Hoxa13(Homeobox)/ChickenMSG-Hoxa13.Flag-ChIP-Seq(GSE86088)/Homer	CYHATAAAAN	1e0	-2.516e-01	1.0000	144.0	66.67%	9123.9	68.85%
Oct2(POU,Homeobox)/Bcell-Oct2-ChIP-Seq(GSE21512)/Homer	ATATGCAAAT	1e0	-2.451e-01	1.0000	18.0	8.33%	1286.4	9.71%
Sox2(HMG)/mES-Sox2-ChIP-Seq(GSE11431)/Homer	BCCATTGTTC	1e0	-2.445e-01	1.0000	64.0	29.63%	4228.8	31.91%
Cux2(Homeobox)/Liver-Cux2-ChIP-Seq(GSE35985)/Homer	HNRAATCAAT	1e0	-2.383e-01	1.0000	28.0	12.96%	1946.2	14.69%
Barx1(Homeobox)/Stomach-Barx1.3xFlag-ChIP-Seq(GSE69483)/Homer	AAACMATTAN	1e0	-2.374e-01	1.0000	33.0	15.28%	2270.8	17.14%
Erra(NR)/HepG2-Erra-ChIP-Seq(GSE31477)/Homer	CAAAGGTCAG	1e0	-2.371e-01	1.0000	141.0	65.28%	8959.9	67.61%
GFX(?)/Promoter/Homer	ATTCTCGCGAGA	1e0	-2.352e-01	1.0000	2.0	0.93%	179.8	1.36%
Snail1(Zf)/LS174T-SNAIL1.HA-ChIP-Seq(GSE127183)/Homer	TRCACCTGCY	1e0	-2.344e-01	1.0000	68.0	31.48%	4490.8	33.89%
HNF4a(NR),DR1/HepG2-HNF4a-ChIP-Seq(GSE25021)/Homer	CARRGKBCAAAGTYCA	1e0	-2.334e-01	1.0000	40.0	18.52%	2723.7	20.55%
ZNF415(Zf)/HEK293-ZNF415.GFP-ChIP-Seq(GSE58341)/Homer	GRTGMTRGAGCC	1e0	-2.304e-01	1.0000	49.0	22.69%	3299.3	24.90%
Bapx1(Homeobox)/VertebralCol-Bapx1-ChIP-Seq(GSE36672)/Homer	TTRAGTGSYK	1e0	-2.185e-01	1.0000	143.0	66.20%	9101.9	68.69%
E2F7(E2F)/Hela-E2F7-ChIP-Seq(GSE32673)/Homer	VDTTTCCCGCCA	1e0	-2.068e-01	1.0000	14.0	6.48%	1047.5	7.90%
Dlx3(Homeobox)/Kerainocytes-Dlx3-ChIP-Seq(GSE89884)/Homer	NDGTAATTAC	1e0	-2.066e-01	1.0000	44.0	20.37%	3008.5	22.70%
COUP-TFII(NR)/Artia-Nr2f2-ChIP-Seq(GSE46497)/Homer	AGRGGTCA	1e0	-2.043e-01	1.0000	117.0	54.17%	7550.6	56.98%
ZNF143|STAF(Zf)/CUTLL-ZNF143-ChIP-Seq(GSE29600)/Homer	ATTTCCCAGVAKSCY	1e0	-2.022e-01	1.0000	37.0	17.13%	2564.7	19.35%
Foxf1(Forkhead)/Lung-Foxf1-ChIP-Seq(GSE77951)/Homer	WWATRTAAACAN	1e0	-2.015e-01	1.0000	60.0	27.78%	4029.7	30.41%
Pit1(Homeobox)/GCrat-Pit1-ChIP-Seq(GSE58009)/Homer	ATGMATATDC	1e0	-1.813e-01	1.0000	58.0	26.85%	3930.9	29.66%
PRDM9(Zf)/Testis-DMC1-ChIP-Seq(GSE35498)/Homer	ADGGYAGYAGCATCT	1e0	-1.794e-01	1.0000	31.0	14.35%	2201.6	16.61%
EKLF(Zf)/Erythrocyte-Klf1-ChIP-Seq(GSE20478)/Homer	NWGGGTGTGGCY	1e0	-1.783e-01	1.0000	20.0	9.26%	1476.8	11.14%
Oct11(POU,Homeobox)/NCIH1048-POU2F3-ChIP-seq(GSE115123)/Homer	GATTTGCATA	1e0	-1.781e-01	1.0000	21.0	9.72%	1543.6	11.65%
HINFP(Zf)/K562-HINFP.eGFP-ChIP-Seq(Encode)/Homer	TWVGGTCCGC	1e0	-1.730e-01	1.0000	36.0	16.67%	2534.5	19.13%
Duxbl(Homeobox)/NIH3T3-Duxbl.HA-ChIP-Seq(GSE119782)/Homer	TAAYCYAATCAA	1e0	-1.730e-01	1.0000	3.0	1.39%	283.8	2.14%
Mef2a(MADS)/HL1-Mef2a.biotin-ChIP-Seq(GSE21529)/Homer	CYAAAAATAG	1e0	-1.718e-01	1.0000	29.0	13.43%	2080.0	15.70%
Tgif2(Homeobox)/mES-Tgif2-ChIP-Seq(GSE55404)/Homer	TGTCANYT	1e0	-1.707e-01	1.0000	173.0	80.09%	10930.7	82.49%
HIF-1a(bHLH)/MCF7-HIF1a-ChIP-Seq(GSE28352)/Homer	TACGTGCV	1e0	-1.692e-01	1.0000	19.0	8.80%	1418.7	10.71%
Sox21(HMG)/ESC-SOX21-ChIP-Seq(GSE110505)/Homer	BCCWTTGTBYKV	1e0	-1.642e-01	1.0000	116.0	53.70%	7549.2	56.97%
Rfx5(HTH)/GM12878-Rfx5-ChIP-Seq(GSE31477)/Homer	SCCTAGCAACAG	1e0	-1.600e-01	1.0000	30.0	13.89%	2160.0	16.30%
Pitx1(Homeobox)/Chicken-Pitx1-ChIP-Seq(GSE38910)/Homer	TAATCCCN	1e0	-1.597e-01	1.0000	192.0	88.89%	12024.5	90.74%
E2F6(E2F)/Hela-E2F6-ChIP-Seq(GSE31477)/Homer	GGCGGGAARN	1e0	-1.568e-01	1.0000	57.0	26.39%	3903.7	29.46%
RARa(NR)/K562-RARa-ChIP-Seq(Encode)/Homer	TTGAMCTTTG	1e0	-1.553e-01	1.0000	163.0	75.46%	10368.6	78.24%
Slug(Zf)/Mesoderm-Snai2-ChIP-Seq(GSE61475)/Homer	SNGCACCTGCHS	1e0	-1.506e-01	1.0000	44.0	20.37%	3082.7	23.26%
Lhx3(Homeobox)/Neuron-Lhx3-ChIP-Seq(GSE31456)/Homer	ADBTAATTAR	1e0	-1.498e-01	1.0000	102.0	47.22%	6719.8	50.71%
RUNX(Runt)/HPC7-Runx1-ChIP-Seq(GSE22178)/Homer	SAAACCACAG	1e0	-1.471e-01	1.0000	53.0	24.54%	3664.3	27.65%
Zic(Zf)/Cerebellum-ZIC1.2-ChIP-Seq(GSE60731)/Homer	CCTGCTGAGH	1e0	-1.406e-01	1.0000	69.0	31.94%	4688.9	35.38%
Myf5(bHLH)/GM-Myf5-ChIP-Seq(GSE24852)/Homer	BAACAGCTGT	1e0	-1.294e-01	1.0000	58.0	26.85%	4013.8	30.29%
ZNF165(Zf)/WHIM12-ZNF165-ChIP-Seq(GSE65937)/Homer	AAGGKGRCGCAGGCA	1e0	-1.284e-01	1.0000	10.0	4.63%	837.3	6.32%
TFE3(bHLH)/MEF-TFE3-ChIP-Seq(GSE75757)/Homer	GTCACGTGACYV	1e0	-1.231e-01	1.0000	7.0	3.24%	623.4	4.70%
Foxo3(Forkhead)/U2OS-Foxo3-ChIP-Seq(E-MTAB-2701)/Homer	DGTAAACA	1e0	-1.211e-01	1.0000	49.0	22.69%	3453.9	26.06%
NFY(CCAAT)/Promoter/Homer	RGCCAATSRG	1e0	-1.194e-01	1.0000	75.0	34.72%	5106.0	38.53%
NeuroD1(bHLH)/Islet-NeuroD1-ChIP-Seq(GSE30298)/Homer	GCCATCTGTT	1e0	-1.172e-01	1.0000	61.0	28.24%	4227.1	31.90%
HOXA1(Homeobox)/mES-Hoxa1-ChIP-Seq(SRP084292)/Homer	TGATKGATGR	1e0	-1.172e-01	1.0000	13.0	6.02%	1063.4	8.02%
PBX2(Homeobox)/K562-PBX2-ChIP-Seq(Encode)/Homer	RTGATTKATRGN	1e0	-1.167e-01	1.0000	53.0	24.54%	3718.5	28.06%
Rfx6(HTH)/Min6b1-Rfx6.HA-ChIP-Seq(GSE62844)/Homer	TGTTKCCTAGCAACM	1e0	-1.148e-01	1.0000	92.0	42.59%	6172.9	46.58%
Ascl2(bHLH)/ESC-Ascl2-ChIP-Seq(GSE97712)/Homer	SSRGCAGCTGCH	1e0	-1.106e-01	1.0000	88.0	40.74%	5934.6	44.78%
Unknown(Homeobox)/Limb-p300-ChIP-Seq/Homer	SSCMATWAAA	1e0	-1.096e-01	1.0000	44.0	20.37%	3152.6	23.79%
HNF6(Homeobox)/Liver-Hnf6-ChIP-Seq(ERP000394)/Homer	NTATYGATCH	1e0	-1.074e-01	1.0000	33.0	15.28%	2436.9	18.39%
ZBTB33(Zf)/GM12878-ZBTB33-ChIP-Seq(GSE32465)/Homer	GGVTCTCGCGAGAAC	1e0	-1.011e-01	1.0000	4.0	1.85%	411.5	3.11%
Nr5a2(NR)/Pancreas-LRH1-ChIP-Seq(GSE34295)/Homer	BTCAAGGTCA	1e0	-9.966e-02	1.0000	51.0	23.61%	3625.2	27.36%
DUX4(Homeobox)/Myoblasts-DUX4.V5-ChIP-Seq(GSE75791)/Homer	NWTAAYCYAATCAWN	1e0	-9.946e-02	1.0000	1.0	0.46%	144.6	1.09%
ZSCAN22(Zf)/HEK293-ZSCAN22.GFP-ChIP-Seq(GSE58341)/Homer	SMCAGTCWGAKGGAGGAGGC	1e0	-9.810e-02	1.0000	6.0	2.78%	572.6	4.32%
Nur77(NR)/K562-NR4A1-ChIP-Seq(GSE31363)/Homer	TGACCTTTNCNT	1e0	-9.611e-02	1.0000	11.0	5.09%	947.5	7.15%
Oct4:Sox17(POU,Homeobox,HMG)/F9-Sox17-ChIP-Seq(GSE44553)/Homer	CCATTGTATGCAAAT	1e0	-9.595e-02	1.0000	7.0	3.24%	651.3	4.91%
En1(Homeobox)/SUM149-EN1-ChIP-Seq(GSE120957)/Homer	NDCTAATTAS	1e0	-9.456e-02	1.0000	114.0	52.78%	7566.7	57.10%
Unknown-ESC-element(?)/mES-Nanog-ChIP-Seq(GSE11724)/Homer	CACAGCAGGGGG	1e0	-9.109e-02	1.0000	47.0	21.76%	3387.0	25.56%
Hnf6b(Homeobox)/LNCaP-Hnf6b-ChIP-Seq(GSE106305)/Homer	TATTGAYY	1e0	-9.008e-02	1.0000	51.0	23.61%	3647.5	27.53%
ZNF7(Zf)/HepG2-ZNF7.Flag-ChIP-Seq(Encode)/Homer	CTGCCWVCTTTTRTA	1e0	-8.502e-02	1.0000	38.0	17.59%	2812.4	21.22%
ZNF519(Zf)/HEK293-ZNF519.GFP-ChIP-Seq(GSE58341)/Homer	GAGSCCGAGC	1e0	-8.256e-02	1.0000	20.0	9.26%	1605.0	12.11%
Klf4(Zf)/mES-Klf4-ChIP-Seq(GSE11431)/Homer	GCCACACCCA	1e0	-8.162e-02	1.0000	46.0	21.30%	3345.0	25.24%
CHR(?)/Hela-CellCycle-Expression/Homer	SRGTTTCAAA	1e0	-8.083e-02	1.0000	46.0	21.30%	3346.1	25.25%
Oct6(POU,Homeobox)/NPC-Pou3f1-ChIP-Seq(GSE35496)/Homer	WATGCAAATGAG	1e0	-7.800e-02	1.0000	23.0	10.65%	1821.0	13.74%
ETS:E-box(ETS,bHLH)/HPC7-Scl-ChIP-Seq(GSE22178)/Homer	AGGAARCAGCTG	1e0	-7.668e-02	1.0000	5.0	2.31%	518.4	3.91%
FoxL2(Forkhead)/Ovary-FoxL2-ChIP-Seq(GSE60858)/Homer	WWTRTAAACAVG	1e0	-7.520e-02	1.0000	52.0	24.07%	3750.7	28.30%
Otx2(Homeobox)/EpiLC-Otx2-ChIP-Seq(GSE56098)/Homer	NYTAATCCYB	1e0	-7.308e-02	1.0000	52.0	24.07%	3756.3	28.35%
MYNN(Zf)/HEK293-MYNN.eGFP-ChIP-Seq(Encode)/Homer	TTCAAAWTAAAAGTC	1e0	-7.017e-02	1.0000	16.0	7.41%	1349.9	10.19%
FXR(NR),IR1/Liver-FXR-ChIP-Seq(Chong_et_al.)/Homer	AGGTCANTGACCTB	1e0	-6.879e-02	1.0000	29.0	13.43%	2251.0	16.99%
Nkx2.1(Homeobox)/LungAC-Nkx2.1-ChIP-Seq(GSE43252)/Homer	RSCACTYRAG	1e0	-6.412e-02	1.0000	166.0	76.85%	10711.1	80.83%
E2F1(E2F)/Hela-E2F1-ChIP-Seq(GSE22478)/Homer	CWGGCGGGAA	1e0	-5.986e-02	1.0000	24.0	11.11%	1933.1	14.59%
ZKSCAN1(Zf)/HepG2-ZKSCAN1-ChIP-Seq(Encode)/Homer	GCACAYAGTAGGKCY	1e0	-5.771e-02	1.0000	1.0	0.46%	176.9	1.33%
X-box(HTH)/NPC-H3K4me1-ChIP-Seq(GSE16256)/Homer	GGTTGCCATGGCAA	1e0	-5.573e-02	1.0000	9.0	4.17%	865.3	6.53%
Rfx1(HTH)/NPC-H3K4me1-ChIP-Seq(GSE16256)/Homer	KGTTGCCATGGCAA	1e0	-5.512e-02	1.0000	18.0	8.33%	1526.2	11.52%
Sox17(HMG)/Endoderm-Sox17-ChIP-Seq(GSE61475)/Homer	CCATTGTTYB	1e0	-4.970e-02	1.0000	44.0	20.37%	3311.9	24.99%
HIF-1b(HLH)/T47D-HIF1b-ChIP-Seq(GSE59937)/Homer	RTACGTGC	1e0	-4.861e-02	1.0000	81.0	37.50%	5687.0	42.92%
Sox3(HMG)/NPC-Sox3-ChIP-Seq(GSE33059)/Homer	CCWTTGTY	1e0	-4.855e-02	1.0000	110.0	50.93%	7472.9	56.39%
Arnt:Ahr(bHLH)/MCF7-Arnt-ChIP-Seq(Lo_et_al.)/Homer	TBGCACGCAA	1e0	-4.448e-02	1.0000	52.0	24.07%	3856.3	29.10%
Prop1(Homeobox)/GHFT1-PROP1.biotin-ChIP-Seq(GSE77302)/Homer	NTAATBNAATTA	1e0	-4.274e-02	1.0000	30.0	13.89%	2400.6	18.12%
GFY(?)/Promoter/Homer	ACTACAATTCCC	1e0	-3.857e-02	1.0000	10.0	4.63%	984.9	7.43%
Mef2b(MADS)/HEK293-Mef2b.V5-ChIP-Seq(GSE67450)/Homer	GCTATTTTTGGM	1e0	-3.778e-02	1.0000	51.0	23.61%	3822.4	28.84%
FOXA1:AR(Forkhead,NR)/LNCAP-AR-ChIP-Seq(GSE27824)/Homer	AGTAAACAAAAAAGAACAND	1e0	-3.480e-02	1.0000	2.0	0.93%	317.8	2.40%
Sox7(HMG)/ESC-Sox7-ChIP-Seq(GSE133899)/Homer	VVRRAACAATGG	1e0	-3.419e-02	1.0000	16.0	7.41%	1448.7	10.93%
Esrrb(NR)/mES-Esrrb-ChIP-Seq(GSE11431)/Homer	KTGACCTTGA	1e0	-3.069e-02	1.0000	42.0	19.44%	3266.2	24.65%
GSC(Homeobox)/FrogEmbryos-GSC-ChIP-Seq(DRA000576)/Homer	RGGATTAR	1e0	-2.981e-02	1.0000	71.0	32.87%	5155.8	38.91%
Mouse_Recombination_Hotspot(Zf)/Testis-DMC1-ChIP-Seq(GSE24438)/Homer	ACTYKNATTCGTGNTACTTC	1e0	-2.979e-02	1.0000	2.0	0.93%	328.2	2.48%
PAX3:FKHR-fusion(Paired,Homeobox)/Rh4-PAX3:FKHR-ChIP-Seq(GSE19063)/Homer	ACCRTGACTAATTNN	1e0	-2.715e-02	1.0000	8.0	3.70%	865.9	6.53%
OCT:OCT(POU,Homeobox)/NPC-OCT6-ChIP-Seq(GSE43916)/Homer	YATGCATATRCATRT	1e0	-2.647e-02	1.0000	3.0	1.39%	436.7	3.30%
Lhx1(Homeobox)/EmbryoCarcinoma-Lhx1-ChIP-Seq(GSE70957)/Homer	NNYTAATTAR	1e0	-2.444e-02	1.0000	66.0	30.56%	4874.3	36.78%
Elk4(ETS)/Hela-Elk4-ChIP-Seq(GSE31477)/Homer	NRYTTCCGGY	1e0	-2.439e-02	1.0000	69.0	31.94%	5066.2	38.23%
ZFX(Zf)/mES-Zfx-ChIP-Seq(GSE11431)/Homer	AGGCCTRG	1e0	-2.245e-02	1.0000	89.0	41.20%	6339.1	47.84%
Isl1(Homeobox)/Neuron-Isl1-ChIP-Seq(GSE31456)/Homer	CTAATKGV	1e0	-2.115e-02	1.0000	119.0	55.09%	8175.0	61.69%
Lhx2(Homeobox)/HFSC-Lhx2-ChIP-Seq(GSE48068)/Homer	TAATTAGN	1e0	-2.034e-02	1.0000	61.0	28.24%	4586.1	34.61%
Phox2a(Homeobox)/Neuron-Phox2a-ChIP-Seq(GSE31456)/Homer	YTAATYNRATTA	1e0	-1.745e-02	1.0000	16.0	7.41%	1534.7	11.58%
LXRE(NR),DR4/RAW-LXRb.biotin-ChIP-Seq(GSE21512)/Homer	RGGTTACTANAGGTCA	1e0	-1.733e-02	1.0000	1.0	0.46%	248.9	1.88%
Pknox1(Homeobox)/ES-Prep1-ChIP-Seq(GSE63282)/Homer	SCTGTCAVTCAV	1e0	-1.725e-02	1.0000	17.0	7.87%	1610.4	12.15%
HNF1b(Homeobox)/PDAC-HNF1B-ChIP-Seq(GSE64557)/Homer	GTTAATNATTAA	1e0	-1.637e-02	1.0000	5.0	2.31%	660.4	4.98%
ZNF189(Zf)/HEK293-ZNF189.GFP-ChIP-Seq(GSE58341)/Homer	TGGAACAGMA	1e0	-1.541e-02	1.0000	61.0	28.24%	4635.7	34.98%
Zac1(Zf)/Neuro2A-Plagl1-ChIP-Seq(GSE75942)/Homer	HAWGRGGCCM	1e0	-1.446e-02	1.0000	153.0	70.83%	10211.7	77.06%
RAR:RXR(NR),DR0/ES-RAR-ChIP-Seq(GSE56893)/Homer	AGGTCAAGGTCA	1e0	-1.363e-02	1.0000	5.0	2.31%	676.1	5.10%
Rfx2(HTH)/LoVo-RFX2-ChIP-Seq(GSE49402)/Homer	GTTGCCATGGCAACM	1e0	-1.333e-02	1.0000	8.0	3.70%	937.4	7.07%
Sox15(HMG)/CPA-Sox15-ChIP-Seq(GSE62909)/Homer	RAACAATGGN	1e0	-1.302e-02	1.0000	67.0	31.02%	5051.4	38.12%
NRF(NRF)/Promoter/Homer	STGCGCATGCGC	1e0	-1.114e-02	1.0000	18.0	8.33%	1739.2	13.12%
RFX(HTH)/K562-RFX3-ChIP-Seq(SRA012198)/Homer	CGGTTGCCATGGCAAC	1e0	-1.042e-02	1.0000	7.0	3.24%	876.0	6.61%
E2F4(E2F)/K562-E2F4-ChIP-Seq(GSE31477)/Homer	GGCGGGAAAH	1e0	-1.004e-02	1.0000	45.0	20.83%	3651.4	27.55%
YY1(Zf)/Promoter/Homer	CAAGATGGCGGC	1e0	-9.062e-03	1.0000	5.0	2.31%	711.2	5.37%
ETS(ETS)/Promoter/Homer	AACCGGAAGT	1e0	-7.749e-03	1.0000	39.0	18.06%	3283.1	24.78%
Nr5a2(NR)/mES-Nr5a2-ChIP-Seq(GSE19019)/Homer	BTCAAGGTCA	1e0	-6.849e-03	1.0000	33.0	15.28%	2885.6	21.78%
Elk1(ETS)/Hela-Elk1-ChIP-Seq(GSE31477)/Homer	HACTTCCGGY	1e0	-6.042e-03	1.0000	64.0	29.63%	4984.6	37.61%
LHX9(Homeobox)/Hct116-LHX9.V5-ChIP-Seq(GSE116822)/Homer	NGCTAATTAG	1e0	-5.694e-03	1.0000	82.0	37.96%	6140.8	46.34%
Ronin(THAP)/ES-Thap11-ChIP-Seq(GSE51522)/Homer	RACTACAACTCCCAGVAKGC	1e0	-4.258e-03	1.0000	5.0	2.31%	774.4	5.84%
Pbx3(Homeobox)/GM12878-PBX3-ChIP-Seq(GSE32465)/Homer	SCTGTCAMTCAN	1e0	-3.901e-03	1.0000	15.0	6.94%	1630.1	12.30%
ZNF711(Zf)/SHSY5Y-ZNF711-ChIP-Seq(GSE20673)/Homer	AGGCCTAG	1e0	-3.792e-03	1.0000	117.0	54.17%	8333.9	62.89%
GFY-Staf(?,Zf)/Promoter/Homer	RACTACAATTCCCAGAAKGC	1e0	-3.756e-03	1.0000	6.0	2.78%	878.7	6.63%
Zfp57(Zf)/H1-ZFP57.HA-ChIP-Seq(GSE115387)/Homer	NANTGCSGCA	1e0	-2.665e-03	1.0000	29.0	13.43%	2725.2	20.56%
PBX1(Homeobox)/MCF7-PBX1-ChIP-Seq(GSE28007)/Homer	GSCTGTCACTCA	1e0	-2.593e-03	1.0000	3.0	1.39%	610.7	4.61%
Pax7(Paired,Homeobox)/Myoblast-Pax7-ChIP-Seq(GSE25064)/Homer	TAATCAATTA	1e0	-2.360e-03	1.0000	1.0	0.46%	368.3	2.78%
ELF1(ETS)/Jurkat-ELF1-ChIP-Seq(SRA014231)/Homer	AVCCGGAAGT	1e0	-1.612e-03	1.0000	57.0	26.39%	4720.9	35.63%
PAX6(Paired,Homeobox)/Forebrain-Pax6-ChIP-Seq(GSE66961)/Homer	NGTGTTCAVTSAAGCGKAAA	1e0	-3.400e-04	1.0000	1.0	0.46%	484.9	3.66%
NRF1(NRF)/MCF7-NRF1-ChIP-Seq(Unpublished)/Homer	CTGCGCATGCGC	1e0	-2.030e-04	1.0000	11.0	5.09%	1581.1	11.93%
DUX(Homeobox)/C2C12-Dux-ChIP-Seq(GSE87279)/Homer	BCWGATTCAATCAAN	1e0	0.000e+00	1.0000	0.0	0.00%	6.3	0.05%
CTCF-SatelliteElement(Zf?)/CD4+-CTCF-ChIP-Seq(Barski_et_al.)/Homer	TGCAGTTCCMVNWRTGGCCA	1e0	0.000e+00	1.0000	0.0	0.00%	85.6	0.65%
ZNF528(Zf)/HEK293-ZNF528.GFP-ChIP-Seq(GSE58341)/Homer	AGAAATGACTTCCCT	1e0	0.000e+00	1.0000	0.0	0.00%	34.3	0.26%
REST-NRSF(Zf)/Jurkat-NRSF-ChIP-Seq/Homer	GGMGCTGTCCATGGTGCTGA	1e0	0.000e+00	1.0000	0.0	0.00%	77.3	0.58%
EBNA1(EBV-virus)/Raji-EBNA1-ChIP-Seq(GSE30709)/Homer	GGYAGCAYDTGCTDCCCNNN	1e0	0.000e+00	1.0000	0.0	0.00%	87.6	0.66%
ZFP3(Zf)/HEK293-ZFP3.GFP-ChIP-Seq(GSE58341)/Homer	GGGTTTTGAAGGATGARTAGGAGTT	1e0	0.000e+00	1.0000	0.0	0.00%	12.6	0.10%
ZNF16(Zf)/HEK293-ZNF16.GFP-ChIP-Seq(GSE58341)/Homer	MACCTTCYATGGCTCCCTAKTGCCY	1e0	0.000e+00	1.0000	0.0	0.00%	50.9	0.38%
RARg(NR)/ES-RARg-ChIP-Seq(GSE30538)/Homer	AGGTCAAGGTCA	1e0	0.000e+00	1.0000	0.0	0.00%	177.3	1.34%
OCT:OCT(POU,Homeobox)/NPC-Brn1-ChIP-Seq(GSE35496)/Homer	ATGAATATTCATGAG	1e0	0.000e+00	1.0000	0.0	0.00%	37.3	0.28%
