## Supplementary material for "Repeated LPS induces training and tolerance of microglial responses across brain regions": FileS2: knownResults.txt

Motif Name	Consensus	P-value	Log P-value	q-value (Benjamini)	# of Target Sequences with Motif(of 112)	% of Target Sequences with Motif	# of Background Sequences with Motif(of 13184)	% of Background Sequences with Motif
TATA-Box(TBP)/Promoter/Homer	CCTTTTAWAGSC	1e-2	-5.843e+00	1.0000	69.0	61.61%	6342.7	48.11%
Foxh1(Forkhead)/hESC-FOXH1-ChIP-Seq(GSE29422)/Homer	NNTGTGGATTSS	1e-2	-4.733e+00	1.0000	34.0	30.36%	2696.1	20.45%
CRX(Homeobox)/Retina-Crx-ChIP-Seq(GSE20012)/Homer	GCTAATCC	1e-1	-4.555e+00	1.0000	87.0	77.68%	8862.4	67.22%
NFkB-p65(RHD)/GM12787-p65-ChIP-Seq(GSE19485)/Homer	WGGGGATTTCCC	1e-1	-4.507e+00	1.0000	37.0	33.04%	3048.3	23.12%
SpiB(ETS)/OCILY3-SPIB-ChIP-Seq(GSE56857)/Homer	AAAGRGGAAGTG	1e-1	-4.398e+00	1.0000	22.0	19.64%	1565.6	11.88%
ZNF467(Zf)/HEK293-ZNF467.GFP-ChIP-Seq(GSE58341)/Homer	TGGGGAAGGGCM	1e-1	-4.366e+00	1.0000	67.0	59.82%	6433.0	48.79%
ZNF692(Zf)/HEK293-ZNF692.GFP-ChIP-Seq(GSE58341)/Homer	GTGGGCCCCA	1e-1	-4.332e+00	1.0000	15.0	13.39%	933.6	7.08%
Tcfcp2l1(CP2)/mES-Tcfcp2l1-ChIP-Seq(GSE11431)/Homer	NRAACCRGTTYRAACCRGYT	1e-1	-3.803e+00	1.0000	15.0	13.39%	996.4	7.56%
p63(p53)/Keratinocyte-p63-ChIP-Seq(GSE17611)/Homer	NNDRCATGYCYNRRCATGYH	1e-1	-3.601e+00	1.0000	22.0	19.64%	1690.2	12.82%
Maz(Zf)/HepG2-Maz-ChIP-Seq(GSE31477)/Homer	GGGGGGGG	1e-1	-3.557e+00	1.0000	91.0	81.25%	9623.4	72.99%
PAX5(Paired,Homeobox)/GM12878-PAX5-ChIP-Seq(GSE32465)/Homer	GCAGCCAAGCRTGACH	1e-1	-3.531e+00	1.0000	28.0	25.00%	2307.7	17.50%
Sox15(HMG)/CPA-Sox15-ChIP-Seq(GSE62909)/Homer	RAACAATGGN	1e-1	-3.287e+00	1.0000	49.0	43.75%	4633.7	35.15%
TFE3(bHLH)/MEF-TFE3-ChIP-Seq(GSE75757)/Homer	GTCACGTGACYV	1e-1	-3.129e+00	1.0000	10.0	8.93%	631.9	4.79%
ZNF7(Zf)/HepG2-ZNF7.Flag-ChIP-Seq(Encode)/Homer	CTGCCWVCTTTTRTA	1e-1	-3.051e+00	1.0000	30.0	26.79%	2618.9	19.86%
HEB(bHLH)/mES-Heb-ChIP-Seq(GSE53233)/Homer	VCAGCTGBNN	1e-1	-2.931e+00	1.0000	82.0	73.21%	8646.4	65.58%
MafB(bZIP)/BMM-Mafb-ChIP-Seq(GSE75722)/Homer	WNTGCTGASTCAGCANWTTY	1e-1	-2.848e+00	1.0000	21.0	18.75%	1729.5	13.12%
Ets1-distal(ETS)/CD4+-PolII-ChIP-Seq(Barski_et_al.)/Homer	MACAGGAAGT	1e-1	-2.803e+00	1.0000	22.0	19.64%	1840.2	13.96%
NFkB-p50,p52(RHD)/Monocyte-p50-ChIP-Chip(Schreiber_et_al.)/Homer	GGGGGAATCCCC	1e-1	-2.771e+00	1.0000	12.0	10.71%	859.9	6.52%
c-Myc(bHLH)/LNCAP-cMyc-ChIP-Seq(Unpublished)/Homer	VCCACGTG	1e-1	-2.692e+00	1.0000	34.0	30.36%	3136.5	23.79%
Smad3(MAD)/NPC-Smad3-ChIP-Seq(GSE36673)/Homer	TWGTCTGV	1e-1	-2.671e+00	1.0000	99.0	88.39%	10912.5	82.77%
Phox2a(Homeobox)/Neuron-Phox2a-ChIP-Seq(GSE31456)/Homer	YTAATYNRATTA	1e-1	-2.580e+00	1.0000	16.0	14.29%	1278.3	9.70%
NPAS(bHLH)/Liver-NPAS-ChIP-Seq(GSE39860)/Homer	NVCACGTG	1e-1	-2.557e+00	1.0000	62.0	55.36%	6350.8	48.17%
USF1(bHLH)/GM12878-Usf1-ChIP-Seq(GSE32465)/Homer	SGTCACGTGR	1e-1	-2.488e+00	1.0000	29.0	25.89%	2650.6	20.10%
PRDM1(Zf)/Hela-PRDM1-ChIP-Seq(GSE31477)/Homer	ACTTTCACTTTC	1e-1	-2.483e+00	1.0000	31.0	27.68%	2867.3	21.75%
Twist(bHLH)/HMLE-TWIST1-ChIP-Seq(Chang_et_al)/Homer	VCAKCTGGNNNCCAGMTGBN	1e-1	-2.482e+00	1.0000	10.0	8.93%	713.1	5.41%
CLOCK(bHLH)/Liver-Clock-ChIP-Seq(GSE39860)/Homer	GHCACGTG	1e-1	-2.474e+00	1.0000	32.0	28.57%	2978.3	22.59%
BMAL1(bHLH)/Liver-Bmal1-ChIP-Seq(GSE39860)/Homer	GNCACGTG	1e-1	-2.423e+00	1.0000	66.0	58.93%	6868.3	52.10%
EBF(EBF)/proBcell-EBF-ChIP-Seq(GSE21978)/Homer	DGTCCCYRGGGA	1e-1	-2.414e+00	1.0000	19.0	16.96%	1615.3	12.25%
PU.1(ETS)/ThioMac-PU.1-ChIP-Seq(GSE21512)/Homer	AGAGGAAGTG	1e-1	-2.405e+00	1.0000	34.0	30.36%	3216.3	24.40%
HOXB13(Homeobox)/ProstateTumor-HOXB13-ChIP-Seq(GSE56288)/Homer	TTTTATKRGG	1e-1	-2.400e+00	1.0000	45.0	40.18%	4443.1	33.70%
EWS:ERG-fusion(ETS)/CADO_ES1-EWS:ERG-ChIP-Seq(SRA014231)/Homer	ATTTCCTGTN	1e0	-2.234e+00	1.0000	40.0	35.71%	3934.8	29.85%
ZNF264(Zf)/HEK293-ZNF264.GFP-ChIP-Seq(GSE58341)/Homer	RGGGCACTAACY	1e0	-2.216e+00	1.0000	37.0	33.04%	3605.7	27.35%
DMRT6(DM)/Testis-DMRT6-ChIP-Seq(GSE60440)/Homer	YDGHTACAWTGTADC	1e0	-2.214e+00	1.0000	11.0	9.82%	850.2	6.45%
ZBTB18(Zf)/HEK293-ZBTB18.GFP-ChIP-Seq(GSE58341)/Homer	AACATCTGGA	1e0	-2.161e+00	1.0000	28.0	25.00%	2632.7	19.97%
GRE(NR),IR3/A549-GR-ChIP-Seq(GSE32465)/Homer	NRGVACABNVTGTYCY	1e0	-2.158e+00	1.0000	9.0	8.04%	666.6	5.06%
PRDM14(Zf)/H1-PRDM14-ChIP-Seq(GSE22767)/Homer	RGGTCTCTAACY	1e0	-2.150e+00	1.0000	21.0	18.75%	1885.6	14.30%
Meis1(Homeobox)/MastCells-Meis1-ChIP-Seq(GSE48085)/Homer	VGCTGWCAVB	1e0	-2.142e+00	1.0000	72.0	64.29%	7685.8	58.30%
EBF2(EBF)/BrownAdipose-EBF2-ChIP-Seq(GSE97114)/Homer	NABTCCCWDGGGAVH	1e0	-2.137e+00	1.0000	54.0	48.21%	5564.5	42.21%
bHLHE40(bHLH)/HepG2-BHLHE40-ChIP-Seq(GSE31477)/Homer	KCACGTGMCN	1e0	-2.094e+00	1.0000	21.0	18.75%	1899.1	14.40%
MafK(bZIP)/C2C12-MafK-ChIP-Seq(GSE36030)/Homer	GCTGASTCAGCA	1e0	-2.044e+00	1.0000	13.0	11.61%	1080.3	8.19%
Tlx?(NR)/NPC-H3K4me1-ChIP-Seq(GSE16256)/Homer	CTGGCAGSCTGCCA	1e0	-2.015e+00	1.0000	25.0	22.32%	2349.0	17.82%
STAT4(Stat)/CD4-Stat4-ChIP-Seq(GSE22104)/Homer	NYTTCCWGGAAR	1e0	-2.001e+00	1.0000	48.0	42.86%	4923.4	37.34%
Sox2(HMG)/mES-Sox2-ChIP-Seq(GSE11431)/Homer	BCCATTGTTC	1e0	-1.994e+00	1.0000	39.0	34.82%	3903.5	29.61%
PU.1-IRF(ETS:IRF)/Bcell-PU.1-ChIP-Seq(GSE21512)/Homer	MGGAAGTGAAAC	1e0	-1.993e+00	1.0000	65.0	58.04%	6908.0	52.40%
DLX1(Homeobox)/BasalGanglia-Dlx1-ChIP-seq(GSE124936)/Homer	NSNNTAATTA	1e0	-1.976e+00	1.0000	50.0	44.64%	5162.0	39.15%
Zfp281(Zf)/ES-Zfp281-ChIP-Seq(GSE81042)/Homer	CCCCTCCCCCAC	1e0	-1.966e+00	1.0000	27.0	24.11%	2581.1	19.58%
ZNF189(Zf)/HEK293-ZNF189.GFP-ChIP-Seq(GSE58341)/Homer	TGGAACAGMA	1e0	-1.952e+00	1.0000	45.0	40.18%	4598.8	34.88%
IRF2(IRF)/Erythroblas-IRF2-ChIP-Seq(GSE36985)/Homer	GAAASYGAAASY	1e0	-1.943e+00	1.0000	9.0	8.04%	700.4	5.31%
Pax8(Paired,Homeobox)/Thyroid-Pax8-ChIP-Seq(GSE26938)/Homer	GTCATGCHTGRCTGS	1e0	-1.939e+00	1.0000	21.0	18.75%	1941.0	14.72%
ZNF519(Zf)/HEK293-ZNF519.GFP-ChIP-Seq(GSE58341)/Homer	GAGSCCGAGC	1e0	-1.932e+00	1.0000	20.0	17.86%	1835.0	13.92%
REST-NRSF(Zf)/Jurkat-NRSF-ChIP-Seq/Homer	GGMGCTGTCCATGGTGCTGA	1e0	-1.885e+00	1.0000	2.0	1.79%	80.6	0.61%
Eomes(T-box)/H9-Eomes-ChIP-Seq(GSE26097)/Homer	ATTAACACCT	1e0	-1.883e+00	1.0000	76.0	67.86%	8266.3	62.70%
Pitx1(Homeobox)/Chicken-Pitx1-ChIP-Seq(GSE38910)/Homer	TAATCCCN	1e0	-1.875e+00	1.0000	104.0	92.86%	11792.3	89.44%
WT1(Zf)/Kidney-WT1-ChIP-Seq(GSE90016)/Homer	MCTCCCMCRCAB	1e0	-1.811e+00	1.0000	45.0	40.18%	4652.6	35.29%
PR(NR)/T47D-PR-ChIP-Seq(GSE31130)/Homer	VAGRACAKNCTGTBC	1e0	-1.785e+00	1.0000	78.0	69.64%	8547.4	64.83%
Smad2(MAD)/ES-SMAD2-ChIP-Seq(GSE29422)/Homer	CTGTCTGG	1e0	-1.775e+00	1.0000	73.0	65.18%	7948.5	60.29%
FXR(NR),IR1/Liver-FXR-ChIP-Seq(Chong_et_al.)/Homer	AGGTCANTGACCTB	1e0	-1.766e+00	1.0000	24.0	21.43%	2315.5	17.56%
Lhx3(Homeobox)/Neuron-Lhx3-ChIP-Seq(GSE31456)/Homer	ADBTAATTAR	1e0	-1.761e+00	1.0000	58.0	51.79%	6177.1	46.85%
Unknown-ESC-element(?)/mES-Nanog-ChIP-Seq(GSE11724)/Homer	CACAGCAGGGGG	1e0	-1.760e+00	1.0000	34.0	30.36%	3425.5	25.98%
Tbx21(T-box)/GM12878-TBX21-ChIP-Seq(Encode)/Homer	AGGTGTGAAA	1e0	-1.757e+00	1.0000	44.0	39.29%	4559.2	34.58%
LRF(Zf)/Erythroblasts-ZBTB7A-ChIP-Seq(GSE74977)/Homer	AAGACCCYYN	1e0	-1.733e+00	1.0000	78.0	69.64%	8568.3	64.99%
Usf2(bHLH)/C2C12-Usf2-ChIP-Seq(GSE36030)/Homer	GTCACGTGGT	1e0	-1.731e+00	1.0000	19.0	16.96%	1783.5	13.53%
Dlx3(Homeobox)/Kerainocytes-Dlx3-ChIP-Seq(GSE89884)/Homer	NDGTAATTAC	1e0	-1.724e+00	1.0000	27.0	24.11%	2658.5	20.16%
bHLHE41(bHLH)/proB-Bhlhe41-ChIP-Seq(GSE93764)/Homer	KCACGTGMCN	1e0	-1.684e+00	1.0000	59.0	52.68%	6328.0	48.00%
n-Myc(bHLH)/mES-nMyc-ChIP-Seq(GSE11431)/Homer	VRCCACGTGG	1e0	-1.649e+00	1.0000	35.0	31.25%	3579.8	27.15%
Sox6(HMG)/Myotubes-Sox6-ChIP-Seq(GSE32627)/Homer	CCATTGTTNY	1e0	-1.636e+00	1.0000	59.0	52.68%	6348.5	48.15%
Cdx2(Homeobox)/mES-Cdx2-ChIP-Seq(GSE14586)/Homer	GYMATAAAAH	1e0	-1.617e+00	1.0000	27.0	24.11%	2695.0	20.44%
TCF4(bHLH)/SHSY5Y-TCF4-ChIP-Seq(GSE96915)/Homer	SMCATCTGKH	1e0	-1.612e+00	1.0000	62.0	55.36%	6711.0	50.90%
Tbx20(T-box)/Heart-Tbx20-ChIP-Seq(GSE29636)/Homer	GGTGYTGACAGS	1e0	-1.561e+00	1.0000	13.0	11.61%	1188.1	9.01%
MITF(bHLH)/MastCells-MITF-ChIP-Seq(GSE48085)/Homer	RTCATGTGAC	1e0	-1.559e+00	1.0000	43.0	38.39%	4526.1	34.33%
ELF5(ETS)/T47D-ELF5-ChIP-Seq(GSE30407)/Homer	ACVAGGAAGT	1e0	-1.552e+00	1.0000	45.0	40.18%	4759.9	36.10%
Egr1(Zf)/K562-Egr1-ChIP-Seq(GSE32465)/Homer	TGCGTGGGYG	1e0	-1.539e+00	1.0000	51.0	45.54%	5458.4	41.40%
ZNF652/HepG2-ZNF652.Flag-ChIP-Seq(Encode)/Homer	TTAACCCTTTVNKKN	1e0	-1.514e+00	1.0000	15.0	13.39%	1414.1	10.73%
Max(bHLH)/K562-Max-ChIP-Seq(GSE31477)/Homer	RCCACGTGGYYN	1e0	-1.492e+00	1.0000	31.0	27.68%	3189.7	24.19%
HRE(HSF)/Striatum-HSF1-ChIP-Seq(GSE38000)/Homer	TTCTAGAABNTTCTA	1e0	-1.480e+00	1.0000	14.0	12.50%	1316.6	9.99%
Atf2(bZIP)/3T3L1-Atf2-ChIP-Seq(GSE56872)/Homer	NRRTGACGTCAT	1e0	-1.469e+00	1.0000	19.0	16.96%	1862.2	14.12%
RXR(NR),DR1/3T3L1-RXR-ChIP-Seq(GSE13511)/Homer	TAGGGCAAAGGTCA	1e0	-1.456e+00	1.0000	56.0	50.00%	6079.2	46.11%
TCFL2(HMG)/K562-TCF7L2-ChIP-Seq(GSE29196)/Homer	ACWTCAAAGG	1e0	-1.447e+00	1.0000	5.0	4.46%	387.6	2.94%
GRE(NR),IR3/RAW264.7-GRE-ChIP-Seq(Unpublished)/Homer	VAGRACAKWCTGTYC	1e0	-1.434e+00	1.0000	12.0	10.71%	1114.9	8.46%
FOXK1(Forkhead)/HEK293-FOXK1-ChIP-Seq(GSE51673)/Homer	NVWTGTTTAC	1e0	-1.422e+00	1.0000	40.0	35.71%	4242.7	32.18%
GSC(Homeobox)/FrogEmbryos-GSC-ChIP-Seq(DRA000576)/Homer	RGGATTAR	1e0	-1.418e+00	1.0000	45.0	40.18%	4819.3	36.55%
Smad4(MAD)/ESC-SMAD4-ChIP-Seq(GSE29422)/Homer	VBSYGTCTGG	1e0	-1.413e+00	1.0000	73.0	65.18%	8108.1	61.50%
ZNF528(Zf)/HEK293-ZNF528.GFP-ChIP-Seq(GSE58341)/Homer	AGAAATGACTTCCCT	1e0	-1.411e+00	1.0000	1.0	0.89%	32.2	0.24%
Nr5a2(NR)/mES-Nr5a2-ChIP-Seq(GSE19019)/Homer	BTCAAGGTCA	1e0	-1.380e+00	1.0000	28.0	25.00%	2896.6	21.97%
Pitx1:Ebox(Homeobox,bHLH)/Hindlimb-Pitx1-ChIP-Seq(GSE41591)/Homer	YTAATTRAWWCCAGATGT	1e0	-1.368e+00	1.0000	8.0	7.14%	707.8	5.37%
Ascl2(bHLH)/ESC-Ascl2-ChIP-Seq(GSE97712)/Homer	SSRGCAGCTGCH	1e0	-1.367e+00	1.0000	56.0	50.00%	6122.1	46.44%
Oct4(POU,Homeobox)/mES-Oct4-ChIP-Seq(GSE11431)/Homer	ATTTGCATAW	1e0	-1.333e+00	1.0000	18.0	16.07%	1797.1	13.63%
Isl1(Homeobox)/Neuron-Isl1-ChIP-Seq(GSE31456)/Homer	CTAATKGV	1e0	-1.310e+00	1.0000	70.0	62.50%	7801.2	59.17%
ZSCAN22(Zf)/HEK293-ZSCAN22.GFP-ChIP-Seq(GSE58341)/Homer	SMCAGTCWGAKGGAGGAGGC	1e0	-1.308e+00	1.0000	7.0	6.25%	615.8	4.67%
Oct2(POU,Homeobox)/Bcell-Oct2-ChIP-Seq(GSE21512)/Homer	ATATGCAAAT	1e0	-1.304e+00	1.0000	12.0	10.71%	1149.9	8.72%
E-box(bHLH)/Promoter/Homer	SSGGTCACGTGA	1e0	-1.299e+00	1.0000	8.0	7.14%	722.8	5.48%
Hnf1(Homeobox)/Liver-Foxa2-Chip-Seq(GSE25694)/Homer	GGTTAAWCATTAA	1e0	-1.289e+00	1.0000	6.0	5.36%	516.0	3.91%
NF1-halfsite(CTF)/LNCaP-NF1-ChIP-Seq(Unpublished)/Homer	YTGCCAAG	1e0	-1.282e+00	1.0000	72.0	64.29%	8053.1	61.08%
Nr5a2(NR)/Pancreas-LRH1-ChIP-Seq(GSE34295)/Homer	BTCAAGGTCA	1e0	-1.273e+00	1.0000	34.0	30.36%	3623.8	27.49%
Hoxa10(Homeobox)/ChickenMSG-Hoxa10.Flag-ChIP-Seq(GSE86088)/Homer	GGYAATGAAA	1e0	-1.268e+00	1.0000	23.0	20.54%	2378.1	18.04%
p53(p53)/Saos-p53-ChIP-Seq(GSE15780)/Homer	RRCATGYCYRGRCATGYYYN	1e0	-1.268e+00	1.0000	5.0	4.46%	416.2	3.16%
p53(p53)/Saos-p53-ChIP-Seq/Homer	RRCATGYCYRGRCATGYYYN	1e0	-1.268e+00	1.0000	5.0	4.46%	416.2	3.16%
Prop1(Homeobox)/GHFT1-PROP1.biotin-ChIP-Seq(GSE77302)/Homer	NTAATBNAATTA	1e0	-1.263e+00	1.0000	20.0	17.86%	2044.6	15.51%
AP-2gamma(AP2)/MCF7-TFAP2C-ChIP-Seq(GSE21234)/Homer	SCCTSAGGSCAW	1e0	-1.243e+00	1.0000	61.0	54.46%	6772.4	51.37%
ZNF416(Zf)/HEK293-ZNF416.GFP-ChIP-Seq(GSE58341)/Homer	WDNCTGGGCA	1e0	-1.236e+00	1.0000	64.0	57.14%	7129.9	54.08%
KLF14(Zf)/HEK293-KLF14.GFP-ChIP-Seq(GSE58341)/Homer	RGKGGGCGKGGC	1e0	-1.189e+00	1.0000	95.0	84.82%	10871.4	82.46%
CUX1(Homeobox)/K562-CUX1-ChIP-Seq(GSE92882)/Homer	TATCGATNAN	1e0	-1.168e+00	1.0000	24.0	21.43%	2532.1	19.21%
GATA:SCL(Zf,bHLH)/Ter119-SCL-ChIP-Seq(GSE18720)/Homer	CRGCTGBNGNSNNSAGATAA	1e0	-1.166e+00	1.0000	7.0	6.25%	646.4	4.90%
SF1(NR)/H295R-Nr5a1-ChIP-Seq(GSE44220)/Homer	CAAGGHCANV	1e0	-1.160e+00	1.0000	22.0	19.64%	2309.0	17.51%
p73(p53)/Trachea-p73-ChIP-Seq(PRJNA310161)/Homer	NRRRCAWGTCCDGRCATGYY	1e0	-1.139e+00	1.0000	3.0	2.68%	234.0	1.77%
DMRT1(DM)/Testis-DMRT1-ChIP-Seq(GSE64892)/Homer	TWGHWACAWTGTWDC	1e0	-1.139e+00	1.0000	10.0	8.93%	978.5	7.42%
NPAS2(bHLH)/Liver-NPAS2-ChIP-Seq(GSE39860)/Homer	KCCACGTGAC	1e0	-1.134e+00	1.0000	45.0	40.18%	4961.1	37.63%
E2F1(E2F)/Hela-E2F1-ChIP-Seq(GSE22478)/Homer	CWGGCGGGAA	1e0	-1.117e+00	1.0000	22.0	19.64%	2327.2	17.65%
ELF3(ETS)/PDAC-ELF3-ChIP-Seq(GSE64557)/Homer	ANCAGGAAGT	1e0	-1.114e+00	1.0000	40.0	35.71%	4392.5	33.32%
EHF(ETS)/LoVo-EHF-ChIP-Seq(GSE49402)/Homer	AVCAGGAAGT	1e0	-1.112e+00	1.0000	64.0	57.14%	7197.0	54.59%
c-Jun-CRE(bZIP)/K562-cJun-ChIP-Seq(GSE31477)/Homer	ATGACGTCATCY	1e0	-1.105e+00	1.0000	16.0	14.29%	1655.8	12.56%
MafA(bZIP)/Islet-MafA-ChIP-Seq(GSE30298)/Homer	TGCTGACTCA	1e0	-1.096e+00	1.0000	37.0	33.04%	4055.3	30.76%
RAR:RXR(NR),DR0/ES-RAR-ChIP-Seq(GSE56893)/Homer	AGGTCAAGGTCA	1e0	-1.090e+00	1.0000	7.0	6.25%	664.1	5.04%
EBF1(EBF)/Near-E2A-ChIP-Seq(GSE21512)/Homer	GTCCCCWGGGGA	1e0	-1.075e+00	1.0000	57.0	50.89%	6395.4	48.51%
CDX4(Homeobox)/ZebrafishEmbryos-Cdx4.Myc-ChIP-Seq(GSE48254)/Homer	NGYCATAAAWCH	1e0	-1.066e+00	1.0000	33.0	29.46%	3609.5	27.38%
Zac1(Zf)/Neuro2A-Plagl1-ChIP-Seq(GSE75942)/Homer	HAWGRGGCCM	1e0	-1.061e+00	1.0000	92.0	82.14%	10563.8	80.13%
Sox17(HMG)/Endoderm-Sox17-ChIP-Seq(GSE61475)/Homer	CCATTGTTYB	1e0	-1.057e+00	1.0000	28.0	25.00%	3039.6	23.06%
Pit1(Homeobox)/GCrat-Pit1-ChIP-Seq(GSE58009)/Homer	ATGMATATDC	1e0	-1.045e+00	1.0000	32.0	28.57%	3505.6	26.59%
Tbet(T-box)/CD8-Tbet-ChIP-Seq(GSE33802)/Homer	AGGTGTGAAM	1e0	-1.044e+00	1.0000	42.0	37.50%	4662.2	35.36%
GRHL2(CP2)/HBE-GRHL2-ChIP-Seq(GSE46194)/Homer	AAACYKGTTWDACMRGTTTB	1e0	-1.040e+00	1.0000	17.0	15.18%	1793.1	13.60%
Stat3(Stat)/mES-Stat3-ChIP-Seq(GSE11431)/Homer	CTTCCGGGAA	1e0	-1.036e+00	1.0000	31.0	27.68%	3394.3	25.75%
Nanog(Homeobox)/mES-Nanog-ChIP-Seq(GSE11724)/Homer	RGCCATTAAC	1e0	-1.028e+00	1.0000	102.0	91.07%	11794.5	89.46%
MNT(bHLH)/HepG2-MNT-ChIP-Seq(Encode)/Homer	DGCACACGTG	1e0	-1.026e+00	1.0000	39.0	34.82%	4324.1	32.80%
Bcl6(Zf)/Liver-Bcl6-ChIP-Seq(GSE31578)/Homer	NNNCTTTCCAGGAAA	1e0	-1.022e+00	1.0000	59.0	52.68%	6661.6	50.53%
FOXA1:AR(Forkhead,NR)/LNCAP-AR-ChIP-Seq(GSE27824)/Homer	AGTAAACAAAAAAGAACAND	1e0	-1.005e+00	1.0000	3.0	2.68%	253.3	1.92%
Lhx1(Homeobox)/EmbryoCarcinoma-Lhx1-ChIP-Seq(GSE70957)/Homer	NNYTAATTAR	1e0	-1.002e+00	1.0000	39.0	34.82%	4338.4	32.91%
Myf5(bHLH)/GM-Myf5-ChIP-Seq(GSE24852)/Homer	BAACAGCTGT	1e0	-9.895e-01	1.0000	36.0	32.14%	3997.1	30.32%
ZNF136(Zf)/HEK293-ZNF136.GFP-ChIP-Seq(GSE58341)/Homer	YTKGATAHAGTATTCTWGGTNGGCA	1e0	-9.744e-01	1.0000	4.0	3.57%	365.3	2.77%
RBPJ:Ebox(?,bHLH)/Panc1-Rbpj1-ChIP-Seq(GSE47459)/Homer	GGGRAARRGRMCAGMTG	1e0	-9.739e-01	1.0000	18.0	16.07%	1934.7	14.67%
Lhx2(Homeobox)/HFSC-Lhx2-ChIP-Seq(GSE48068)/Homer	TAATTAGN	1e0	-9.735e-01	1.0000	37.0	33.04%	4122.3	31.27%
Unknown(Homeobox)/Limb-p300-ChIP-Seq/Homer	SSCMATWAAA	1e0	-9.692e-01	1.0000	26.0	23.21%	2853.9	21.65%
LHX9(Homeobox)/Hct116-LHX9.V5-ChIP-Seq(GSE116822)/Homer	NGCTAATTAG	1e0	-9.606e-01	1.0000	50.0	44.64%	5644.3	42.81%
E2A(bHLH)/proBcell-E2A-ChIP-Seq(GSE21978)/Homer	DNRCAGCTGY	1e0	-9.315e-01	1.0000	64.0	57.14%	7305.8	55.41%
Atoh1(bHLH)/Cerebellum-Atoh1-ChIP-Seq(GSE22111)/Homer	VNRVCAGCTGGY	1e0	-9.224e-01	1.0000	49.0	43.75%	5551.7	42.11%
Foxa2(Forkhead)/Liver-Foxa2-ChIP-Seq(GSE25694)/Homer	CYTGTTTACWYW	1e0	-9.219e-01	1.0000	30.0	26.79%	3340.4	25.34%
AP-1(bZIP)/ThioMac-PU.1-ChIP-Seq(GSE21512)/Homer	VTGACTCATC	1e0	-9.164e-01	1.0000	27.0	24.11%	2996.6	22.73%
Stat3+il21(Stat)/CD4-Stat3-ChIP-Seq(GSE19198)/Homer	SVYTTCCNGGAARB	1e0	-9.088e-01	1.0000	37.0	33.04%	4161.0	31.56%
E2F3(E2F)/MEF-E2F3-ChIP-Seq(GSE71376)/Homer	BTKGGCGGGAAA	1e0	-9.073e-01	1.0000	46.0	41.07%	5210.2	39.52%
OCT:OCT(POU,Homeobox)/NPC-OCT6-ChIP-Seq(GSE43916)/Homer	YATGCATATRCATRT	1e0	-9.058e-01	1.0000	4.0	3.57%	379.9	2.88%
ZNF165(Zf)/WHIM12-ZNF165-ChIP-Seq(GSE65937)/Homer	AAGGKGRCGCAGGCA	1e0	-9.033e-01	1.0000	9.0	8.04%	939.7	7.13%
Etv2(ETS)/ES-ER71-ChIP-Seq(GSE59402)/Homer	NNAYTTCCTGHN	1e0	-8.931e-01	1.0000	52.0	46.43%	5921.7	44.92%
CArG(MADS)/PUER-Srf-ChIP-Seq(Sullivan_et_al.)/Homer	CCATATATGGNM	1e0	-8.865e-01	1.0000	15.0	13.39%	1629.3	12.36%
Hoxd12(Homeobox)/ChickenMSG-Hoxd12.Flag-ChIP-Seq(GSE86088)/Homer	HDGYAATGAAAN	1e0	-8.828e-01	1.0000	57.0	50.89%	6514.2	49.41%
KLF5(Zf)/LoVo-KLF5-ChIP-Seq(GSE49402)/Homer	DGGGYGKGGC	1e0	-8.814e-01	1.0000	82.0	73.21%	9463.3	71.78%
Nkx3.1(Homeobox)/LNCaP-Nkx3.1-ChIP-Seq(GSE28264)/Homer	AAGCACTTAA	1e0	-8.765e-01	1.0000	80.0	71.43%	9229.7	70.01%
Ptf1a(bHLH)/Panc1-Ptf1a-ChIP-Seq(GSE47459)/Homer	ACAGCTGTTN	1e0	-8.737e-01	1.0000	87.0	77.68%	10061.1	76.31%
Foxo1(Forkhead)/RAW-Foxo1-ChIP-Seq(Fan_et_al.)/Homer	CTGTTTAC	1e0	-8.714e-01	1.0000	68.0	60.71%	7815.2	59.28%
STAT1(Stat)/HelaS3-STAT1-ChIP-Seq(GSE12782)/Homer	NATTTCCNGGAAAT	1e0	-8.657e-01	1.0000	16.0	14.29%	1753.9	13.30%
NFAT(RHD)/Jurkat-NFATC1-ChIP-Seq(Jolma_et_al.)/Homer	ATTTTCCATT	1e0	-8.599e-01	1.0000	37.0	33.04%	4190.0	31.78%
Ascl1(bHLH)/NeuralTubes-Ascl1-ChIP-Seq(GSE55840)/Homer	NNVVCAGCTGBN	1e0	-8.585e-01	1.0000	66.0	58.93%	7588.5	57.56%
Fox:Ebox(Forkhead,bHLH)/Panc1-Foxa2-ChIP-Seq(GSE47459)/Homer	NNNVCTGWGYAAACASN	1e0	-8.498e-01	1.0000	38.0	33.93%	4313.6	32.72%
HIF-1b(HLH)/T47D-HIF1b-ChIP-Seq(GSE59937)/Homer	RTACGTGC	1e0	-8.495e-01	1.0000	52.0	46.43%	5950.0	45.13%
IRF1(IRF)/PBMC-IRF1-ChIP-Seq(GSE43036)/Homer	GAAAGTGAAAGT	1e0	-8.413e-01	1.0000	8.0	7.14%	846.7	6.42%
BMYB(HTH)/Hela-BMYB-ChIP-Seq(GSE27030)/Homer	NHAACBGYYV	1e0	-8.401e-01	1.0000	62.0	55.36%	7130.1	54.08%
TRPS1(Zf)/MCF7-TRPS1-ChIP-Seq(GSE107013)/Homer	AGATAAGANN	1e0	-8.359e-01	1.0000	64.0	57.14%	7368.9	55.89%
NF1(CTF)/LNCAP-NF1-ChIP-Seq(Unpublished)/Homer	CYTGGCABNSTGCCAR	1e0	-8.352e-01	1.0000	22.0	19.64%	2461.3	18.67%
GATA(Zf),IR3/iTreg-Gata3-ChIP-Seq(GSE20898)/Homer	NNNNNBAGATAWYATCTVHN	1e0	-8.321e-01	1.0000	5.0	4.46%	508.3	3.86%
FOXK2(Forkhead)/U2OS-FOXK2-ChIP-Seq(E-MTAB-2204)/Homer	SCHTGTTTACAT	1e0	-8.263e-01	1.0000	25.0	22.32%	2814.7	21.35%
BHLHA15(bHLH)/NIH3T3-BHLHB8.HA-ChIP-Seq(GSE119782)/Homer	NAMCAGCTGK	1e0	-8.190e-01	1.0000	56.0	50.00%	6440.0	48.85%
ZKSCAN1(Zf)/HepG2-ZKSCAN1-ChIP-Seq(Encode)/Homer	GCACAYAGTAGGKCY	1e0	-8.124e-01	1.0000	2.0	1.79%	176.3	1.34%
BATF(bZIP)/Th17-BATF-ChIP-Seq(GSE39756)/Homer	DATGASTCAT	1e0	-8.060e-01	1.0000	23.0	20.54%	2593.6	19.67%
GATA3(Zf)/iTreg-Gata3-ChIP-Seq(GSE20898)/Homer	AGATAASR	1e0	-8.059e-01	1.0000	52.0	46.43%	5980.0	45.36%
IRF3(IRF)/BMDM-Irf3-ChIP-Seq(GSE67343)/Homer	AGTTTCAKTTTC	1e0	-8.056e-01	1.0000	16.0	14.29%	1781.7	13.51%
AR-halfsite(NR)/LNCaP-AR-ChIP-Seq(GSE27824)/Homer	CCAGGAACAG	1e0	-8.051e-01	1.0000	101.0	90.18%	11763.1	89.22%
Bapx1(Homeobox)/VertebralCol-Bapx1-ChIP-Seq(GSE36672)/Homer	TTRAGTGSYK	1e0	-8.049e-01	1.0000	77.0	68.75%	8920.4	67.66%
ZNF415(Zf)/HEK293-ZNF415.GFP-ChIP-Seq(GSE58341)/Homer	GRTGMTRGAGCC	1e0	-8.018e-01	1.0000	31.0	27.68%	3527.6	26.76%
FOXA1(Forkhead)/LNCAP-FOXA1-ChIP-Seq(GSE27824)/Homer	WAAGTAAACA	1e0	-7.987e-01	1.0000	41.0	36.61%	4697.2	35.63%
ZNF675(Zf)/HEK293-ZNF675.GFP-ChIP-Seq(GSE58341)/Homer	ARGAGGMCAAAATGW	1e0	-7.915e-01	1.0000	7.0	6.25%	748.2	5.67%
Pax7(Paired,Homeobox),long/Myoblast-Pax7-ChIP-Seq(GSE25064)/Homer	TAATCHGATTAC	1e0	-7.830e-01	1.0000	1.0	0.89%	71.9	0.55%
ZNF322(Zf)/HEK293-ZNF322.GFP-ChIP-Seq(GSE58341)/Homer	GAGCCTGGTACTGWGCCTGR	1e0	-7.808e-01	1.0000	16.0	14.29%	1793.9	13.61%
Npas4(bHLH)/Neuron-Npas4-ChIP-Seq(GSE127793)/Homer	NHRTCACGACDN	1e0	-7.782e-01	1.0000	40.0	35.71%	4594.3	34.85%
Sox4(HMG)/proB-Sox4-ChIP-Seq(GSE50066)/Homer	YCTTTGTTCC	1e0	-7.697e-01	1.0000	34.0	30.36%	3898.5	29.57%
Nkx2.1(Homeobox)/LungAC-Nkx2.1-ChIP-Seq(GSE43252)/Homer	RSCACTYRAG	1e0	-7.609e-01	1.0000	91.0	81.25%	10600.3	80.40%
MyoD(bHLH)/Myotube-MyoD-ChIP-Seq(GSE21614)/Homer	RRCAGCTGYTSY	1e0	-7.524e-01	1.0000	40.0	35.71%	4612.2	34.98%
Foxo3(Forkhead)/U2OS-Foxo3-ChIP-Seq(E-MTAB-2701)/Homer	DGTAAACA	1e0	-7.508e-01	1.0000	27.0	24.11%	3092.6	23.46%
FOXP1(Forkhead)/H9-FOXP1-ChIP-Seq(GSE31006)/Homer	NYYTGTTTACHN	1e0	-7.348e-01	1.0000	17.0	15.18%	1933.5	14.67%
PPARa(NR),DR1/Liver-Ppara-ChIP-Seq(GSE47954)/Homer	VNAGGKCAAAGGTCA	1e0	-7.330e-01	1.0000	49.0	43.75%	5681.0	43.09%
Pax7(Paired,Homeobox),longest/Myoblast-Pax7-ChIP-Seq(GSE25064)/Homer	NTAATTDGCYAATTANNWWD	1e0	-7.256e-01	1.0000	1.0	0.89%	77.6	0.59%
E2F6(E2F)/Hela-E2F6-ChIP-Seq(GSE31477)/Homer	GGCGGGAARN	1e0	-7.157e-01	1.0000	39.0	34.82%	4521.9	34.30%
Tcf12(bHLH)/GM12878-Tcf12-ChIP-Seq(GSE32465)/Homer	VCAGCTGYTG	1e0	-7.135e-01	1.0000	47.0	41.96%	5461.3	41.42%
Rbpj1(?)/Panc1-Rbpj1-ChIP-Seq(GSE47459)/Homer	HTTTCCCASG	1e0	-7.118e-01	1.0000	63.0	56.25%	7340.8	55.68%
RORgt(NR)/EL4-RORgt.Flag-ChIP-Seq(GSE56019)/Homer	AAYTAGGTCA	1e0	-7.079e-01	1.0000	5.0	4.46%	543.7	4.12%
RORgt(NR)/EL4-RORgt.Flag-ChIP-Seq(GSE56019)/Homer	AAYTAGGTCA	1e0	-7.079e-01	1.0000	5.0	4.46%	543.7	4.12%
Gfi1b(Zf)/HPC7-Gfi1b-ChIP-Seq(GSE22178)/Homer	MAATCACTGC	1e0	-6.985e-01	1.0000	28.0	25.00%	3243.9	24.60%
Oct11(POU,Homeobox)/NCIH1048-POU2F3-ChIP-seq(GSE115123)/Homer	GATTTGCATA	1e0	-6.928e-01	1.0000	12.0	10.71%	1369.0	10.38%
Foxa3(Forkhead)/Liver-Foxa3-ChIP-Seq(GSE77670)/Homer	BSNTGTTTACWYWGN	1e0	-6.844e-01	1.0000	12.0	10.71%	1373.4	10.42%
Bach1(bZIP)/K562-Bach1-ChIP-Seq(GSE31477)/Homer	AWWNTGCTGAGTCAT	1e0	-6.842e-01	1.0000	2.0	1.79%	198.3	1.50%
RUNX2(Runt)/PCa-RUNX2-ChIP-Seq(GSE33889)/Homer	NWAACCACADNN	1e0	-6.825e-01	1.0000	33.0	29.46%	3841.2	29.14%
Tbx6(T-box)/ESC-Tbx6-ChIP-Seq(GSE93524)/Homer	DAGGTGTBAA	1e0	-6.804e-01	1.0000	46.0	41.07%	5369.1	40.72%
HIF2a(bHLH)/785_O-HIF2a-ChIP-Seq(GSE34871)/Homer	GCACGTACCC	1e0	-6.783e-01	1.0000	19.0	16.96%	2199.7	16.68%
Phox2b(Homeobox)/CLBGA-PHOX2B-ChIP-Seq(GSE90683)/Homer	TTAATTNAATTA	1e0	-6.752e-01	1.0000	6.0	5.36%	671.8	5.10%
Gata1(Zf)/K562-GATA1-ChIP-Seq(GSE18829)/Homer	SAGATAAGRV	1e0	-6.714e-01	1.0000	22.0	19.64%	2556.0	19.39%
E2F(E2F)/Hela-CellCycle-Expression/Homer	TTSGCGCGAAAA	1e0	-6.695e-01	1.0000	5.0	4.46%	555.8	4.22%
Nkx2.5(Homeobox)/HL1-Nkx2.5.biotin-ChIP-Seq(GSE21529)/Homer	RRSCACTYAA	1e0	-6.659e-01	1.0000	79.0	70.54%	9252.1	70.18%
RORa(NR)/Liver-Rora-ChIP-Seq(GSE101115)/Homer	AAWCTAGGTCARDNN	1e0	-6.611e-01	1.0000	6.0	5.36%	676.5	5.13%
Twist2(bHLH)/Myoblast-Twist2.Ty1-ChIP-Seq(GSE127998)/Homer	MCAGCTGBYH	1e0	-6.590e-01	1.0000	65.0	58.04%	7616.2	57.77%
GLIS3(Zf)/Thyroid-Glis3.GFP-ChIP-Seq(GSE103297)/Homer	CTCCCTGGGAGGCCN	1e0	-6.530e-01	1.0000	70.0	62.50%	8207.2	62.25%
EBNA1(EBV-virus)/Raji-EBNA1-ChIP-Seq(GSE30709)/Homer	GGYAGCAYDTGCTDCCCNNN	1e0	-6.422e-01	1.0000	1.0	0.89%	87.1	0.66%
Zic(Zf)/Cerebellum-ZIC1.2-ChIP-Seq(GSE60731)/Homer	CCTGCTGAGH	1e0	-6.355e-01	1.0000	41.0	36.61%	4817.1	36.54%
CTCF(Zf)/CD4+-CTCF-ChIP-Seq(Barski_et_al.)/Homer	AYAGTGCCMYCTRGTGGCCA	1e0	-6.348e-01	1.0000	9.0	8.04%	1042.3	7.91%
Nkx2.2(Homeobox)/NPC-Nkx2.2-ChIP-Seq(GSE61673)/Homer	BTBRAGTGSN	1e0	-6.286e-01	1.0000	75.0	66.96%	8812.7	66.84%
HINFP(Zf)/K562-HINFP.eGFP-ChIP-Seq(Encode)/Homer	TWVGGTCCGC	1e0	-6.284e-01	1.0000	26.0	23.21%	3056.4	23.18%
GFX(?)/Promoter/Homer	ATTCTCGCGAGA	1e0	-6.240e-01	1.0000	2.0	1.79%	210.8	1.60%
PGR(NR)/EndoStromal-PGR-ChIP-Seq(GSE69539)/Homer	AAGAACATWHTGTTC	1e0	-6.216e-01	1.0000	9.0	8.04%	1048.8	7.96%
Zfp809(Zf)/ES-Zfp809-ChIP-Seq(GSE70799)/Homer	GGGGCTYGKCTGGGA	1e0	-6.175e-01	1.0000	14.0	12.50%	1644.5	12.47%
STAT6(Stat)/Macrophage-Stat6-ChIP-Seq(GSE38377)/Homer	TTCCKNAGAA	1e0	-6.154e-01	1.0000	24.0	21.43%	2829.1	21.46%
KLF6(Zf)/PDAC-KLF6-ChIP-Seq(GSE64557)/Homer	MKGGGYGTGGCC	1e0	-5.870e-01	1.0000	71.0	63.39%	8378.5	63.55%
Gata2(Zf)/K562-GATA2-ChIP-Seq(GSE18829)/Homer	BBCTTATCTS	1e0	-5.859e-01	1.0000	24.0	21.43%	2850.9	21.62%
Elf4(ETS)/BMDM-Elf4-ChIP-Seq(GSE88699)/Homer	ACTTCCKGKT	1e0	-5.776e-01	1.0000	56.0	50.00%	6629.2	50.28%
DLX5(Homeobox)/BasalGanglia-Dlx5-ChIP-seq(GSE124936)/Homer	SSTAATTA	1e0	-5.757e-01	1.0000	27.0	24.11%	3213.2	24.37%
NF1:FOXA1(CTF,Forkhead)/LNCAP-FOXA1-ChIP-Seq(GSE27824)/Homer	WNTGTTTRYTTTGGCA	1e0	-5.740e-01	1.0000	2.0	1.79%	221.9	1.68%
Hoxa9(Homeobox)/ChickenMSG-Hoxa9.Flag-ChIP-Seq(GSE86088)/Homer	RGCAATNAAA	1e0	-5.641e-01	1.0000	79.0	70.54%	9331.9	70.78%
AP-2alpha(AP2)/Hela-AP2alpha-ChIP-Seq(GSE31477)/Homer	ATGCCCTGAGGC	1e0	-5.638e-01	1.0000	46.0	41.07%	5466.2	41.46%
Sp2(Zf)/HEK293-Sp2.eGFP-ChIP-Seq(Encode)/Homer	YGGCCCCGCCCC	1e0	-5.634e-01	1.0000	89.0	79.46%	10494.4	79.60%
Atf7(bZIP)/3T3L1-Atf7-ChIP-Seq(GSE56872)/Homer	NGRTGACGTCAY	1e0	-5.608e-01	1.0000	21.0	18.75%	2512.7	19.06%
Atf3(bZIP)/GBM-ATF3-ChIP-Seq(GSE33912)/Homer	DATGASTCATHN	1e0	-5.607e-01	1.0000	22.0	19.64%	2631.4	19.96%
NeuroD1(bHLH)/Islet-NeuroD1-ChIP-Seq(GSE30298)/Homer	GCCATCTGTT	1e0	-5.554e-01	1.0000	35.0	31.25%	4176.8	31.68%
MyoG(bHLH)/C2C12-MyoG-ChIP-Seq(GSE36024)/Homer	AACAGCTG	1e0	-5.553e-01	1.0000	48.0	42.86%	5709.0	43.30%
TEAD1(TEAD)/HepG2-TEAD1-ChIP-Seq(Encode)/Homer	CYRCATTCCA	1e0	-5.344e-01	1.0000	39.0	34.82%	4667.9	35.41%
KLF3(Zf)/MEF-Klf3-ChIP-Seq(GSE44748)/Homer	NRGCCCCRCCCHBNN	1e0	-5.343e-01	1.0000	49.0	43.75%	5846.1	44.34%
JunB(bZIP)/DendriticCells-Junb-ChIP-Seq(GSE36099)/Homer	RATGASTCAT	1e0	-5.215e-01	1.0000	18.0	16.07%	2182.5	16.55%
Znf263(Zf)/K562-Znf263-ChIP-Seq(GSE31477)/Homer	CVGTSCTCCC	1e0	-5.214e-01	1.0000	80.0	71.43%	9483.8	71.93%
Mef2d(MADS)/Retina-Mef2d-ChIP-Seq(GSE61391)/Homer	GCTATTTTTAGC	1e0	-5.209e-01	1.0000	7.0	6.25%	854.6	6.48%
ZNF768(Zf)/Rajj-ZNF768-ChIP-Seq(GSE111879)/Homer	RHHCAGAGAGGB	1e0	-5.204e-01	1.0000	2.0	1.79%	234.3	1.78%
GATA3(Zf),DR4/iTreg-Gata3-ChIP-Seq(GSE20898)/Homer	AGATGKDGAGATAAG	1e0	-5.180e-01	1.0000	3.0	2.68%	361.7	2.74%
Nkx6.1(Homeobox)/Islet-Nkx6.1-ChIP-Seq(GSE40975)/Homer	GKTAATGR	1e0	-5.149e-01	1.0000	70.0	62.50%	8325.9	63.15%
DLX2(Homeobox)/BasalGanglia-Dlx2-ChIP-seq(GSE124936)/Homer	NNNTAATTAS	1e0	-5.135e-01	1.0000	48.0	42.86%	5748.2	43.60%
NeuroG2(bHLH)/Fibroblast-NeuroG2-ChIP-Seq(GSE75910)/Homer	ACCATCTGTT	1e0	-5.070e-01	1.0000	57.0	50.89%	6812.9	51.68%
Hoxd10(Homeobox)/ChickenMSG-Hoxd10.Flag-ChIP-Seq(GSE86088)/Homer	GGCMATGAAA	1e0	-5.061e-01	1.0000	39.0	34.82%	4693.4	35.60%
Snail1(Zf)/LS174T-SNAIL1.HA-ChIP-Seq(GSE127183)/Homer	TRCACCTGCY	1e0	-5.050e-01	1.0000	39.0	34.82%	4694.0	35.60%
Nur77(NR)/K562-NR4A1-ChIP-Seq(GSE31363)/Homer	TGACCTTTNCNT	1e0	-5.002e-01	1.0000	7.0	6.25%	864.7	6.56%
TEAD4(TEA)/Tropoblast-Tead4-ChIP-Seq(GSE37350)/Homer	CCWGGAATGY	1e0	-4.979e-01	1.0000	35.0	31.25%	4227.4	32.06%
EWS:FLI1-fusion(ETS)/SK_N_MC-EWS:FLI1-ChIP-Seq(SRA014231)/Homer	VACAGGAAAT	1e0	-4.972e-01	1.0000	34.0	30.36%	4109.6	31.17%
Otx2(Homeobox)/EpiLC-Otx2-ChIP-Seq(GSE56098)/Homer	NYTAATCCYB	1e0	-4.970e-01	1.0000	29.0	25.89%	3515.3	26.66%
Hoxc9(Homeobox)/Ainv15-Hoxc9-ChIP-Seq(GSE21812)/Homer	GGCCATAAATCA	1e0	-4.964e-01	1.0000	17.0	15.18%	2080.8	15.78%
ZEB1(Zf)/PDAC-ZEB1-ChIP-Seq(GSE64557)/Homer	VCAGGTRDRY	1e0	-4.955e-01	1.0000	68.0	60.71%	8110.5	61.52%
Brn1(POU,Homeobox)/NPC-Brn1-ChIP-Seq(GSE35496)/Homer	TATGCWAATBAV	1e0	-4.862e-01	1.0000	10.0	8.93%	1239.4	9.40%
NFY(CCAAT)/Promoter/Homer	RGCCAATSRG	1e0	-4.800e-01	1.0000	43.0	38.39%	5191.3	39.38%
ARE(NR)/LNCAP-AR-ChIP-Seq(GSE27824)/Homer	RGRACASNSTGTYCYB	1e0	-4.745e-01	1.0000	10.0	8.93%	1246.3	9.45%
LEF1(HMG)/H1-LEF1-ChIP-Seq(GSE64758)/Homer	CCTTTGATST	1e0	-4.703e-01	1.0000	25.0	22.32%	3061.9	23.22%
Olig2(bHLH)/Neuron-Olig2-ChIP-Seq(GSE30882)/Homer	RCCATMTGTT	1e0	-4.688e-01	1.0000	66.0	58.93%	7903.4	59.95%
OCT:OCT-short(POU,Homeobox)/NPC-OCT6-ChIP-Seq(GSE43916)/Homer	ATGCATWATGCATRW	1e0	-4.679e-01	1.0000	20.0	17.86%	2463.6	18.69%
FOXA1(Forkhead)/MCF7-FOXA1-ChIP-Seq(GSE26831)/Homer	WAAGTAAACA	1e0	-4.665e-01	1.0000	32.0	28.57%	3900.4	29.58%
Fosl2(bZIP)/3T3L1-Fosl2-ChIP-Seq(GSE56872)/Homer	NATGASTCABNN	1e0	-4.654e-01	1.0000	11.0	9.82%	1374.8	10.43%
STAT6(Stat)/CD4-Stat6-ChIP-Seq(GSE22104)/Homer	ABTTCYYRRGAA	1e0	-4.648e-01	1.0000	22.0	19.64%	2706.9	20.53%
IRF:BATF(IRF:bZIP)/pDC-Irf8-ChIP-Seq(GSE66899)/Homer	CTTTCANTATGACTV	1e0	-4.633e-01	1.0000	4.0	3.57%	507.8	3.85%
CREB5(bZIP)/LNCaP-CREB5.V5-ChIP-Seq(GSE137775)/Homer	VVATGACGTCAT	1e0	-4.627e-01	1.0000	15.0	13.39%	1863.7	14.14%
THRa(NR)/C17.2-THRa-ChIP-Seq(GSE38347)/Homer	GGTCANYTGAGGWCA	1e0	-4.618e-01	1.0000	20.0	17.86%	2468.4	18.72%
Sp5(Zf)/mES-Sp5.Flag-ChIP-Seq(GSE72989)/Homer	RGKGGGCGGAGC	1e0	-4.523e-01	1.0000	77.0	68.75%	9198.0	69.77%
VDR(NR),DR3/GM10855-VDR+vitD-ChIP-Seq(GSE22484)/Homer	ARAGGTCANWGAGTTCANNN	1e0	-4.515e-01	1.0000	9.0	8.04%	1137.1	8.62%
Tcf21(bHLH)/ArterySmoothMuscle-Tcf21-ChIP-Seq(GSE61369)/Homer	NAACAGCTGG	1e0	-4.512e-01	1.0000	42.0	37.50%	5102.1	38.70%
Fos(bZIP)/TSC-Fos-ChIP-Seq(GSE110950)/Homer	NDATGASTCAYN	1e0	-4.428e-01	1.0000	19.0	16.96%	2363.2	17.92%
Hoxb4(Homeobox)/ES-Hoxb4-ChIP-Seq(GSE34014)/Homer	TGATTRATGGCY	1e0	-4.422e-01	1.0000	6.0	5.36%	769.5	5.84%
En1(Homeobox)/SUM149-EN1-ChIP-Seq(GSE120957)/Homer	NDCTAATTAS	1e0	-4.371e-01	1.0000	59.0	52.68%	7118.6	53.99%
ETS:RUNX(ETS,Runt)/Jurkat-RUNX1-ChIP-Seq(GSE17954)/Homer	RCAGGATGTGGT	1e0	-4.364e-01	1.0000	6.0	5.36%	772.1	5.86%
HRE(HSF)/HepG2-HSF1-ChIP-Seq(GSE31477)/Homer	BSTTCTRGAABVTTCYAGAA	1e0	-4.282e-01	1.0000	8.0	7.14%	1027.5	7.79%
PSE(SNAPc)/K562-mStart-Seq/Homer	WAVTCACCMTAASYDAAAAG	1e0	-4.235e-01	1.0000	18.0	16.07%	2258.9	17.13%
CEBP:AP1(bZIP)/ThioMac-CEBPb-ChIP-Seq(GSE21512)/Homer	DRTGTTGCAA	1e0	-4.220e-01	1.0000	25.0	22.32%	3105.8	23.56%
RORg(NR)/Liver-Rorc-ChIP-Seq(GSE101115)/Homer	WAABTAGGTCAV	1e0	-3.989e-01	1.0000	3.0	2.68%	404.4	3.07%
Zic2(Zf)/ESC-Zic2-ChIP-Seq(SRP197560)/Homer	CHCAGCRGGRGG	1e0	-3.969e-01	1.0000	26.0	23.21%	3250.1	24.65%
TEAD2(TEA)/Py2T-Tead2-ChIP-Seq(GSE55709)/Homer	CCWGGAATGY	1e0	-3.945e-01	1.0000	21.0	18.75%	2648.0	20.09%
ZNF41(Zf)/HEK293-ZNF41.GFP-ChIP-Seq(GSE58341)/Homer	CCTCATGGTGYCYTWYTCCCTTGTG	1e0	-3.898e-01	1.0000	1.0	0.89%	132.3	1.00%
THRb(NR)/HepG2-THRb.Flag-ChIP-Seq(Encode)/Homer	GGTCACCTGAGGTCA	1e0	-3.897e-01	1.0000	28.0	25.00%	3498.8	26.54%
KLF1(Zf)/HUDEP2-KLF1-CutnRun(GSE136251)/Homer	VDGGGYGGGGCY	1e0	-3.831e-01	1.0000	69.0	61.61%	8344.2	63.29%
Mouse_Recombination_Hotspot(Zf)/Testis-DMC1-ChIP-Seq(GSE24438)/Homer	ACTYKNATTCGTGNTACTTC	1e0	-3.783e-01	1.0000	2.0	1.79%	277.4	2.10%
MYNN(Zf)/HEK293-MYNN.eGFP-ChIP-Seq(Encode)/Homer	TTCAAAWTAAAAGTC	1e0	-3.749e-01	1.0000	9.0	8.04%	1187.9	9.01%
PRDM9(Zf)/Testis-DMC1-ChIP-Seq(GSE35498)/Homer	ADGGYAGYAGCATCT	1e0	-3.701e-01	1.0000	17.0	15.18%	2183.7	16.56%
Srebp2(bHLH)/HepG2-Srebp2-ChIP-Seq(GSE31477)/Homer	CGGTCACSCCAC	1e0	-3.652e-01	1.0000	6.0	5.36%	812.2	6.16%
Hoxa11(Homeobox)/ChickenMSG-Hoxa11.Flag-ChIP-Seq(GSE86088)/Homer	TTTTATGGCM	1e0	-3.651e-01	1.0000	68.0	60.71%	8249.1	62.57%
PPARE(NR),DR1/3T3L1-Pparg-ChIP-Seq(GSE13511)/Homer	TGACCTTTGCCCCA	1e0	-3.644e-01	1.0000	42.0	37.50%	5199.4	39.44%
ISRE(IRF)/ThioMac-LPS-Expression(GSE23622)/Homer	AGTTTCASTTTC	1e0	-3.640e-01	1.0000	3.0	2.68%	419.7	3.18%
HNF1b(Homeobox)/PDAC-HNF1B-ChIP-Seq(GSE64557)/Homer	GTTAATNATTAA	1e0	-3.626e-01	1.0000	4.0	3.57%	553.5	4.20%
c-Myc(bHLH)/mES-cMyc-ChIP-Seq(GSE11431)/Homer	VVCCACGTGG	1e0	-3.576e-01	1.0000	19.0	16.96%	2440.2	18.51%
Fra1(bZIP)/BT549-Fra1-ChIP-Seq(GSE46166)/Homer	NNATGASTCATH	1e0	-3.531e-01	1.0000	17.0	15.18%	2199.8	16.68%
HLF(bZIP)/HSC-HLF.Flag-ChIP-Seq(GSE69817)/Homer	RTTATGYAAB	1e0	-3.515e-01	1.0000	26.0	23.21%	3298.6	25.02%
Oct6(POU,Homeobox)/NPC-Pou3f1-ChIP-Seq(GSE35496)/Homer	WATGCAAATGAG	1e0	-3.273e-01	1.0000	12.0	10.71%	1602.1	12.15%
EKLF(Zf)/Erythrocyte-Klf1-ChIP-Seq(GSE20478)/Homer	NWGGGTGTGGCY	1e0	-3.262e-01	1.0000	12.0	10.71%	1603.0	12.16%
CEBP(bZIP)/ThioMac-CEBPb-ChIP-Seq(GSE21512)/Homer	ATTGCGCAAC	1e0	-3.243e-01	1.0000	22.0	19.64%	2842.6	21.56%
Sox3(HMG)/NPC-Sox3-ChIP-Seq(GSE33059)/Homer	CCWTTGTY	1e0	-3.229e-01	1.0000	57.0	50.89%	7022.0	53.26%
PU.1:IRF8(ETS:IRF)/pDC-Irf8-ChIP-Seq(GSE66899)/Homer	GGAAGTGAAAST	1e0	-3.182e-01	1.0000	9.0	8.04%	1230.6	9.33%
Tbx5(T-box)/HL1-Tbx5.biotin-ChIP-Seq(GSE21529)/Homer	AGGTGTCA	1e0	-3.174e-01	1.0000	92.0	82.14%	11042.8	83.76%
Sox21(HMG)/ESC-SOX21-ChIP-Seq(GSE110505)/Homer	BCCWTTGTBYKV	1e0	-3.098e-01	1.0000	58.0	51.79%	7156.4	54.28%
Barx1(Homeobox)/Stomach-Barx1.3xFlag-ChIP-Seq(GSE69483)/Homer	AAACMATTAN	1e0	-3.089e-01	1.0000	15.0	13.39%	1995.2	15.13%
GABPA(ETS)/Jurkat-GABPa-ChIP-Seq(GSE17954)/Homer	RACCGGAAGT	1e0	-3.059e-01	1.0000	51.0	45.54%	6340.8	48.09%
OCT4-SOX2-TCF-NANOG(POU,Homeobox,HMG)/mES-Oct4-ChIP-Seq(GSE11431)/Homer	ATTTGCATAACAATG	1e0	-3.056e-01	1.0000	5.0	4.46%	719.3	5.46%
Pax7(Paired,Homeobox)/Myoblast-Pax7-ChIP-Seq(GSE25064)/Homer	TAATCAATTA	1e0	-3.037e-01	1.0000	2.0	1.79%	307.3	2.33%
Pdx1(Homeobox)/Islet-Pdx1-ChIP-Seq(SRA008281)/Homer	YCATYAATCA	1e0	-2.960e-01	1.0000	28.0	25.00%	3607.2	27.36%
Tgif1(Homeobox)/mES-Tgif1-ChIP-Seq(GSE55404)/Homer	YTGWCADY	1e0	-2.916e-01	1.0000	85.0	75.89%	10285.3	78.01%
ZNF711(Zf)/SHSY5Y-ZNF711-ChIP-Seq(GSE20673)/Homer	AGGCCTAG	1e0	-2.868e-01	1.0000	73.0	65.18%	8926.1	67.70%
RARg(NR)/ES-RARg-ChIP-Seq(GSE30538)/Homer	AGGTCAAGGTCA	1e0	-2.817e-01	1.0000	1.0	0.89%	164.1	1.24%
Foxf1(Forkhead)/Lung-Foxf1-ChIP-Seq(GSE77951)/Homer	WWATRTAAACAN	1e0	-2.802e-01	1.0000	28.0	25.00%	3628.9	27.52%
Hand2(bHLH)/Mesoderm-Hand2-ChIP-Seq(GSE61475)/Homer	TGACANARRCCAGRC	1e0	-2.744e-01	1.0000	20.0	17.86%	2655.6	20.14%
Erra(NR)/HepG2-Erra-ChIP-Seq(GSE31477)/Homer	CAAAGGTCAG	1e0	-2.693e-01	1.0000	74.0	66.07%	9065.6	68.76%
Srebp1a(bHLH)/HepG2-Srebp1a-ChIP-Seq(GSE31477)/Homer	RTCACSCCAY	1e0	-2.689e-01	1.0000	8.0	7.14%	1143.5	8.67%
Klf9(Zf)/GBM-Klf9-ChIP-Seq(GSE62211)/Homer	GCCACRCCCACY	1e0	-2.661e-01	1.0000	36.0	32.14%	4615.5	35.01%
Hoxd11(Homeobox)/ChickenMSG-Hoxd11.Flag-ChIP-Seq(GSE86088)/Homer	VGCCATAAAA	1e0	-2.640e-01	1.0000	70.0	62.50%	8614.5	65.34%
NRF(NRF)/Promoter/Homer	STGCGCATGCGC	1e0	-2.621e-01	1.0000	15.0	13.39%	2046.1	15.52%
PAX6(Paired,Homeobox)/Forebrain-Pax6-ChIP-Seq(GSE66961)/Homer	NGTGTTCAVTSAAGCGKAAA	1e0	-2.599e-01	1.0000	3.0	2.68%	474.1	3.60%
HIC1(Zf)/Treg-ZBTB29-ChIP-Seq(GSE99889)/Homer	TGCCAGCB	1e0	-2.555e-01	1.0000	76.0	67.86%	9313.1	70.64%
Arnt:Ahr(bHLH)/MCF7-Arnt-ChIP-Seq(Lo_et_al.)/Homer	TBGCACGCAA	1e0	-2.492e-01	1.0000	31.0	27.68%	4037.8	30.63%
CRE(bZIP)/Promoter/Homer	CSGTGACGTCAC	1e0	-2.481e-01	1.0000	13.0	11.61%	1809.6	13.73%
Mef2c(MADS)/GM12878-Mef2c-ChIP-Seq(GSE32465)/Homer	DCYAAAAATAGM	1e0	-2.464e-01	1.0000	13.0	11.61%	1811.6	13.74%
FOXM1(Forkhead)/MCF7-FOXM1-ChIP-Seq(GSE72977)/Homer	TRTTTACTTW	1e0	-2.442e-01	1.0000	32.0	28.57%	4167.0	31.61%
TEAD(TEA)/Fibroblast-PU.1-ChIP-Seq(Unpublished)/Homer	YCWGGAATGY	1e0	-2.435e-01	1.0000	23.0	20.54%	3067.6	23.27%
RARa(NR)/K562-RARa-ChIP-Seq(Encode)/Homer	TTGAMCTTTG	1e0	-2.377e-01	1.0000	84.0	75.00%	10242.2	77.69%
SCRT1(Zf)/HEK293-SCRT1.eGFP-ChIP-Seq(Encode)/Homer	GCAACAGGTG	1e0	-2.294e-01	1.0000	12.0	10.71%	1703.6	12.92%
ETS:E-box(ETS,bHLH)/HPC7-Scl-ChIP-Seq(GSE22178)/Homer	AGGAARCAGCTG	1e0	-2.284e-01	1.0000	3.0	2.68%	495.7	3.76%
Tbox:Smad(T-box,MAD)/ESCd5-Smad2_3-ChIP-Seq(GSE29422)/Homer	AGGTGHCAGACA	1e0	-2.273e-01	1.0000	7.0	6.25%	1050.3	7.97%
Six2(Homeobox)/NephronProgenitor-Six2-ChIP-Seq(GSE39837)/Homer	GWAAYHTGAKMC	1e0	-2.257e-01	1.0000	37.0	33.04%	4801.0	36.41%
NFAT:AP1(RHD,bZIP)/Jurkat-NFATC1-ChIP-Seq(Jolma_et_al.)/Homer	SARTGGAAAAWRTGAGTCAB	1e0	-2.242e-01	1.0000	5.0	4.46%	782.0	5.93%
Nrf2(bZIP)/Lymphoblast-Nrf2-ChIP-Seq(GSE37589)/Homer	HTGCTGAGTCAT	1e0	-2.166e-01	1.0000	1.0	0.89%	191.3	1.45%
ZBTB33(Zf)/GM12878-ZBTB33-ChIP-Seq(GSE32465)/Homer	GGVTCTCGCGAGAAC	1e0	-2.160e-01	1.0000	3.0	2.68%	504.4	3.83%
FoxL2(Forkhead)/Ovary-FoxL2-ChIP-Seq(GSE60858)/Homer	WWTRTAAACAVG	1e0	-2.158e-01	1.0000	25.0	22.32%	3356.3	25.46%
ERG(ETS)/VCaP-ERG-ChIP-Seq(GSE14097)/Homer	ACAGGAAGTG	1e0	-2.144e-01	1.0000	68.0	60.71%	8464.8	64.20%
Hoxa13(Homeobox)/ChickenMSG-Hoxa13.Flag-ChIP-Seq(GSE86088)/Homer	CYHATAAAAN	1e0	-2.125e-01	1.0000	69.0	61.61%	8582.4	65.10%
Gli2(Zf)/GM2-Gli2-ChIP-Chip(GSE112702)/Homer	YSTGGGTGGTCT	1e0	-2.111e-01	1.0000	11.0	9.82%	1596.7	12.11%
ZNF341(Zf)/EBV-ZNF341-ChIP-Seq(GSE113194)/Homer	GGAACAGCCG	1e0	-2.076e-01	1.0000	32.0	28.57%	4227.1	32.06%
Sp1(Zf)/Promoter/Homer	GGCCCCGCCCCC	1e0	-2.001e-01	1.0000	37.0	33.04%	4846.2	36.76%
NFE2L2(bZIP)/HepG2-NFE2L2-ChIP-Seq(Encode)/Homer	AWWWTGCTGAGTCAT	1e0	-1.988e-01	1.0000	1.0	0.89%	200.7	1.52%
PRDM15(Zf)/ESC-Prdm15-ChIP-Seq(GSE73694)/Homer	YCCDNTCCAGGTTTT	1e0	-1.942e-01	1.0000	45.0	40.18%	5815.6	44.11%
STAT5(Stat)/mCD4+-Stat5-ChIP-Seq(GSE12346)/Homer	RTTTCTNAGAAA	1e0	-1.910e-01	1.0000	14.0	12.50%	2012.7	15.27%
ETV1(ETS)/GIST48-ETV1-ChIP-Seq(GSE22441)/Homer	AACCGGAAGT	1e0	-1.895e-01	1.0000	65.0	58.04%	8165.9	61.94%
ZBTB12(Zf)/HEK293-ZBTB12.GFP-ChIP-Seq(GSE58341)/Homer	NGNTCTAGAACCNGV	1e0	-1.878e-01	1.0000	20.0	17.86%	2781.0	21.09%
Slug(Zf)/Mesoderm-Snai2-ChIP-Seq(GSE61475)/Homer	SNGCACCTGCHS	1e0	-1.877e-01	1.0000	24.0	21.43%	3280.9	24.89%
Cux2(Homeobox)/Liver-Cux2-ChIP-Seq(GSE35985)/Homer	HNRAATCAAT	1e0	-1.854e-01	1.0000	12.0	10.71%	1761.2	13.36%
JunD(bZIP)/K562-JunD-ChIP-Seq/Homer	ATGACGTCATCN	1e0	-1.838e-01	1.0000	4.0	3.57%	677.0	5.14%
Atf1(bZIP)/K562-ATF1-ChIP-Seq(GSE31477)/Homer	GATGACGTCA	1e0	-1.812e-01	1.0000	25.0	22.32%	3417.0	25.92%
Klf4(Zf)/mES-Klf4-ChIP-Seq(GSE11431)/Homer	GCCACACCCA	1e0	-1.810e-01	1.0000	28.0	25.00%	3787.9	28.73%
NFIL3(bZIP)/HepG2-NFIL3-ChIP-Seq(Encode)/Homer	VTTACGTAAYNNNNN	1e0	-1.752e-01	1.0000	20.0	17.86%	2802.2	21.25%
HIF-1a(bHLH)/MCF7-HIF1a-ChIP-Seq(GSE28352)/Homer	TACGTGCV	1e0	-1.740e-01	1.0000	10.0	8.93%	1514.5	11.49%
Bach2(bZIP)/OCILy7-Bach2-ChIP-Seq(GSE44420)/Homer	TGCTGAGTCA	1e0	-1.735e-01	1.0000	5.0	4.46%	831.8	6.31%
KLF10(Zf)/HEK293-KLF10.GFP-ChIP-Seq(GSE58341)/Homer	GGGGGTGTGTCC	1e0	-1.687e-01	1.0000	35.0	31.25%	4667.6	35.40%
Pit1+1bp(Homeobox)/GCrat-Pit1-ChIP-Seq(GSE58009)/Homer	ATGCATAATTCA	1e0	-1.685e-01	1.0000	8.0	7.14%	1253.0	9.50%
TEAD3(TEA)/HepG2-TEAD3-ChIP-Seq(Encode)/Homer	TRCATTCCAG	1e0	-1.667e-01	1.0000	40.0	35.71%	5275.1	40.01%
bZIP:IRF(bZIP,IRF)/Th17-BatF-ChIP-Seq(GSE39756)/Homer	NAGTTTCABTHTGACTNW	1e0	-1.637e-01	1.0000	13.0	11.61%	1925.4	14.60%
Fra2(bZIP)/Striatum-Fra2-ChIP-Seq(GSE43429)/Homer	GGATGACTCATC	1e0	-1.619e-01	1.0000	13.0	11.61%	1928.8	14.63%
Jun-AP1(bZIP)/K562-cJun-ChIP-Seq(GSE31477)/Homer	GATGASTCATCN	1e0	-1.602e-01	1.0000	6.0	5.36%	988.2	7.50%
Hoxd13(Homeobox)/ChickenMSG-Hoxd13.Flag-ChIP-Seq(GSE86088)/Homer	NCYAATAAAA	1e0	-1.587e-01	1.0000	48.0	42.86%	6247.2	47.38%
TR4(NR),DR1/Hela-TR4-ChIP-Seq(GSE24685)/Homer	GAGGTCAAAGGTCA	1e0	-1.579e-01	1.0000	4.0	3.57%	704.2	5.34%
RUNX-AML(Runt)/CD4+-PolII-ChIP-Seq(Barski_et_al.)/Homer	GCTGTGGTTW	1e0	-1.579e-01	1.0000	25.0	22.32%	3462.5	26.26%
Rfx1(HTH)/NPC-H3K4me1-ChIP-Seq(GSE16256)/Homer	KGTTGCCATGGCAA	1e0	-1.560e-01	1.0000	10.0	8.93%	1541.2	11.69%
FoxD3(forkhead)/ZebrafishEmbryo-Foxd3.biotin-ChIP-seq(GSE106676)/Homer	TGTTTAYTTAGC	1e0	-1.497e-01	1.0000	26.0	23.21%	3604.7	27.34%
NF-E2(bZIP)/K562-NFE2-ChIP-Seq(GSE31477)/Homer	GATGACTCAGCA	1e0	-1.445e-01	1.0000	1.0	0.89%	235.0	1.78%
HNF6(Homeobox)/Liver-Hnf6-ChIP-Seq(ERP000394)/Homer	NTATYGATCH	1e0	-1.398e-01	1.0000	15.0	13.39%	2229.5	16.91%
ETS1(ETS)/Jurkat-ETS1-ChIP-Seq(GSE17954)/Homer	ACAGGAAGTG	1e0	-1.372e-01	1.0000	51.0	45.54%	6654.1	50.47%
Tcf3(HMG)/mES-Tcf3-ChIP-Seq(GSE11724)/Homer	ASWTCAAAGG	1e0	-1.369e-01	1.0000	7.0	6.25%	1161.7	8.81%
AMYB(HTH)/Testes-AMYB-ChIP-Seq(GSE44588)/Homer	TGGCAGTTGG	1e0	-1.347e-01	1.0000	56.0	50.00%	7246.3	54.96%
BORIS(Zf)/K562-CTCFL-ChIP-Seq(GSE32465)/Homer	CNNBRGCGCCCCCTGSTGGC	1e0	-1.345e-01	1.0000	12.0	10.71%	1845.7	14.00%
Tbr1(T-box)/Cortex-Tbr1-ChIP-Seq(GSE71384)/Homer	AAGGTGTKAA	1e0	-1.332e-01	1.0000	46.0	41.07%	6073.9	46.07%
E2A(bHLH),near_PU.1/Bcell-PU.1-ChIP-Seq(GSE21512)/Homer	NVCACCTGBN	1e0	-1.311e-01	1.0000	54.0	48.21%	7022.9	53.27%
LXRE(NR),DR4/RAW-LXRb.biotin-ChIP-Seq(GSE21512)/Homer	RGGTTACTANAGGTCA	1e0	-1.270e-01	1.0000	1.0	0.89%	248.3	1.88%
Ap4(bHLH)/AML-Tfap4-ChIP-Seq(GSE45738)/Homer	NAHCAGCTGD	1e0	-1.237e-01	1.0000	46.0	41.07%	6099.8	46.27%
GATA3(Zf),DR8/iTreg-Gata3-ChIP-Seq(GSE20898)/Homer	AGATSTNDNNDSAGATAASN	1e0	-1.213e-01	1.0000	1.0	0.89%	253.7	1.92%
Gata6(Zf)/HUG1N-GATA6-ChIP-Seq(GSE51936)/Homer	YCTTATCTBN	1e0	-1.212e-01	1.0000	27.0	24.11%	3797.2	28.80%
ZEB2(Zf)/SNU398-ZEB2-ChIP-Seq(GSE103048)/Homer	GNMCAGGTGTGC	1e0	-1.205e-01	1.0000	40.0	35.71%	5390.3	40.89%
PAX5(Paired,Homeobox),condensed/GM12878-PAX5-ChIP-Seq(GSE32465)/Homer	GTCACGCTCSCTGM	1e0	-1.174e-01	1.0000	3.0	2.68%	601.2	4.56%
IRF4(IRF)/GM12878-IRF4-ChIP-Seq(GSE32465)/Homer	ACTGAAACCA	1e0	-1.144e-01	1.0000	14.0	12.50%	2152.3	16.33%
PRDM10(Zf)/HEK293-PRDM10.eGFP-ChIP-Seq(Encode)/Homer	TGGTACATTCCA	1e0	-1.068e-01	1.0000	23.0	20.54%	3335.0	25.30%
MafF(bZIP)/HepG2-MafF-ChIP-Seq(GSE31477)/Homer	HWWGTCAGCAWWTTT	1e0	-1.043e-01	1.0000	5.0	4.46%	927.8	7.04%
MYB(HTH)/ERMYB-Myb-ChIPSeq(GSE22095)/Homer	GGCVGTTR	1e0	-1.036e-01	1.0000	63.0	56.25%	8144.1	61.77%
ERE(NR),IR3/MCF7-ERa-ChIP-Seq(Unpublished)/Homer	VAGGTCACNSTGACC	1e0	-9.985e-02	1.0000	8.0	7.14%	1369.1	10.38%
Mef2b(MADS)/HEK293-Mef2b.V5-ChIP-Seq(GSE67450)/Homer	GCTATTTTTGGM	1e0	-9.877e-02	1.0000	24.0	21.43%	3484.8	26.43%
E2F4(E2F)/K562-E2F4-ChIP-Seq(GSE31477)/Homer	GGCGGGAAAH	1e0	-9.845e-02	1.0000	30.0	26.79%	4236.8	32.14%
Tgif2(Homeobox)/mES-Tgif2-ChIP-Seq(GSE55404)/Homer	TGTCANYT	1e0	-9.715e-02	1.0000	86.0	76.79%	10719.4	81.31%
Six1(Homeobox)/Myoblast-Six1-ChIP-Chip(GSE20150)/Homer	GKVTCADRTTWC	1e0	-9.699e-02	1.0000	7.0	6.25%	1233.8	9.36%
Egr2(Zf)/Thymocytes-Egr2-ChIP-Seq(GSE34254)/Homer	NGCGTGGGCGGR	1e0	-9.619e-02	1.0000	11.0	9.82%	1793.1	13.60%
PAX3:FKHR-fusion(Paired,Homeobox)/Rh4-PAX3:FKHR-ChIP-Seq(GSE19063)/Homer	ACCRTGACTAATTNN	1e0	-9.560e-02	1.0000	4.0	3.57%	791.7	6.01%
CHR(?)/Hela-CellCycle-Expression/Homer	SRGTTTCAAA	1e0	-9.470e-02	1.0000	20.0	17.86%	2986.2	22.65%
YY1(Zf)/Promoter/Homer	CAAGATGGCGGC	1e0	-9.283e-02	1.0000	4.0	3.57%	796.2	6.04%
Sox10(HMG)/SciaticNerve-Sox3-ChIP-Seq(GSE35132)/Homer	CCWTTGTYYB	1e0	-9.112e-02	1.0000	50.0	44.64%	6676.9	50.64%
ZNF317(Zf)/HEK293-ZNF317.GFP-ChIP-Seq(GSE58341)/Homer	GTCWGCTGTYYCTCT	1e0	-8.997e-02	1.0000	2.0	1.79%	474.3	3.60%
SPDEF(ETS)/VCaP-SPDEF-ChIP-Seq(SRA014231)/Homer	ASWTCCTGBT	1e0	-8.583e-02	1.0000	46.0	41.07%	6222.2	47.19%
Six4(Homeobox)/MCF7-SIX4-ChIP-Seq(Encode)/Homer	TGWAAYCTGABACCB	1e0	-8.509e-02	1.0000	1.0	0.89%	292.6	2.22%
E2F7(E2F)/Hela-E2F7-ChIP-Seq(GSE32673)/Homer	VDTTTCCCGCCA	1e0	-8.454e-02	1.0000	7.0	6.25%	1261.9	9.57%
Fli1(ETS)/CD8-FLI-ChIP-Seq(GSE20898)/Homer	NRYTTCCGGH	1e0	-8.433e-02	1.0000	57.0	50.89%	7519.3	57.03%
Brn2(POU,Homeobox)/NPC-Brn2-ChIP-Seq(GSE35496)/Homer	ATGAATATTC	1e0	-8.061e-02	1.0000	1.0	0.89%	298.4	2.26%
Elk1(ETS)/Hela-Elk1-ChIP-Seq(GSE31477)/Homer	HACTTCCGGY	1e0	-7.957e-02	1.0000	38.0	33.93%	5285.2	40.09%
ETV4(ETS)/HepG2-ETV4-ChIP-Seq(ENCODE)/Homer	ACCGGAAGTG	1e0	-7.634e-02	1.0000	58.0	51.79%	7666.6	58.15%
ETS(ETS)/Promoter/Homer	AACCGGAAGT	1e0	-7.562e-02	1.0000	23.0	20.54%	3435.9	26.06%
HOXA1(Homeobox)/mES-Hoxa1-ChIP-Seq(SRP084292)/Homer	TGATKGATGR	1e0	-7.219e-02	1.0000	5.0	4.46%	994.5	7.54%
Zfp57(Zf)/H1-ZFP57.HA-ChIP-Seq(GSE115387)/Homer	NANTGCSGCA	1e0	-7.118e-02	1.0000	21.0	18.75%	3195.0	24.23%
Mef2a(MADS)/HL1-Mef2a.biotin-ChIP-Seq(GSE21529)/Homer	CYAAAAATAG	1e0	-7.064e-02	1.0000	11.0	9.82%	1865.1	14.15%
GATA(Zf),IR4/iTreg-Gata3-ChIP-Seq(GSE20898)/Homer	NAGATWNBNATCTNN	1e0	-6.382e-02	1.0000	1.0	0.89%	324.8	2.46%
Gata4(Zf)/Heart-Gata4-ChIP-Seq(GSE35151)/Homer	NBWGATAAGR	1e0	-6.126e-02	1.0000	29.0	25.89%	4255.4	32.28%
Reverb(NR),DR2/RAW-Reverba.biotin-ChIP-Seq(GSE45914)/Homer	GTRGGTCASTGGGTCA	1e0	-5.823e-02	1.0000	3.0	2.68%	709.4	5.38%
PBX2(Homeobox)/K562-PBX2-ChIP-Seq(Encode)/Homer	RTGATTKATRGN	1e0	-5.762e-02	1.0000	22.0	19.64%	3382.4	25.66%
Zic3(Zf)/mES-Zic3-ChIP-Seq(GSE37889)/Homer	GGCCYCCTGCTGDGH	1e0	-5.719e-02	1.0000	27.0	24.11%	4023.7	30.52%
Sox7(HMG)/ESC-Sox7-ChIP-Seq(GSE133899)/Homer	VVRRAACAATGG	1e0	-5.677e-02	1.0000	7.0	6.25%	1340.1	10.16%
ERRg(NR)/Kidney-ESRRG-ChIP-Seq(GSE104905)/Homer	GTGACCTTGRVN	1e0	-5.598e-02	1.0000	29.0	25.89%	4281.1	32.47%
RFX(HTH)/K562-RFX3-ChIP-Seq(SRA012198)/Homer	CGGTTGCCATGGCAAC	1e0	-5.156e-02	1.0000	4.0	3.57%	894.4	6.78%
ZFX(Zf)/mES-Zfx-ChIP-Seq(GSE11431)/Homer	AGGCCTRG	1e0	-4.836e-02	1.0000	49.0	43.75%	6754.4	51.23%
Chop(bZIP)/MEF-Chop-ChIP-Seq(GSE35681)/Homer	ATTGCATCAT	1e0	-4.614e-02	1.0000	3.0	2.68%	744.5	5.65%
Tcf7(HMG)/GM12878-TCF7-ChIP-Seq(Encode)/Homer	CTTTGATGTGSB	1e0	-4.354e-02	1.0000	8.0	7.14%	1540.3	11.68%
NFkB-p65-Rel(RHD)/ThioMac-LPS-Expression(GSE23622)/Homer	GGAAATTCCC	1e0	-4.310e-02	1.0000	1.0	0.89%	368.0	2.79%
Rfx5(HTH)/GM12878-Rfx5-ChIP-Seq(GSE31477)/Homer	SCCTAGCAACAG	1e0	-4.112e-02	1.0000	12.0	10.71%	2126.8	16.13%
PBX1(Homeobox)/MCF7-PBX1-ChIP-Seq(GSE28007)/Homer	GSCTGTCACTCA	1e0	-3.528e-02	1.0000	2.0	1.79%	600.7	4.56%
Esrrb(NR)/mES-Esrrb-ChIP-Seq(GSE11431)/Homer	KTGACCTTGA	1e0	-3.455e-02	1.0000	20.0	17.86%	3254.0	24.68%
ZNF143|STAF(Zf)/CUTLL-ZNF143-ChIP-Seq(GSE29600)/Homer	ATTTCCCAGVAKSCY	1e0	-3.392e-02	1.0000	15.0	13.39%	2585.1	19.61%
SCL(bHLH)/HPC7-Scl-ChIP-Seq(GSE13511)/Homer	AVCAGCTG	1e0	-3.312e-02	1.0000	100.0	89.29%	12320.1	93.45%
NRF1(NRF)/MCF7-NRF1-ChIP-Seq(Unpublished)/Homer	CTGCGCATGCGC	1e0	-3.254e-02	1.0000	10.0	8.93%	1891.8	14.35%
GLI3(Zf)/Limb-GLI3-ChIP-Chip(GSE11077)/Homer	CGTGGGTGGTCC	1e0	-3.248e-02	1.0000	3.0	2.68%	796.3	6.04%
IRF8(IRF)/BMDM-IRF8-ChIP-Seq(GSE77884)/Homer	GRAASTGAAAST	1e0	-3.222e-02	1.0000	11.0	9.82%	2037.9	15.46%
GFY(?)/Promoter/Homer	ACTACAATTCCC	1e0	-3.174e-02	1.0000	4.0	3.57%	972.3	7.37%
THRb(NR)/Liver-NR1A2-ChIP-Seq(GSE52613)/Homer	TRAGGTCA	1e0	-2.964e-02	1.0000	95.0	84.82%	11870.9	90.04%
Bcl11a(Zf)/HSPC-BCL11A-ChIP-Seq(GSE104676)/Homer	TYTGACCASWRG	1e0	-2.667e-02	1.0000	23.0	20.54%	3711.2	28.15%
Atf4(bZIP)/MEF-Atf4-ChIP-Seq(GSE35681)/Homer	MTGATGCAAT	1e0	-2.624e-02	1.0000	4.0	3.57%	1002.1	7.60%
RUNX1(Runt)/Jurkat-RUNX1-ChIP-Seq(GSE29180)/Homer	AAACCACARM	1e0	-2.283e-02	1.0000	32.0	28.57%	4900.9	37.17%
Hnf6b(Homeobox)/LNCaP-Hnf6b-ChIP-Seq(GSE106305)/Homer	TATTGAYY	1e0	-2.282e-02	1.0000	20.0	17.86%	3353.0	25.43%
X-box(HTH)/NPC-H3K4me1-ChIP-Seq(GSE16256)/Homer	GGTTGCCATGGCAA	1e0	-2.136e-02	1.0000	3.0	2.68%	857.9	6.51%
HNF4a(NR),DR1/HepG2-HNF4a-ChIP-Seq(GSE25021)/Homer	CARRGKBCAAAGTYCA	1e0	-2.102e-02	1.0000	15.0	13.39%	2692.7	20.42%
COUP-TFII(NR)/K562-NR2F1-ChIP-Seq(Encode)/Homer	GKBCARAGGTCA	1e0	-1.875e-02	1.0000	48.0	42.86%	6893.7	52.29%
ZNF669(Zf)/HEK293-ZNF669.GFP-ChIP-Seq(GSE58341)/Homer	GARTGGTCATCGCCC	1e0	-1.556e-02	1.0000	1.0	0.89%	484.0	3.67%
Pbx3(Homeobox)/GM12878-PBX3-ChIP-Seq(GSE32465)/Homer	SCTGTCAMTCAN	1e0	-1.405e-02	1.0000	7.0	6.25%	1596.1	12.11%
EAR2(NR)/K562-NR2F6-ChIP-Seq(Encode)/Homer	NRBCARRGGTCA	1e0	-1.063e-02	1.0000	42.0	37.50%	6317.0	47.91%
ELF1(ETS)/Jurkat-ELF1-ChIP-Seq(SRA014231)/Homer	AVCCGGAAGT	1e0	-9.942e-03	1.0000	31.0	27.68%	4977.0	37.75%
Rfx6(HTH)/Min6b1-Rfx6.HA-ChIP-Seq(GSE62844)/Homer	TGTTKCCTAGCAACM	1e0	-7.980e-03	1.0000	41.0	36.61%	6264.0	47.51%
COUP-TFII(NR)/Artia-Nr2f2-ChIP-Seq(GSE46497)/Homer	AGRGGTCA	1e0	-7.967e-03	1.0000	53.0	47.32%	7678.6	58.24%
CEBP:CEBP(bZIP)/MEF-Chop-ChIP-Seq(GSE35681)/Homer	NTNATGCAAYMNNHTGMAAY	1e0	-6.706e-03	1.0000	1.0	0.89%	578.2	4.39%
Brachyury(T-box)/Mesoendoderm-Brachyury-ChIP-exo(GSE54963)/Homer	ANTTMRCASBNNNGTGYKAAN	1e0	-5.556e-03	1.0000	4.0	3.57%	1235.9	9.37%
Pknox1(Homeobox)/ES-Prep1-ChIP-Seq(GSE63282)/Homer	SCTGTCAVTCAV	1e0	-5.079e-03	1.0000	6.0	5.36%	1600.9	12.14%
Sox9(HMG)/Limb-SOX9-ChIP-Seq(GSE73225)/Homer	AGGVNCCTTTGT	1e0	-4.203e-03	1.0000	23.0	20.54%	4124.6	31.28%
Elk4(ETS)/Hela-Elk4-ChIP-Seq(GSE31477)/Homer	NRYTTCCGGY	1e0	-2.616e-03	1.0000	32.0	28.57%	5391.8	40.90%
RUNX(Runt)/HPC7-Runx1-ChIP-Seq(GSE22178)/Homer	SAAACCACAG	1e0	-1.151e-03	1.0000	17.0	15.18%	3541.9	26.87%
Rfx2(HTH)/LoVo-RFX2-ChIP-Seq(GSE49402)/Homer	GTTGCCATGGCAACM	1e0	-2.350e-04	1.0000	1.0	0.89%	951.5	7.22%
DUX4(Homeobox)/Myoblasts-DUX4.V5-ChIP-Seq(GSE75791)/Homer	NWTAAYCYAATCAWN	1e0	-0.000e+00	1.0000	0.0	0.00%	116.7	0.89%
ZFP3(Zf)/HEK293-ZFP3.GFP-ChIP-Seq(GSE58341)/Homer	GGGTTTTGAAGGATGARTAGGAGTT	1e0	-0.000e+00	1.0000	0.0	0.00%	11.5	0.09%
OCT:OCT(POU,Homeobox)/NPC-Brn1-ChIP-Seq(GSE35496)/Homer	ATGAATATTCATGAG	1e0	-0.000e+00	1.0000	0.0	0.00%	33.4	0.25%
T1ISRE(IRF)/ThioMac-Ifnb-Expression/Homer	ACTTTCGTTTCT	1e0	-0.000e+00	1.0000	0.0	0.00%	88.7	0.67%
OCT:OCT(POU,Homeobox,IR1)/NPC-Brn2-ChIP-Seq(GSE35496)/Homer	ATGAATWATTCATGA	1e0	-0.000e+00	1.0000	0.0	0.00%	65.7	0.50%
p53(p53)/mES-cMyc-ChIP-Seq(GSE11431)/Homer	ACATGCCCGGGCAT	1e0	-0.000e+00	1.0000	0.0	0.00%	104.2	0.79%
DUX(Homeobox)/C2C12-Dux-ChIP-Seq(GSE87279)/Homer	BCWGATTCAATCAAN	1e0	0.000e+00	1.0000	0.0	0.00%	6.3	0.05%
Duxbl(Homeobox)/NIH3T3-Duxbl.HA-ChIP-Seq(GSE119782)/Homer	TAAYCYAATCAA	1e0	0.000e+00	1.0000	0.0	0.00%	250.3	1.90%
RAR:RXR(NR),DR5/ES-RAR-ChIP-Seq(GSE56893)/Homer	RGGTCADNNAGAGGTCAV	1e0	0.000e+00	1.0000	0.0	0.00%	145.6	1.10%
ZNF16(Zf)/HEK293-ZNF16.GFP-ChIP-Seq(GSE58341)/Homer	MACCTTCYATGGCTCCCTAKTGCCY	1e0	0.000e+00	1.0000	0.0	0.00%	54.8	0.42%
CTCF-SatelliteElement(Zf?)/CD4+-CTCF-ChIP-Seq(Barski_et_al.)/Homer	TGCAGTTCCMVNWRTGGCCA	1e0	0.000e+00	1.0000	0.0	0.00%	77.9	0.59%
ZNF382(Zf)/HEK293-ZNF382.GFP-ChIP-Seq(GSE58341)/Homer	GNCTGTASTRNTGBCTCHTT	1e0	0.000e+00	1.0000	0.0	0.00%	130.2	0.99%
Oct4:Sox17(POU,Homeobox,HMG)/F9-Sox17-ChIP-Seq(GSE44553)/Homer	CCATTGTATGCAAAT	1e0	0.000e+00	1.0000	0.0	0.00%	575.7	4.37%
HOXA2(Homeobox)/mES-Hoxa2-ChIP-Seq(Donaldson_et_al.)/Homer	GYCATCMATCAT	1e0	0.000e+00	1.0000	0.0	0.00%	400.3	3.04%
GFY-Staf(?,Zf)/Promoter/Homer	RACTACAATTCCCAGAAKGC	1e0	0.000e+00	1.0000	0.0	0.00%	870.6	6.60%
Ronin(THAP)/ES-Thap11-ChIP-Seq(GSE51522)/Homer	RACTACAACTCCCAGVAKGC	1e0	0.000e+00	1.0000	0.0	0.00%	762.1	5.78%
