## Supplementary material for "Repeated LPS induces training and tolerance of microglial responses across brain regions": FileS2: seq.autonorm.tsv

Oligo	TargetCounts	BackgroundCounts	NormalizationFactor
A	23.23%	23.62%	0.983
C	26.77%	26.38%	1.015
G	26.77%	26.38%	1.015
T	23.23%	23.62%	0.983
AA	6.27%	6.71%	0.934
CA	6.89%	6.65%	1.036
GA	6.30%	6.18%	1.020
TA	3.75%	4.06%	0.924
AC	4.97%	5.03%	0.989
CC	8.40%	8.03%	1.045
GC	7.10%	7.15%	0.993
TC	6.30%	6.18%	1.020
AG	7.80%	7.48%	1.042
CG	3.70%	4.23%	0.875
GG	8.40%	8.03%	1.045
TG	6.89%	6.65%	1.036
AT	4.19%	4.38%	0.955
CT	7.80%	7.48%	1.042
GT	4.97%	5.03%	0.989
TT	6.27%	6.71%	0.934
AAA	2.04%	2.26%	0.901
CAA	1.41%	1.49%	0.945
GAA	1.76%	1.75%	1.008
TAA	1.06%	1.20%	0.878
ACA	1.58%	1.56%	1.012
CCA	2.13%	1.97%	1.085
GCA	1.68%	1.63%	1.030
TCA	1.49%	1.49%	1.001
AGA	2.08%	1.96%	1.060
CGA	0.58%	0.68%	0.849
GGA	2.16%	2.06%	1.051
TGA	1.49%	1.49%	1.001
ATA	0.86%	0.91%	0.937
CTA	1.05%	1.09%	0.961
GTA	0.79%	0.84%	0.934
TTA	1.06%	1.20%	0.878
AAC	1.20%	1.28%	0.933
CAC	1.70%	1.63%	1.048
GAC	1.28%	1.28%	1.006
TAC	0.79%	0.84%	0.934
ACC	1.40%	1.40%	1.000
CCC	2.71%	2.46%	1.103
GCC	2.12%	2.13%	0.999
TCC	2.16%	2.06%	1.051
AGC	2.01%	1.92%	1.043
CGC	1.29%	1.47%	0.874
GGC	2.12%	2.13%	0.999
TGC	1.68%	1.63%	1.030
ATC	0.98%	1.01%	0.971
CTC	2.28%	2.15%	1.061
GTC	1.28%	1.28%	1.006
TTC	1.76%	1.75%	1.008
AAG	1.90%	1.89%	1.007
CAG	2.57%	2.36%	1.090
GAG	2.28%	2.15%	1.061
TAG	1.05%	1.09%	0.961
ACG	0.58%	0.66%	0.876
CCG	1.26%	1.42%	0.886
GCG	1.29%	1.47%	0.874
TCG	0.58%	0.68%	0.849
AGG	2.30%	2.20%	1.049
CGG	1.26%	1.42%	0.886
GGG	2.71%	2.46%	1.103
TGG	2.13%	1.97%	1.085
ATG	1.21%	1.18%	1.024
CTG	2.57%	2.36%	1.090
GTG	1.70%	1.63%	1.048
TTG	1.41%	1.49%	0.945
AAT	1.14%	1.27%	0.897
CAT	1.21%	1.18%	1.024
GAT	0.98%	1.01%	0.971
TAT	0.86%	0.91%	0.937
ACT	1.41%	1.41%	1.001
CCT	2.30%	2.20%	1.049
GCT	2.01%	1.92%	1.043
TCT	2.08%	1.96%	1.060
AGT	1.41%	1.41%	1.001
CGT	0.58%	0.66%	0.876
GGT	1.40%	1.40%	1.000
TGT	1.58%	1.56%	1.012
ATT	1.14%	1.27%	0.897
CTT	1.90%	1.89%	1.007
GTT	1.20%	1.28%	0.933
TTT	2.04%	2.26%	0.901
