## Supplementary material for "Repeated LPS induces training and tolerance of microglial responses across brain regions": FileS2: wikipathways.txt

TermID	Term	Enrichment	logP	Genes in Term	Target Genes in Term	Fraction of Targets in Term	Total Target Genes	Total Genes	Entrez Gene IDs	Gene Symbols
WP3626	Microglia Pathogen Phagocytosis Pathway	1.40449241915975e-05	-11.1732494949593	40	6	0.115384615384615	52	3756	12259,12260,19354,14127,16409,13057	C1qa,C1qb,Rac2,Fcer1g,Itgam,Cyba
WP2271	Macrophage markers	0.00028055633676068	-8.1787360091014	10	3	0.0576923076923077	52	3756	12514,19354,23833	Cd68,Rac2,Cd52
WP200	Complement Activation, Classical Pathway	0.00028055633676068	-8.1787360091014	10	3	0.0576923076923077	52	3756	12260,12259,12266	C1qb,C1qa,C3
WP163	Cytoplasmic Ribosomal Proteins	0.000629024555936627	-7.37134026238098	78	6	0.115384615384615	52	3756	114641,20116,67427,19941,270106,20103	Rpl31,Rps8,Rps20,Rpl26,Rpl13,Rps5
WP449	Complement and Coagulation Cascades	0.000779971434504856	-7.15625326138093	31	4	0.0769230769230769	52	3756	12266,22371,12259,12260	C3,Vwf,C1qa,C1qb
WP2328	Allograft Rejection	0.00377681500128355	-5.57887421678405	7	2	0.0384615384615385	52	3756	12260,12259	C1qb,C1qa
WP3625	TYROBP Causal Network	0.00541723012136523	-5.21817064187857	52	4	0.0769230769230769	52	3756	15163,12266,217203,16409	Hcls1,C3,Tmem106a,Itgam
WP523	Regulation of Actin Cytoskeleton	0.0325428588084486	-3.42519732584289	130	5	0.0961538461538462	52	3756	19354,14172,101314,11461,12988	Rac2,Fgf18,Brk1,Actb,Csk
WP6	Integrin-mediated Cell Adhesion	0.0360559671175906	-3.32268290557583	91	4	0.0769230769230769	52	3756	19354,12335,12988,16409	Rac2,Capn3,Csk,Itgam
WP2573	Primary Focal Segmental Glomerulosclerosis FSGS	0.0534398776896593	-2.92919803849777	62	3	0.0576923076923077	52	3756	22352,17886,12323	Vim,Myh9,Camk2b
WP151	IL-5 Signaling Pathway	0.0555788802512077	-2.88995200148448	63	3	0.0576923076923077	52	3756	16409,15163,110351	Itgam,Hcls1,Rap1gap
WP2852	Gene regulatory network modelling somitogenesis	0.0802961733760738	-2.52203331326113	6	1	0.0192307692307692	52	3756	16848	Lfng
WP157	Glycolysis and Gluconeogenesis	0.0878937308129734	-2.4316267986437	36	2	0.0384615384615385	52	3756	16828,20525	Ldha,Slc2a1
WP460	Blood Clotting Cascade	0.0930493997719545	-2.37462474651163	7	1	0.0192307692307692	52	3756	22371	Vwf
WP1496	Oxidative Damage	0.0964019991548245	-2.33922833946008	38	2	0.0384615384615385	52	3756	12260,12259	C1qb,C1qa
WP234	Peptide GPCRs	0.100742231128714	-2.29519019151347	39	2	0.0384615384615385	52	3756	12774,17202	Ccr5,Mc4r
WP2432	Spinal Cord Injury	0.109284155831643	-2.21380385467665	84	3	0.0576923076923077	52	3756	14580,16177,22352	Gfap,Il1r1,Vim
WP1596	Iron Homeostasis	0.142350397345403	-1.94946367393496	11	1	0.0192307692307692	52	3756	16194	Il6ra
WP2841	Focal Adhesion-PI3K-Akt-mTOR-signaling pathway	0.145433642165644	-1.92803536399112	259	6	0.115384615384615	52	3756	16409,14172,22371,12978,20525,16194	Itgam,Fgf18,Vwf,Csf1r,Slc2a1,Il6ra
WP2292	Chemokine signaling pathway	0.146945230145568	-1.91769534567384	148	4	0.0769230769230769	52	3756	12988,20305,12774,19354	Csk,Ccl6,Ccr5,Rac2
WP1270	Endochondral Ossification	0.156447737817137	-1.855033268434	51	2	0.0384615384615385	52	3756	17313,14172	Mgp,Fgf18
WP519	Proteasome Degradation	0.176145502636668	-1.73644490596182	55	2	0.0384615384615385	52	3756	19186,19171	Psme1,Psmb10
WP202	Hypertrophy Model	0.189020213357621	-1.66590132065901	15	1	0.0192307692307692	52	3756	16177	Il1r1
WP2141	Serotonin and anxiety	0.200292854069857	-1.60797471308328	16	1	0.0192307692307692	52	3756	12323	Camk2b
WP85	Focal Adhesion	0.201650429548519	-1.60121962749633	168	4	0.0769230769230769	52	3756	16409,11461,22371,19354	Itgam,Actb,Vwf,Rac2
WP456	GPCRs, Class B Secretin-like	0.211411776955182	-1.55394749775437	17	1	0.0192307692307692	52	3756	13733	Adgre1
WP1249	EPO Receptor Signaling	0.275010486557769	-1.29094604910527	23	1	0.0192307692307692	52	3756	19264	Ptprc
WP662	Amino Acid metabolism	0.294038913675187	-1.22404316096278	78	2	0.0384615384615385	52	3756	11522,16828	Adh1,Ldha
WP374	Prostaglandin Synthesis and Regulation	0.295070417958365	-1.2205412461842	25	1	0.0192307692307692	52	3756	20200	S100a6
WP412	Oxidative Stress	0.304895220496264	-1.1877871007544	26	1	0.0192307692307692	52	3756	13057	Cyba
WP1259	Retinol metabolism	0.314585689273991	-1.15649877803217	27	1	0.0192307692307692	52	3756	11522	Adh1
WP385	Myometrial Relaxation and Contraction Pathways	0.317588608072238	-1.14699841904264	143	3	0.0576923076923077	52	3756	11461,16012,12323	Actb,Igfbp6,Camk2b
WP3675	Factors and pathways affecting insulin-like growth factor (IGF1)-Akt signaling	0.324143625490878	-1.12656857286106	28	1	0.0192307692307692	52	3756	16012	Igfbp6
WP295	Electron Transport Chain	0.335198144272468	-1.09303344656952	86	2	0.0384615384615385	52	3756	12857,57423	Cox4i1,Atp5j2
WP1246	Hypothetical Network for Drug Addiction	0.342868987001372	-1.07040686687742	30	1	0.0192307692307692	52	3756	12323	Camk2b
WP373	IL-3 Signaling Pathway	0.380703425072701	-0.965734618857952	95	2	0.0384615384615385	52	3756	20525,19354	Slc2a1,Rac2
WP216	Striated Muscle Contraction	0.396044414068835	-0.926228917277271	36	1	0.0192307692307692	52	3756	22352	Vim
WP37	IL-1 Signaling Pathway	0.404486803979562	-0.905136166057606	37	1	0.0192307692307692	52	3756	16177	Il1r1
WP189	GPCRs, Class A Rhodopsin-like	0.420095584037044	-0.867273012556779	103	2	0.0384615384615385	52	3756	17202,12774	Mc4r,Ccr5
WP1983	Splicing factor NOVA regulated synaptic proteins	0.437114094958446	-0.827561031102357	41	1	0.0192307692307692	52	3756	110351	Rap1gap
WP29	Notch Signaling Pathway	0.460427639857375	-0.775599569493801	44	1	0.0192307692307692	52	3756	16848	Lfng
WP2309	XPodNet - protein-protein interactions in the podocyte expanded by STRING	0.462332216876579	-0.771471562169089	746	11	0.211538461538462	52	3756	108030,22352,22371,12988,17886,11461,16591,15163,19264,12978,12323	Lin7a,Vim,Vwf,Csk,Myh9,Actb,Kl,Hcls1,Ptprc,Csf1r,Camk2b
WP1266	SIDS Susceptibility Pathways	0.475441090749093	-0.743512293737628	46	1	0.0192307692307692	52	3756	16194	Il6ra
WP41	GPCRs, Other	0.475441090749093	-0.743512293737628	46	1	0.0192307692307692	52	3756	17202	Mc4r
WP1248	Oxidative phosphorylation	0.490044610357043	-0.71325885047651	48	1	0.0192307692307692	52	3756	57423	Atp5j2
WP488	Alpha6-Beta4 Integrin Signaling Pathway	0.569652238627644	-0.562729212015761	60	1	0.0192307692307692	52	3756	22352	Vim
WP2310	PodNet: protein-protein interactions in the podocyte	0.578726463472598	-0.546925342274574	290	4	0.0769230769230769	52	3756	12323,12988,11461,17886	Camk2b,Csk,Actb,Myh9
WP493	MAPK signaling pathway	0.61827882353086	-0.480815752509462	149	2	0.0384615384615385	52	3756	16177,19354	Il1r1,Rac2
WP65	Insulin Signaling	0.62929651831848	-0.463152721090519	152	2	0.0384615384615385	52	3756	19354,20525	Rac2,Slc2a1
WP1396	Non-odorant GPCRs	0.660907874518377	-0.414140821735772	161	2	0.0384615384615385	52	3756	13733,17202	Adgre1,Mc4r
WP572	EGFR1 Signaling Pathway	0.667641103972138	-0.404004519329254	163	2	0.0384615384615385	52	3756	67184,12988	Ndufa13,Csk
WP265	Delta-Notch Signaling Pathway	0.676087326250124	-0.391433030438922	80	1	0.0192307692307692	52	3756	16848	Lfng
WP232	G Protein Signaling Pathways	0.694037283342748	-0.365229597522438	84	1	0.0192307692307692	52	3756	18573	Pde1a
WP387	IL-6 signaling Pathway	0.745895496614324	-0.293169773558586	97	1	0.0192307692307692	52	3756	16194	Il6ra
WP339	ESC Pluripotency Pathways	0.745895496614324	-0.293169773558586	97	1	0.0192307692307692	52	3756	14172	Fgf18
WP539	Wnt Signaling Pathway NetPath	0.760041012941005	-0.274382882761726	101	1	0.0192307692307692	52	3756	12323	Camk2b
WP2185	Purine metabolism	0.863178111827636	-0.147134222371249	140	1	0.0192307692307692	52	3756	18573	Pde1a
WP553	Calcium Regulation in the Cardiac Cell	0.863178111827636	-0.147134222371249	140	1	0.0192307692307692	52	3756	12323	Camk2b
WP246	TNF-alpha NF-kB Signaling Pathway	0.92015942379474	-0.0832083372180498	177	1	0.0192307692307692	52	3756	12335	Capn3
WP1763	PluriNetWork	0.972869882377062	-0.0275049340252345	250	1	0.0192307692307692	52	3756	21420	Tfap2c
WP310	mRNA processing	0.983370404032741	-0.0167694200106241	414	2	0.0384615384615385	52	3756	67427,19941	Rps20,Rpl26
WP543	Synthesis and Degradation of Ketone Bodies	0.999999999993977	-6.02343623287134e-12	5	0	0	52	3756
WP300	Histone modifications	0.999999999993977	-6.02343623287134e-12	5	0	0	52	3756
WP1264	Estrogen metabolism	0.999999999993977	-6.02343623287134e-12	5	0	0	52	3756
WP238	Osteoblast	0.999999999993977	-6.02343623287134e-12	5	0	0	52	3756
WP1252	Amino acid conjugation of benzoic acid	0.99999999999433	-5.66969388104965e-12	1	0	0	52	3756
WP33	Fatty Acid Omega Oxidation	0.99999999999433	-5.66969388104965e-12	1	0	0	52	3756
WP504	Fatty Acid Biosynthesis	0.99999999999433	-5.66969388104965e-12	1	0	0	52	3756
WP1253	Type II interferon signaling (IFNG)	0.999999999995719	-4.28094863554694e-12	25	0	0	52	3756
WP3855	Dysregulated miRNA Targeting in Insulin/PI3K-AKT Signaling	0.999999999995719	-4.28094863554694e-12	25	0	0	52	3756
WP3673	Hfe effect on hepcidin production	0.999999999995904	-4.09637578439158e-12	6	0	0	52	3756
WP175	Acetylcholine Synthesis	0.999999999995904	-4.09637578439158e-12	6	0	0	52	3756
WP3864	Robo4 and VEGF Signaling Pathways Crosstalk	0.999999999995904	-4.09637578439158e-12	6	0	0	52	3756
WP10	IL-9 Signaling Pathway	0.999999999995913	-4.08724246083029e-12	22	0	0	52	3756
WP544	Exercise-induced Circadian Regulation	0.999999999995982	-4.01832828089952e-12	44	0	0	52	3756
WP113	TGF Beta Signaling Pathway	0.999999999995982	-4.01832828089952e-12	44	0	0	52	3756
WP1268	Diurnally Regulated Genes with Circadian Orthologs	0.999999999995982	-4.01832828089952e-12	44	0	0	52	3756
WP1242	Non-homologous end joining	0.99999999999638	-3.61996939922661e-12	7	0	0	52	3756
WP63	Pentose Phosphate Pathway	0.99999999999638	-3.61996939922661e-12	7	0	0	52	3756
WP1241	Glucuronidation	0.99999999999638	-3.61996939922661e-12	7	0	0	52	3756
WP3592	ApoE and miR-146 in inflammation and atherosclerosis	0.99999999999638	-3.61996939922661e-12	7	0	0	52	3756
WP1247	Methylation	0.99999999999638	-3.61996939922661e-12	7	0	0	52	3756
WP1250	Arachidonate Epoxygenase Epoxide Hydrolase	0.999999999997211	-2.78901537264777e-12	3	0	0	52	3756
WP1526	Regulation of Cardiac Hypertrophy by miR-208	0.999999999997211	-2.78901537264777e-12	3	0	0	52	3756
WP2904	Mir302-367 Promoting Cardiomyocyte Proliferation	0.999999999997211	-2.78901537264777e-12	3	0	0	52	3756
WP2140	Serotonin and anxiety-related events	0.999999999997575	-2.42525822347e-12	13	0	0	52	3756
WP1245	Keap1-Nrf2	0.999999999997575	-2.42525822347e-12	13	0	0	52	3756
WP1258	Homologous recombination	0.999999999997575	-2.42525822347e-12	13	0	0	52	3756
WP1771	Kennedy pathway	0.999999999998055	-1.94469473239803e-12	14	0	0	52	3756
WP318	Eicosanoid Synthesis	0.999999999998055	-1.94469473239803e-12	14	0	0	52	3756
WP578	Leptin Insulin Overlap	0.999999999998055	-1.94469473239803e-12	14	0	0	52	3756
WP1	Statin Pathway	0.999999999998055	-1.94469473239803e-12	14	0	0	52	3756
WP1256	NLR Proteins	0.999999999998279	-1.72067369670596e-12	9	0	0	52	3756
WP3652	EDA Signalling in Hair Follicle Development	0.999999999998279	-1.72067369670596e-12	9	0	0	52	3756
WP207	Nucleotide GPCRs	0.999999999998279	-1.72067369670596e-12	9	0	0	52	3756
WP522	Biogenic Amine Synthesis	0.999999999998279	-1.72067369670596e-12	9	0	0	52	3756
WP2318	Fatty acid oxidation	0.99999999999866	-1.34029939765244e-12	10	0	0	52	3756
WP454	Osteoclast	0.99999999999866	-1.34029939765244e-12	10	0	0	52	3756
WP164	Glutathione metabolism	0.999999999998757	-1.2432775261432e-12	16	0	0	52	3756
WP1398	Orphan GPCRs	0.999999999998757	-1.2432775261432e-12	16	0	0	52	3756
WP401	Mitochondrial LC-Fatty Acid Beta-Oxidation	0.999999999998757	-1.2432775261432e-12	16	0	0	52	3756
WP512	Id Signaling Pathway	0.999999999998797	-1.20349102059394e-12	42	0	0	52	3756
WP108	Selenium metabolism/Selenoproteins	0.999999999998797	-1.20349102059394e-12	42	0	0	52	3756
WP1261	ErbB signaling pathway	0.999999999998797	-1.20349102059394e-12	42	0	0	52	3756
WP298	G13 Signaling Pathway	0.99999999999936	-6.39882088527091e-13	37	0	0	52	3756
WP3638	Parkinsons Disease Pathway	0.99999999999936	-6.39882088527091e-13	37	0	0	52	3756
WP87	Nucleotide Metabolism	0.999999999999454	-5.46175634397089e-13	18	0	0	52	3756
WP386	Triacylglyceride Synthesis	0.999999999999454	-5.46175634397089e-13	18	0	0	52	3756
WP1262	Aflatoxin B1 metabolism	0.999999999999523	-4.76499954420387e-13	4	0	0	52	3756
WP396	ACE Inhibitor Pathway	0.999999999999523	-4.76499954420387e-13	4	0	0	52	3756
WP475	Irinotecan Pathway	0.999999999999523	-4.76499954420387e-13	4	0	0	52	3756
WP1265	Polyol pathway	0.999999999999523	-4.76499954420387e-13	4	0	0	52	3756
WP2928	miR-222 in Exercise-Induced Cardiac Growth	0.999999999999523	-4.76499954420387e-13	4	0	0	52	3756
WP193	Signaling of Hepatocyte Growth Factor Receptor	0.9999999999997	-2.99758628837312e-13	34	0	0	52	3756
WP55	Steroid Biosynthesis	0.999999999999806	-1.93853071615846e-13	2	0	0	52	3756
WP608	miR-1 in cardiac development	0.999999999999806	-1.93853071615846e-13	2	0	0	52	3756
WP495	Glucocorticoid &amp; Mineralcorticoid Metabolism	0.999999999999806	-1.93853071615846e-13	2	0	0	52	3756
WP458	Inflammatory Response Pathway	0.999999999999856	-1.43976645810334e-13	21	0	0	52	3756
WP1274	Oxidation by Cytochrome P450	0.999999999999856	-1.43976645810334e-13	21	0	0	52	3756
WP336	Fatty Acid Biosynthesis	0.999999999999856	-1.43976645810334e-13	21	0	0	52	3756
WP57	Signal Transduction of S1P Receptor	0.999999999999856	-1.43976645810334e-13	21	0	0	52	3756
WP3857	Nephronophthisis and Wnt Signaling	0.999999999999888	-1.11936898266896e-13	30	0	0	52	3756
WP434	TCA Cycle	0.999999999999888	-1.11936898266896e-13	30	0	0	52	3756
WP509	Nuclear Receptors	0.999999999999888	-1.11936898266896e-13	30	0	0	52	3756
WP1269	Fatty Acid Beta Oxidation	0.999999999999888	-1.11936898266896e-13	30	0	0	52	3756
WP2067	Heart Development	0.999999999999888	-1.11936898266896e-13	30	0	0	52	3756
WP2910	Mecp2 and Associated Rett Syndrome	1.00000000000008	7.57185258789212e-14	43	0	0	52	3756
WP431	Nuclear receptors in lipid metabolism and toxicity	1.00000000000012	1.24232516958362e-13	15	0	0	52	3756
WP222	Cytokines and Inflammatory Response	1.00000000000012	1.24232516958362e-13	15	0	0	52	3756
WP103	Cholesterol Biosynthesis	1.00000000000012	1.24232516958362e-13	15	0	0	52	3756
WP567	Eukaryotic Transcription Initiation	1.00000000000049	4.90321212532477e-13	40	0	0	52	3756
WP1770	One carbon metabolism and related pathways	1.00000000000049	4.90321212532477e-13	40	0	0	52	3756
WP88	Toll Like Receptor signaling	1.0000000000005	5.04997928062807e-13	32	0	0	52	3756
WP3663	BMP Signaling Pathway in Eyelid Development	1.00000000000071	7.08943496769941e-13	19	0	0	52	3756
WP1263	Mitochondrial Gene Expression	1.00000000000071	7.08943496769941e-13	19	0	0	52	3756
WP1273	Folic Acid Network	1.00000000000071	7.08943496769941e-13	19	0	0	52	3756
WP1243	EBV LMP1 signaling	1.00000000000071	7.08943496769941e-13	19	0	0	52	3756
WP116	Hedgehog Signaling Pathway	1.00000000000071	7.08943496769941e-13	19	0	0	52	3756
WP407	Kit Receptor Signaling Pathway	1.00000000000098	9.75135880582404e-13	62	0	0	52	3756
WP2087	miRNA regulation of DNA Damage Response	1.00000000000105	1.04964447973156e-12	58	0	0	52	3756
WP2872	White fat cell differentiation	1.00000000000127	1.26851924880769e-12	28	0	0	52	3756
WP79	Tryptophan metabolism	1.00000000000127	1.26851924880769e-12	28	0	0	52	3756
WP150	DNA Replication	1.00000000000141	1.41274055426883e-12	36	0	0	52	3756
WP571	FAS pathway and Stress induction of HSP regulation	1.00000000000141	1.41274055426883e-12	36	0	0	52	3756
WP317	Glycogen Metabolism	1.0000000000016	1.5981695922347e-12	33	0	0	52	3756
WP350	p38 MAPK Signaling Pathway	1.0000000000016	1.5981695922347e-12	33	0	0	52	3756
WP297	IL-7 Signaling Pathway	1.00000000000166	1.66332605311056e-12	41	0	0	52	3756
WP1397	Odorant GPCRs	1.00000000000176	1.75851042315058e-12	60	0	0	52	3756
WP435	One Carbon Metabolism	1.00000000000189	1.88513235624204e-12	26	0	0	52	3756
WP1498	Dopaminergic Neurogenesis	1.00000000000272	2.72358427667285e-12	17	0	0	52	3756
WP1272	Selenium Micronutrient Network	1.00000000000272	2.72358427667285e-12	17	0	0	52	3756
WP441	Matrix Metalloproteinases	1.00000000000272	2.72358427667285e-12	17	0	0	52	3756
WP166	Apoptosis Modulation by HSP70	1.00000000000272	2.72358427667285e-12	17	0	0	52	3756
WP2084	SREBF and miR33 in cholesterol and lipid homeostasis	1.00000000000284	2.84046210147663e-12	11	0	0	52	3756
WP240	Alanine and aspartate metabolism	1.00000000000284	2.84046210147663e-12	11	0	0	52	3756
WP327	GPCRs, Class C Metabotropic glutamate, pheromone	1.00000000000284	2.84046210147663e-12	11	0	0	52	3756
WP353	Small Ligand GPCRs	1.00000000000284	2.84046210147663e-12	11	0	0	52	3756
WP570	Monoamine GPCRs	1.00000000000292	2.9233863214745e-12	27	0	0	52	3756
WP730	Glutathione and one carbon metabolism	1.00000000000292	2.9233863214745e-12	27	0	0	52	3756
WP2316	PPAR signaling pathway	1.00000000000301	3.00798855727808e-12	49	0	0	52	3756
WP273	Ovarian Infertility Genes	1.00000000000327	3.26996225320196e-12	23	0	0	52	3756
WP450	IL-2 Signaling Pathway	1.00000000000343	3.43334113536196e-12	72	0	0	52	3756
WP1254	Apoptosis	1.00000000000343	3.43334113536196e-12	72	0	0	52	3756
WP2902	p53 signaling	1.00000000000361	3.60907866705404e-12	59	0	0	52	3756
WP201	Ptf1a related regulatory pathway	1.00000000000387	3.86547180041608e-12	8	0	0	52	3756
WP1257	Mismatch repair	1.00000000000387	3.86547180041608e-12	8	0	0	52	3756
WP683	Leptin and adiponectin	1.00000000000387	3.86547180041608e-12	8	0	0	52	3756
WP18	Heme Biosynthesis	1.00000000000387	3.86547180041608e-12	8	0	0	52	3756
WP1251	Metapathway biotransformation	1.00000000000445	4.4486876500863e-12	88	0	0	52	3756
WP3632	Lung fibrosis	1.00000000000478	4.77764451747785e-12	48	0	0	52	3756
WP1244	Estrogen signaling	1.00000000000489	4.88855209840882e-12	73	0	0	52	3756
WP2075	Alzheimers Disease	1.00000000000526	5.26042792901096e-12	70	0	0	52	3756
WP251	MAPK Cascade	1.00000000000563	5.62967615312788e-12	29	0	0	52	3756
WP307	Translation Factors	1.00000000000708	7.08273250184188e-12	47	0	0	52	3756
WP403	Wnt Signaling Pathway	1.00000000000763	7.6276535180668e-12	51	0	0	52	3756
WP1560	MicroRNAs in Cardiomyocyte Hypertrophy	1.00000000000869	8.69478490176868e-12	76	0	0	52	3756
WP413	G1 to S cell cycle control	1.0000000000089	8.89631375264335e-12	54	0	0	52	3756
WP723	Wnt Signaling Pathway and Pluripotency	1.0000000000097	9.70310009288716e-12	82	0	0	52	3756
WP447	Adipogenesis genes	1.00000000001334	1.33424325004145e-11	109	0	0	52	3756
