## Supplementary material for "Repeated LPS induces training and tolerance of microglial responses across brain regions": FileS3: knownResults.txt

Motif Name	Consensus	P-value	Log P-value	q-value (Benjamini)	# of Target Sequences with Motif(of 80)	% of Target Sequences with Motif	# of Background Sequences with Motif(of 13501)	% of Background Sequences with Motif
Stat3+il21(Stat)/CD4-Stat3-ChIP-Seq(GSE19198)/Homer	SVYTTCCNGGAARB	1e-2	-6.460e+00	0.6883	37.0	46.25%	4040.9	29.93%
NeuroD1(bHLH)/Islet-NeuroD1-ChIP-Seq(GSE30298)/Homer	GCCATCTGTT	1e-2	-6.340e+00	0.6883	34.0	42.50%	3615.5	26.78%
Sox2(HMG)/mES-Sox2-ChIP-Seq(GSE11431)/Homer	BCCATTGTTC	1e-2	-5.975e+00	0.6883	35.0	43.75%	3839.0	28.44%
Oct11(POU,Homeobox)/NCIH1048-POU2F3-ChIP-seq(GSE115123)/Homer	GATTTGCATA	1e-2	-5.337e+00	0.6883	17.0	21.25%	1456.5	10.79%
ZNF341(Zf)/EBV-ZNF341-ChIP-Seq(GSE113194)/Homer	GGAACAGCCG	1e-2	-5.105e+00	0.6883	36.0	45.00%	4187.4	31.02%
Pbx3(Homeobox)/GM12878-PBX3-ChIP-Seq(GSE32465)/Homer	SCTGTCAMTCAN	1e-2	-5.035e+00	0.6883	17.0	21.25%	1501.7	11.12%
DLX1(Homeobox)/BasalGanglia-Dlx1-ChIP-seq(GSE124936)/Homer	NSNNTAATTA	1e-2	-4.990e+00	0.6883	44.0	55.00%	5488.3	40.66%
Mouse_Recombination_Hotspot(Zf)/Testis-DMC1-ChIP-Seq(GSE24438)/Homer	ACTYKNATTCGTGNTACTTC	1e-2	-4.818e+00	0.6883	6.0	7.50%	291.6	2.16%
Brn1(POU,Homeobox)/NPC-Brn1-ChIP-Seq(GSE35496)/Homer	TATGCWAATBAV	1e-2	-4.634e+00	0.6883	15.0	18.75%	1309.4	9.70%
HNF1b(Homeobox)/PDAC-HNF1B-ChIP-Seq(GSE64557)/Homer	GTTAATNATTAA	1e-1	-4.508e+00	0.6883	9.0	11.25%	616.7	4.57%
Sox6(HMG)/Myotubes-Sox6-ChIP-Seq(GSE32627)/Homer	CCATTGTTNY	1e-1	-4.308e+00	0.6883	48.0	60.00%	6343.9	46.99%
STAT4(Stat)/CD4-Stat4-ChIP-Seq(GSE22104)/Homer	NYTTCCWGGAAR	1e-1	-4.307e+00	0.6883	39.0	48.75%	4864.3	36.03%
NFY(CCAAT)/Promoter/Homer	RGCCAATSRG	1e-1	-4.088e+00	0.6883	43.0	53.75%	5575.4	41.30%
HINFP(Zf)/K562-HINFP.eGFP-ChIP-Seq(Encode)/Homer	TWVGGTCCGC	1e-1	-3.946e+00	0.6883	33.0	41.25%	4020.4	29.78%
STAT6(Stat)/Macrophage-Stat6-ChIP-Seq(GSE38377)/Homer	TTCCKNAGAA	1e-1	-3.942e+00	0.6883	25.0	31.25%	2815.9	20.86%
Sox15(HMG)/CPA-Sox15-ChIP-Seq(GSE62909)/Homer	RAACAATGGN	1e-1	-3.617e+00	0.7385	36.0	45.00%	4586.9	33.98%
Erra(NR)/HepG2-Erra-ChIP-Seq(GSE31477)/Homer	CAAAGGTCAG	1e-1	-3.584e+00	0.7385	60.0	75.00%	8677.9	64.28%
Znf263(Zf)/K562-Znf263-ChIP-Seq(GSE31477)/Homer	CVGTSCTCCC	1e-1	-3.557e+00	0.7385	64.0	80.00%	9427.8	69.84%
Hoxd13(Homeobox)/ChickenMSG-Hoxd13.Flag-ChIP-Seq(GSE86088)/Homer	NCYAATAAAA	1e-1	-3.362e+00	0.8029	47.0	58.75%	6473.3	47.95%
PRDM1(Zf)/Hela-PRDM1-ChIP-Seq(GSE31477)/Homer	ACTTTCACTTTC	1e-1	-3.354e+00	0.8029	24.0	30.00%	2816.1	20.86%
Hoxd10(Homeobox)/ChickenMSG-Hoxd10.Flag-ChIP-Seq(GSE86088)/Homer	GGCMATGAAA	1e-1	-3.283e+00	0.8029	37.0	46.25%	4851.1	35.93%
Bcl6(Zf)/Liver-Bcl6-ChIP-Seq(GSE31578)/Homer	NNNCTTTCCAGGAAA	1e-1	-3.207e+00	0.8098	46.0	57.50%	6358.8	47.10%
CEBP:AP1(bZIP)/ThioMac-CEBPb-ChIP-Seq(GSE21512)/Homer	DRTGTTGCAA	1e-1	-3.191e+00	0.8098	26.0	32.50%	3161.0	23.42%
ZNF415(Zf)/HEK293-ZNF415.GFP-ChIP-Seq(GSE58341)/Homer	GRTGMTRGAGCC	1e-1	-3.171e+00	0.8098	28.0	35.00%	3472.4	25.72%
Hoxa9(Homeobox)/ChickenMSG-Hoxa9.Flag-ChIP-Seq(GSE86088)/Homer	RGCAATNAAA	1e-1	-3.149e+00	0.8098	64.0	80.00%	9559.1	70.81%
Lhx3(Homeobox)/Neuron-Lhx3-ChIP-Seq(GSE31456)/Homer	ADBTAATTAR	1e-1	-3.065e+00	0.8098	47.0	58.75%	6577.4	48.72%
CRE(bZIP)/Promoter/Homer	CSGTGACGTCAC	1e-1	-3.035e+00	0.8098	18.0	22.50%	2022.9	14.98%
Rfx5(HTH)/GM12878-Rfx5-ChIP-Seq(GSE31477)/Homer	SCCTAGCAACAG	1e-1	-3.015e+00	0.8098	18.0	22.50%	2027.2	15.02%
Rfx6(HTH)/Min6b1-Rfx6.HA-ChIP-Seq(GSE62844)/Homer	TGTTKCCTAGCAACM	1e-1	-2.979e+00	0.8098	44.0	55.00%	6104.4	45.22%
ZNF675(Zf)/HEK293-ZNF675.GFP-ChIP-Seq(GSE58341)/Homer	ARGAGGMCAAAATGW	1e-1	-2.964e+00	0.8098	8.0	10.00%	687.2	5.09%
MYB(HTH)/ERMYB-Myb-ChIPSeq(GSE22095)/Homer	GGCVGTTR	1e-1	-2.956e+00	0.8098	58.0	72.50%	8530.0	63.19%
ZNF165(Zf)/WHIM12-ZNF165-ChIP-Seq(GSE65937)/Homer	AAGGKGRCGCAGGCA	1e-1	-2.933e+00	0.8098	10.0	12.50%	945.6	7.00%
Oct4(POU,Homeobox)/mES-Oct4-ChIP-Seq(GSE11431)/Homer	ATTTGCATAW	1e-1	-2.920e+00	0.8098	17.0	21.25%	1907.6	14.13%
Pax8(Paired,Homeobox)/Thyroid-Pax8-ChIP-Seq(GSE26938)/Homer	GTCATGCHTGRCTGS	1e-1	-2.894e+00	0.8098	16.0	20.00%	1771.4	13.12%
Lhx1(Homeobox)/EmbryoCarcinoma-Lhx1-ChIP-Seq(GSE70957)/Homer	NNYTAATTAR	1e-1	-2.852e+00	0.8098	35.0	43.75%	4676.4	34.64%
Sox17(HMG)/Endoderm-Sox17-ChIP-Seq(GSE61475)/Homer	CCATTGTTYB	1e-1	-2.842e+00	0.8098	24.0	30.00%	2961.5	21.94%
HOXA2(Homeobox)/mES-Hoxa2-ChIP-Seq(Donaldson_et_al.)/Homer	GYCATCMATCAT	1e-1	-2.824e+00	0.8098	5.0	6.25%	352.2	2.61%
Tbr1(T-box)/Cortex-Tbr1-ChIP-Seq(GSE71384)/Homer	AAGGTGTKAA	1e-1	-2.762e+00	0.8098	42.0	52.50%	5852.6	43.35%
Hnf1(Homeobox)/Liver-Foxa2-Chip-Seq(GSE25694)/Homer	GGTTAAWCATTAA	1e-1	-2.757e+00	0.8098	7.0	8.75%	594.6	4.40%
EWS:FLI1-fusion(ETS)/SK_N_MC-EWS:FLI1-ChIP-Seq(SRA014231)/Homer	VACAGGAAAT	1e-1	-2.739e+00	0.8098	32.0	40.00%	4237.4	31.39%
DLX2(Homeobox)/BasalGanglia-Dlx2-ChIP-seq(GSE124936)/Homer	NNNTAATTAS	1e-1	-2.739e+00	0.8098	43.0	53.75%	6027.0	44.65%
Pknox1(Homeobox)/ES-Prep1-ChIP-Seq(GSE63282)/Homer	SCTGTCAVTCAV	1e-1	-2.727e+00	0.8098	14.0	17.50%	1529.0	11.33%
STAT6(Stat)/CD4-Stat6-ChIP-Seq(GSE22104)/Homer	ABTTCYYRRGAA	1e-1	-2.719e+00	0.8098	22.0	27.50%	2696.7	19.98%
Reverb(NR),DR2/RAW-Reverba.biotin-ChIP-Seq(GSE45914)/Homer	GTRGGTCASTGGGTCA	1e-1	-2.708e+00	0.8098	7.0	8.75%	601.3	4.45%
En1(Homeobox)/SUM149-EN1-ChIP-Seq(GSE120957)/Homer	NDCTAATTAS	1e-1	-2.532e+00	0.8098	51.0	63.75%	7465.1	55.30%
Unknown(Homeobox)/Limb-p300-ChIP-Seq/Homer	SSCMATWAAA	1e-1	-2.519e+00	0.8098	24.0	30.00%	3063.7	22.69%
Nanog(Homeobox)/mES-Nanog-ChIP-Seq(GSE11724)/Homer	RGCCATTAAC	1e-1	-2.444e+00	0.8124	75.0	93.75%	11933.2	88.40%
KLF10(Zf)/HEK293-KLF10.GFP-ChIP-Seq(GSE58341)/Homer	GGGGGTGTGTCC	1e-1	-2.442e+00	0.8124	34.0	42.50%	4667.2	34.57%
p63(p53)/Keratinocyte-p63-ChIP-Seq(GSE17611)/Homer	NNDRCATGYCYNRRCATGYH	1e-1	-2.429e+00	0.8124	14.0	17.50%	1601.0	11.86%
Stat3(Stat)/mES-Stat3-ChIP-Seq(GSE11431)/Homer	CTTCCGGGAA	1e-1	-2.306e+00	0.8770	26.0	32.50%	3447.5	25.54%
X-box(HTH)/NPC-H3K4me1-ChIP-Seq(GSE16256)/Homer	GGTTGCCATGGCAA	1e0	-2.289e+00	0.8770	8.0	10.00%	798.9	5.92%
Ascl1(bHLH)/NeuralTubes-Ascl1-ChIP-Seq(GSE55840)/Homer	NNVVCAGCTGBN	1e0	-2.270e+00	0.8770	48.0	60.00%	7061.4	52.31%
ELF3(ETS)/PDAC-ELF3-ChIP-Seq(GSE64557)/Homer	ANCAGGAAGT	1e0	-2.256e+00	0.8770	31.0	38.75%	4258.7	31.55%
Pax7(Paired,Homeobox),long/Myoblast-Pax7-ChIP-Seq(GSE25064)/Homer	TAATCHGATTAC	1e0	-2.244e+00	0.8770	2.0	2.50%	92.6	0.69%
TCF4(bHLH)/SHSY5Y-TCF4-ChIP-Seq(GSE96915)/Homer	SMCATCTGKH	1e0	-2.220e+00	0.8770	42.0	52.50%	6072.9	44.99%
GATA:SCL(Zf,bHLH)/Ter119-SCL-ChIP-Seq(GSE18720)/Homer	CRGCTGBNGNSNNSAGATAA	1e0	-2.201e+00	0.8770	6.0	7.50%	552.7	4.09%
PRDM15(Zf)/ESC-Prdm15-ChIP-Seq(GSE73694)/Homer	YCCDNTCCAGGTTTT	1e0	-2.189e+00	0.8770	40.0	50.00%	5753.1	42.62%
HIF-1b(HLH)/T47D-HIF1b-ChIP-Seq(GSE59937)/Homer	RTACGTGC	1e0	-2.161e+00	0.8770	45.0	56.25%	6601.1	48.90%
HOXA1(Homeobox)/mES-Hoxa1-ChIP-Seq(SRP084292)/Homer	TGATKGATGR	1e0	-2.144e+00	0.8770	9.0	11.25%	963.7	7.14%
DLX5(Homeobox)/BasalGanglia-Dlx5-ChIP-seq(GSE124936)/Homer	SSTAATTA	1e0	-2.131e+00	0.8770	26.0	32.50%	3513.5	26.03%
E2F6(E2F)/Hela-E2F6-ChIP-Seq(GSE31477)/Homer	GGCGGGAARN	1e0	-2.129e+00	0.8770	38.0	47.50%	5449.1	40.36%
Oct6(POU,Homeobox)/NPC-Pou3f1-ChIP-Seq(GSE35496)/Homer	WATGCAAATGAG	1e0	-2.128e+00	0.8770	14.0	17.50%	1681.2	12.45%
Tlx?(NR)/NPC-H3K4me1-ChIP-Seq(GSE16256)/Homer	CTGGCAGSCTGCCA	1e0	-2.080e+00	0.8770	16.0	20.00%	1992.9	14.76%
Tbx5(T-box)/HL1-Tbx5.biotin-ChIP-Seq(GSE21529)/Homer	AGGTGTCA	1e0	-2.077e+00	0.8770	69.0	86.25%	10877.7	80.58%
STAT1(Stat)/HelaS3-STAT1-ChIP-Seq(GSE12782)/Homer	NATTTCCNGGAAAT	1e0	-2.069e+00	0.8770	14.0	17.50%	1698.5	12.58%
PPARa(NR),DR1/Liver-Ppara-ChIP-Seq(GSE47954)/Homer	VNAGGKCAAAGGTCA	1e0	-2.066e+00	0.8770	36.0	45.00%	5148.4	38.14%
EAR2(NR)/K562-NR2F6-ChIP-Seq(Encode)/Homer	NRBCARRGGTCA	1e0	-2.050e+00	0.8770	40.0	50.00%	5815.5	43.08%
FoxL2(Forkhead)/Ovary-FoxL2-ChIP-Seq(GSE60858)/Homer	WWTRTAAACAVG	1e0	-2.049e+00	0.8770	26.0	32.50%	3545.2	26.26%
Hoxc9(Homeobox)/Ainv15-Hoxc9-ChIP-Seq(GSE21812)/Homer	GGCCATAAATCA	1e0	-2.043e+00	0.8770	17.0	21.25%	2154.5	15.96%
VDR(NR),DR3/GM10855-VDR+vitD-ChIP-Seq(GSE22484)/Homer	ARAGGTCANWGAGTTCANNN	1e0	-2.040e+00	0.8770	9.0	11.25%	986.6	7.31%
NFkB-p65(RHD)/GM12787-p65-ChIP-Seq(GSE19485)/Homer	WGGGGATTTCCC	1e0	-2.022e+00	0.8770	21.0	26.25%	2773.8	20.55%
Hoxa11(Homeobox)/ChickenMSG-Hoxa11.Flag-ChIP-Seq(GSE86088)/Homer	TTTTATGGCM	1e0	-2.016e+00	0.8770	56.0	70.00%	8556.9	63.39%
Sox7(HMG)/ESC-Sox7-ChIP-Seq(GSE133899)/Homer	VVRRAACAATGG	1e0	-1.998e+00	0.8770	11.0	13.75%	1280.5	9.49%
Pitx1:Ebox(Homeobox,bHLH)/Hindlimb-Pitx1-ChIP-Seq(GSE41591)/Homer	YTAATTRAWWCCAGATGT	1e0	-1.991e+00	0.8770	7.0	8.75%	721.3	5.34%
CArG(MADS)/PUER-Srf-ChIP-Seq(Sullivan_et_al.)/Homer	CCATATATGGNM	1e0	-1.954e+00	0.8770	13.0	16.25%	1584.2	11.73%
ZNF189(Zf)/HEK293-ZNF189.GFP-ChIP-Seq(GSE58341)/Homer	TGGAACAGMA	1e0	-1.950e+00	0.8770	31.0	38.75%	4386.8	32.50%
ZNF7(Zf)/HepG2-ZNF7.Flag-ChIP-Seq(Encode)/Homer	CTGCCWVCTTTTRTA	1e0	-1.950e+00	0.8770	20.0	25.00%	2645.2	19.59%
DMRT1(DM)/Testis-DMRT1-ChIP-Seq(GSE64892)/Homer	TWGHWACAWTGTWDC	1e0	-1.940e+00	0.8770	9.0	11.25%	1010.0	7.48%
MafA(bZIP)/Islet-MafA-ChIP-Seq(GSE30298)/Homer	TGCTGACTCA	1e0	-1.934e+00	0.8770	27.0	33.75%	3751.6	27.79%
Hoxb4(Homeobox)/ES-Hoxb4-ChIP-Seq(GSE34014)/Homer	TGATTRATGGCY	1e0	-1.930e+00	0.8770	7.0	8.75%	733.7	5.44%
Twist2(bHLH)/Myoblast-Twist2.Ty1-ChIP-Seq(GSE127998)/Homer	MCAGCTGBYH	1e0	-1.896e+00	0.8770	47.0	58.75%	7063.1	52.32%
ZNF416(Zf)/HEK293-ZNF416.GFP-ChIP-Seq(GSE58341)/Homer	WDNCTGGGCA	1e0	-1.880e+00	0.8770	44.0	55.00%	6564.3	48.63%
TEAD(TEA)/Fibroblast-PU.1-ChIP-Seq(Unpublished)/Homer	YCWGGAATGY	1e0	-1.857e+00	0.8770	22.0	27.50%	2992.2	22.17%
Zfp57(Zf)/H1-ZFP57.HA-ChIP-Seq(GSE115387)/Homer	NANTGCSGCA	1e0	-1.854e+00	0.8770	29.0	36.25%	4106.7	30.42%
ELF5(ETS)/T47D-ELF5-ChIP-Seq(GSE30407)/Homer	ACVAGGAAGT	1e0	-1.829e+00	0.8770	33.0	41.25%	4766.3	35.31%
Sox3(HMG)/NPC-Sox3-ChIP-Seq(GSE33059)/Homer	CCWTTGTY	1e0	-1.798e+00	0.8770	46.0	57.50%	6942.5	51.43%
Meis1(Homeobox)/MastCells-Meis1-ChIP-Seq(GSE48085)/Homer	VGCTGWCAVB	1e0	-1.753e+00	0.8770	48.0	60.00%	7304.1	54.11%
IRF3(IRF)/BMDM-Irf3-ChIP-Seq(GSE67343)/Homer	AGTTTCAKTTTC	1e0	-1.746e+00	0.8770	14.0	17.50%	1799.3	13.33%
Tcf21(bHLH)/ArterySmoothMuscle-Tcf21-ChIP-Seq(GSE61369)/Homer	NAACAGCTGG	1e0	-1.740e+00	0.8770	32.0	40.00%	4645.0	34.41%
EHF(ETS)/LoVo-EHF-ChIP-Seq(GSE49402)/Homer	AVCAGGAAGT	1e0	-1.740e+00	0.8770	47.0	58.75%	7141.1	52.90%
Lhx2(Homeobox)/HFSC-Lhx2-ChIP-Seq(GSE48068)/Homer	TAATTAGN	1e0	-1.677e+00	0.9035	30.0	37.50%	4350.9	32.23%
PAX3:FKHR-fusion(Paired,Homeobox)/Rh4-PAX3:FKHR-ChIP-Seq(GSE19063)/Homer	ACCRTGACTAATTNN	1e0	-1.676e+00	0.9035	7.0	8.75%	788.1	5.84%
Pitx1(Homeobox)/Chicken-Pitx1-ChIP-Seq(GSE38910)/Homer	TAATCCCN	1e0	-1.671e+00	0.9035	74.0	92.50%	11974.5	88.70%
Oct2(POU,Homeobox)/Bcell-Oct2-ChIP-Seq(GSE21512)/Homer	ATATGCAAAT	1e0	-1.667e+00	0.9035	10.0	12.50%	1225.4	9.08%
BHLHA15(bHLH)/NIH3T3-BHLHB8.HA-ChIP-Seq(GSE119782)/Homer	NAMCAGCTGK	1e0	-1.661e+00	0.9035	39.0	48.75%	5838.7	43.25%
HOXB13(Homeobox)/ProstateTumor-HOXB13-ChIP-Seq(GSE56288)/Homer	TTTTATKRGG	1e0	-1.655e+00	0.9035	32.0	40.00%	4687.6	34.72%
Tcf12(bHLH)/GM12878-Tcf12-ChIP-Seq(GSE32465)/Homer	VCAGCTGYTG	1e0	-1.648e+00	0.9035	34.0	42.50%	5018.1	37.17%
IRF:BATF(IRF:bZIP)/pDC-Irf8-ChIP-Seq(GSE66899)/Homer	CTTTCANTATGACTV	1e0	-1.646e+00	0.9035	5.0	6.25%	516.9	3.83%
Sox21(HMG)/ESC-SOX21-ChIP-Seq(GSE110505)/Homer	BCCWTTGTBYKV	1e0	-1.642e+00	0.9035	47.0	58.75%	7192.9	53.28%
E2F3(E2F)/MEF-E2F3-ChIP-Seq(GSE71376)/Homer	BTKGGCGGGAAA	1e0	-1.634e+00	0.9035	41.0	51.25%	6186.0	45.82%
Cdx2(Homeobox)/mES-Cdx2-ChIP-Seq(GSE14586)/Homer	GYMATAAAAH	1e0	-1.611e+00	0.9035	21.0	26.25%	2937.2	21.76%
MITF(bHLH)/MastCells-MITF-ChIP-Seq(GSE48085)/Homer	RTCATGTGAC	1e0	-1.578e+00	0.9035	30.0	37.50%	4399.0	32.59%
Pdx1(Homeobox)/Islet-Pdx1-ChIP-Seq(SRA008281)/Homer	YCATYAATCA	1e0	-1.563e+00	0.9035	25.0	31.25%	3598.0	26.65%
Barx1(Homeobox)/Stomach-Barx1.3xFlag-ChIP-Seq(GSE69483)/Homer	AAACMATTAN	1e0	-1.561e+00	0.9035	16.0	20.00%	2173.6	16.10%
Hoxa13(Homeobox)/ChickenMSG-Hoxa13.Flag-ChIP-Seq(GSE86088)/Homer	CYHATAAAAN	1e0	-1.555e+00	0.9035	57.0	71.25%	8956.9	66.35%
ZSCAN22(Zf)/HEK293-ZSCAN22.GFP-ChIP-Seq(GSE58341)/Homer	SMCAGTCWGAKGGAGGAGGC	1e0	-1.519e+00	0.9091	5.0	6.25%	541.5	4.01%
Atf1(bZIP)/K562-ATF1-ChIP-Seq(GSE31477)/Homer	GATGACGTCA	1e0	-1.512e+00	0.9091	24.0	30.00%	3461.5	25.64%
PRDM9(Zf)/Testis-DMC1-ChIP-Seq(GSE35498)/Homer	ADGGYAGYAGCATCT	1e0	-1.509e+00	0.9091	15.0	18.75%	2038.2	15.10%
Cux2(Homeobox)/Liver-Cux2-ChIP-Seq(GSE35985)/Homer	HNRAATCAAT	1e0	-1.507e+00	0.9091	14.0	17.50%	1884.3	13.96%
Ap4(bHLH)/AML-Tfap4-ChIP-Seq(GSE45738)/Homer	NAHCAGCTGD	1e0	-1.502e+00	0.9091	37.0	46.25%	5591.5	41.42%
Twist(bHLH)/HMLE-TWIST1-ChIP-Seq(Chang_et_al)/Homer	VCAKCTGGNNNCCAGMTGBN	1e0	-1.411e+00	0.9672	5.0	6.25%	564.5	4.18%
E2F4(E2F)/K562-E2F4-ChIP-Seq(GSE31477)/Homer	GGCGGGAAAH	1e0	-1.403e+00	0.9672	35.0	43.75%	5315.6	39.38%
Atoh1(bHLH)/Cerebellum-Atoh1-ChIP-Seq(GSE22111)/Homer	VNRVCAGCTGGY	1e0	-1.403e+00	0.9672	33.0	41.25%	4985.8	36.93%
PPARE(NR),DR1/3T3L1-Pparg-ChIP-Seq(GSE13511)/Homer	TGACCTTTGCCCCA	1e0	-1.399e+00	0.9672	31.0	38.75%	4658.3	34.51%
OCT:OCT(POU,Homeobox)/NPC-Brn1-ChIP-Seq(GSE35496)/Homer	ATGAATATTCATGAG	1e0	-1.397e+00	0.9672	1.0	1.25%	47.9	0.35%
Hoxd12(Homeobox)/ChickenMSG-Hoxd12.Flag-ChIP-Seq(GSE86088)/Homer	HDGYAATGAAAN	1e0	-1.372e+00	0.9672	44.0	55.00%	6837.4	50.65%
HEB(bHLH)/mES-Heb-ChIP-Seq(GSE53233)/Homer	VCAGCTGBNN	1e0	-1.343e+00	0.9822	52.0	65.00%	8213.7	60.84%
Oct4:Sox17(POU,Homeobox,HMG)/F9-Sox17-ChIP-Seq(GSE44553)/Homer	CCATTGTATGCAAAT	1e0	-1.332e+00	0.9847	5.0	6.25%	582.5	4.31%
NF1(CTF)/LNCAP-NF1-ChIP-Seq(Unpublished)/Homer	CYTGGCABNSTGCCAR	1e0	-1.327e+00	0.9847	15.0	18.75%	2113.3	15.65%
Hand2(bHLH)/Mesoderm-Hand2-ChIP-Seq(GSE61475)/Homer	TGACANARRCCAGRC	1e0	-1.316e+00	0.9847	16.0	20.00%	2276.8	16.87%
LHX9(Homeobox)/Hct116-LHX9.V5-ChIP-Seq(GSE116822)/Homer	NGCTAATTAG	1e0	-1.311e+00	0.9847	38.0	47.50%	5868.0	43.47%
Zic3(Zf)/mES-Zic3-ChIP-Seq(GSE37889)/Homer	GGCCYCCTGCTGDGH	1e0	-1.303e+00	0.9847	26.0	32.50%	3893.6	28.84%
PRDM10(Zf)/HEK293-PRDM10.eGFP-ChIP-Seq(Encode)/Homer	TGGTACATTCCA	1e0	-1.293e+00	0.9847	20.0	25.00%	2926.4	21.68%
COUP-TFII(NR)/K562-NR2F1-ChIP-Seq(Encode)/Homer	GKBCARAGGTCA	1e0	-1.261e+00	1.0000	41.0	51.25%	6401.8	47.42%
TEAD4(TEA)/Tropoblast-Tead4-ChIP-Seq(GSE37350)/Homer	CCWGGAATGY	1e0	-1.252e+00	1.0000	27.0	33.75%	4085.8	30.27%
Nkx2.2(Homeobox)/NPC-Nkx2.2-ChIP-Seq(GSE61673)/Homer	BTBRAGTGSN	1e0	-1.233e+00	1.0000	54.0	67.50%	8622.1	63.87%
Foxo1(Forkhead)/RAW-Foxo1-ChIP-Seq(Fan_et_al.)/Homer	CTGTTTAC	1e0	-1.232e+00	1.0000	48.0	60.00%	7600.2	56.30%
Dlx3(Homeobox)/Kerainocytes-Dlx3-ChIP-Seq(GSE89884)/Homer	NDGTAATTAC	1e0	-1.231e+00	1.0000	20.0	25.00%	2958.8	21.92%
BMYB(HTH)/Hela-BMYB-ChIP-Seq(GSE27030)/Homer	NHAACBGYYV	1e0	-1.210e+00	1.0000	47.0	58.75%	7445.9	55.16%
COUP-TFII(NR)/Artia-Nr2f2-ChIP-Seq(GSE46497)/Homer	AGRGGTCA	1e0	-1.208e+00	1.0000	46.0	57.50%	7277.9	53.91%
AP-2alpha(AP2)/Hela-AP2alpha-ChIP-Seq(GSE31477)/Homer	ATGCCCTGAGGC	1e0	-1.206e+00	1.0000	35.0	43.75%	5434.4	40.26%
TEAD2(TEA)/Py2T-Tead2-ChIP-Seq(GSE55709)/Homer	CCWGGAATGY	1e0	-1.197e+00	1.0000	17.0	21.25%	2493.0	18.47%
ZBTB18(Zf)/HEK293-ZBTB18.GFP-ChIP-Seq(GSE58341)/Homer	AACATCTGGA	1e0	-1.193e+00	1.0000	16.0	20.00%	2334.1	17.29%
HNF4a(NR),DR1/HepG2-HNF4a-ChIP-Seq(GSE25021)/Homer	CARRGKBCAAAGTYCA	1e0	-1.191e+00	1.0000	16.0	20.00%	2335.3	17.30%
MafB(bZIP)/BMM-Mafb-ChIP-Seq(GSE75722)/Homer	WNTGCTGASTCAGCANWTTY	1e0	-1.185e+00	1.0000	11.0	13.75%	1543.8	11.44%
OCT4-SOX2-TCF-NANOG(POU,Homeobox,HMG)/mES-Oct4-ChIP-Seq(GSE11431)/Homer	ATTTGCATAACAATG	1e0	-1.171e+00	1.0000	6.0	7.50%	773.4	5.73%
HIF2a(bHLH)/785_O-HIF2a-ChIP-Seq(GSE34871)/Homer	GCACGTACCC	1e0	-1.164e+00	1.0000	17.0	21.25%	2509.9	18.59%
WT1(Zf)/Kidney-WT1-ChIP-Seq(GSE90016)/Homer	MCTCCCMCRCAB	1e0	-1.162e+00	1.0000	30.0	37.50%	4633.6	34.32%
Zfp281(Zf)/ES-Zfp281-ChIP-Seq(GSE81042)/Homer	CCCCTCCCCCAC	1e0	-1.162e+00	1.0000	16.0	20.00%	2349.6	17.40%
Egr1(Zf)/K562-Egr1-ChIP-Seq(GSE32465)/Homer	TGCGTGGGYG	1e0	-1.147e+00	1.0000	36.0	45.00%	5639.6	41.78%
Unknown-ESC-element(?)/mES-Nanog-ChIP-Seq(GSE11724)/Homer	CACAGCAGGGGG	1e0	-1.144e+00	1.0000	20.0	25.00%	3006.0	22.27%
Chop(bZIP)/MEF-Chop-ChIP-Seq(GSE35681)/Homer	ATTGCATCAT	1e0	-1.138e+00	1.0000	6.0	7.50%	783.0	5.80%
AP-1(bZIP)/ThioMac-PU.1-ChIP-Seq(GSE21512)/Homer	VTGACTCATC	1e0	-1.125e+00	1.0000	18.0	22.50%	2691.7	19.94%
MyoD(bHLH)/Myotube-MyoD-ChIP-Seq(GSE21614)/Homer	RRCAGCTGYTSY	1e0	-1.102e+00	1.0000	28.0	35.00%	4341.0	32.16%
Mef2a(MADS)/HL1-Mef2a.biotin-ChIP-Seq(GSE21529)/Homer	CYAAAAATAG	1e0	-1.094e+00	1.0000	13.0	16.25%	1901.8	14.09%
ZNF768(Zf)/Rajj-ZNF768-ChIP-Seq(GSE111879)/Homer	RHHCAGAGAGGB	1e0	-1.082e+00	1.0000	2.0	2.50%	202.3	1.50%
Npas4(bHLH)/Neuron-Npas4-ChIP-Seq(GSE127793)/Homer	NHRTCACGACDN	1e0	-1.082e+00	1.0000	33.0	41.25%	5183.8	38.40%
MafF(bZIP)/HepG2-MafF-ChIP-Seq(GSE31477)/Homer	HWWGTCAGCAWWTTT	1e0	-1.075e+00	1.0000	7.0	8.75%	958.2	7.10%
Pax7(Paired,Homeobox)/Myoblast-Pax7-ChIP-Seq(GSE25064)/Homer	TAATCAATTA	1e0	-1.064e+00	1.0000	3.0	3.75%	350.8	2.60%
Zic(Zf)/Cerebellum-ZIC1.2-ChIP-Seq(GSE60731)/Homer	CCTGCTGAGH	1e0	-1.049e+00	1.0000	30.0	37.50%	4707.2	34.87%
EWS:ERG-fusion(ETS)/CADO_ES1-EWS:ERG-ChIP-Seq(SRA014231)/Homer	ATTTCCTGTN	1e0	-1.034e+00	1.0000	24.0	30.00%	3725.5	27.60%
NeuroG2(bHLH)/Fibroblast-NeuroG2-ChIP-Seq(GSE75910)/Homer	ACCATCTGTT	1e0	-1.022e+00	1.0000	39.0	48.75%	6227.8	46.13%
Foxh1(Forkhead)/hESC-FOXH1-ChIP-Seq(GSE29422)/Homer	NNTGTGGATTSS	1e0	-1.019e+00	1.0000	18.0	22.50%	2750.0	20.37%
Smad4(MAD)/ESC-SMAD4-ChIP-Seq(GSE29422)/Homer	VBSYGTCTGG	1e0	-1.013e+00	1.0000	49.0	61.25%	7918.5	58.66%
T1ISRE(IRF)/ThioMac-Ifnb-Expression/Homer	ACTTTCGTTTCT	1e0	-1.004e+00	1.0000	1.0	1.25%	76.3	0.57%
CRX(Homeobox)/Retina-Crx-ChIP-Seq(GSE20012)/Homer	GCTAATCC	1e0	-9.998e-01	1.0000	55.0	68.75%	8946.5	66.27%
Fox:Ebox(Forkhead,bHLH)/Panc1-Foxa2-ChIP-Seq(GSE47459)/Homer	NNNVCTGWGYAAACASN	1e0	-9.918e-01	1.0000	26.0	32.50%	4083.2	30.25%
Olig2(bHLH)/Neuron-Olig2-ChIP-Seq(GSE30882)/Homer	RCCATMTGTT	1e0	-9.880e-01	1.0000	46.0	57.50%	7429.2	55.03%
STAT5(Stat)/mCD4+-Stat5-ChIP-Seq(GSE12346)/Homer	RTTTCTNAGAAA	1e0	-9.827e-01	1.0000	13.0	16.25%	1956.5	14.49%
MYNN(Zf)/HEK293-MYNN.eGFP-ChIP-Seq(Encode)/Homer	TTCAAAWTAAAAGTC	1e0	-9.824e-01	1.0000	9.0	11.25%	1311.3	9.71%
Srebp1a(bHLH)/HepG2-Srebp1a-ChIP-Seq(GSE31477)/Homer	RTCACSCCAY	1e0	-9.797e-01	1.0000	7.0	8.75%	993.8	7.36%
Smad2(MAD)/ES-SMAD2-ChIP-Seq(GSE29422)/Homer	CTGTCTGG	1e0	-9.783e-01	1.0000	48.0	60.00%	7774.7	57.59%
Tbx6(T-box)/ESC-Tbx6-ChIP-Seq(GSE93524)/Homer	DAGGTGTBAA	1e0	-9.725e-01	1.0000	32.0	40.00%	5093.4	37.73%
Smad3(MAD)/NPC-Smad3-ChIP-Seq(GSE36673)/Homer	TWGTCTGV	1e0	-9.695e-01	1.0000	65.0	81.25%	10679.2	79.11%
FOXA1(Forkhead)/LNCAP-FOXA1-ChIP-Seq(GSE27824)/Homer	WAAGTAAACA	1e0	-9.621e-01	1.0000	31.0	38.75%	4934.0	36.55%
Hnf6b(Homeobox)/LNCaP-Hnf6b-ChIP-Seq(GSE106305)/Homer	TATTGAYY	1e0	-9.528e-01	1.0000	22.0	27.50%	3448.1	25.54%
DMRT6(DM)/Testis-DMRT6-ChIP-Seq(GSE60440)/Homer	YDGHTACAWTGTADC	1e0	-9.508e-01	1.0000	6.0	7.50%	845.2	6.26%
PBX1(Homeobox)/MCF7-PBX1-ChIP-Seq(GSE28007)/Homer	GSCTGTCACTCA	1e0	-9.480e-01	1.0000	4.0	5.00%	531.1	3.93%
Fosl2(bZIP)/3T3L1-Fosl2-ChIP-Seq(GSE56872)/Homer	NATGASTCABNN	1e0	-9.138e-01	1.0000	8.0	10.00%	1180.9	8.75%
EBNA1(EBV-virus)/Raji-EBNA1-ChIP-Seq(GSE30709)/Homer	GGYAGCAYDTGCTDCCCNNN	1e0	-9.090e-01	1.0000	1.0	1.25%	86.7	0.64%
RORg(NR)/Liver-Rorc-ChIP-Seq(GSE101115)/Homer	WAABTAGGTCAV	1e0	-9.086e-01	1.0000	3.0	3.75%	386.2	2.86%
CDX4(Homeobox)/ZebrafishEmbryos-Cdx4.Myc-ChIP-Seq(GSE48254)/Homer	NGYCATAAAWCH	1e0	-9.002e-01	1.0000	24.0	30.00%	3815.9	28.27%
Egr2(Zf)/Thymocytes-Egr2-ChIP-Seq(GSE34254)/Homer	NGCGTGGGCGGR	1e0	-8.864e-01	1.0000	13.0	16.25%	2008.4	14.88%
E2A(bHLH)/proBcell-E2A-ChIP-Seq(GSE21978)/Homer	DNRCAGCTGY	1e0	-8.734e-01	1.0000	42.0	52.50%	6844.6	50.70%
Ptf1a(bHLH)/Panc1-Ptf1a-ChIP-Seq(GSE47459)/Homer	ACAGCTGTTN	1e0	-8.722e-01	1.0000	59.0	73.75%	9718.1	71.99%
HNF6(Homeobox)/Liver-Hnf6-ChIP-Seq(ERP000394)/Homer	NTATYGATCH	1e0	-8.512e-01	1.0000	15.0	18.75%	2358.7	17.47%
Sox10(HMG)/SciaticNerve-Sox3-ChIP-Seq(GSE35132)/Homer	CCWTTGTYYB	1e0	-8.415e-01	1.0000	40.0	50.00%	6534.0	48.40%
FoxD3(forkhead)/ZebrafishEmbryo-Foxd3.biotin-ChIP-seq(GSE106676)/Homer	TGTTTAYTTAGC	1e0	-8.397e-01	1.0000	24.0	30.00%	3859.4	28.59%
Hoxd11(Homeobox)/ChickenMSG-Hoxd11.Flag-ChIP-Seq(GSE86088)/Homer	VGCCATAAAA	1e0	-8.308e-01	1.0000	54.0	67.50%	8902.1	65.94%
HRE(HSF)/Striatum-HSF1-ChIP-Seq(GSE38000)/Homer	TTCTAGAABNTTCTA	1e0	-8.301e-01	1.0000	8.0	10.00%	1218.2	9.02%
NFAT(RHD)/Jurkat-NFATC1-ChIP-Seq(Jolma_et_al.)/Homer	ATTTTCCATT	1e0	-8.232e-01	1.0000	26.0	32.50%	4205.3	31.15%
RXR(NR),DR1/3T3L1-RXR-ChIP-Seq(GSE13511)/Homer	TAGGGCAAAGGTCA	1e0	-8.144e-01	1.0000	34.0	42.50%	5550.3	41.11%
ZNF317(Zf)/HEK293-ZNF317.GFP-ChIP-Seq(GSE58341)/Homer	GTCWGCTGTYYCTCT	1e0	-8.082e-01	1.0000	3.0	3.75%	413.5	3.06%
RFX(HTH)/K562-RFX3-ChIP-Seq(SRA012198)/Homer	CGGTTGCCATGGCAAC	1e0	-8.045e-01	1.0000	6.0	7.50%	902.5	6.69%
EBF(EBF)/proBcell-EBF-ChIP-Seq(GSE21978)/Homer	DGTCCCYRGGGA	1e0	-7.967e-01	1.0000	9.0	11.25%	1400.0	10.37%
MyoG(bHLH)/C2C12-MyoG-ChIP-Seq(GSE36024)/Homer	AACAGCTG	1e0	-7.904e-01	1.0000	32.0	40.00%	5235.6	38.78%
CUX1(Homeobox)/K562-CUX1-ChIP-Seq(GSE92882)/Homer	TATCGATNAN	1e0	-7.781e-01	1.0000	17.0	21.25%	2738.5	20.29%
Tbet(T-box)/CD8-Tbet-ChIP-Seq(GSE33802)/Homer	AGGTGTGAAM	1e0	-7.757e-01	1.0000	27.0	33.75%	4410.4	32.67%
Atf3(bZIP)/GBM-ATF3-ChIP-Seq(GSE33912)/Homer	DATGASTCATHN	1e0	-7.631e-01	1.0000	15.0	18.75%	2415.2	17.89%
ZNF692(Zf)/HEK293-ZNF692.GFP-ChIP-Seq(GSE58341)/Homer	GTGGGCCCCA	1e0	-7.582e-01	1.0000	6.0	7.50%	922.8	6.84%
Zic2(Zf)/ESC-Zic2-ChIP-Seq(SRP197560)/Homer	CHCAGCRGGRGG	1e0	-7.558e-01	1.0000	20.0	25.00%	3255.4	24.11%
ETS:E-box(ETS,bHLH)/HPC7-Scl-ChIP-Seq(GSE22178)/Homer	AGGAARCAGCTG	1e0	-7.478e-01	1.0000	3.0	3.75%	431.0	3.19%
c-Myc(bHLH)/LNCAP-cMyc-ChIP-Seq(Unpublished)/Homer	VCCACGTG	1e0	-7.463e-01	1.0000	22.0	27.50%	3597.7	26.65%
Mef2b(MADS)/HEK293-Mef2b.V5-ChIP-Seq(GSE67450)/Homer	GCTATTTTTGGM	1e0	-7.425e-01	1.0000	22.0	27.50%	3600.4	26.67%
Myf5(bHLH)/GM-Myf5-ChIP-Seq(GSE24852)/Homer	BAACAGCTGT	1e0	-7.425e-01	1.0000	22.0	27.50%	3600.1	26.67%
Tbox:Smad(T-box,MAD)/ESCd5-Smad2_3-ChIP-Seq(GSE29422)/Homer	AGGTGHCAGACA	1e0	-7.404e-01	1.0000	6.0	7.50%	930.9	6.90%
ERG(ETS)/VCaP-ERG-ChIP-Seq(GSE14097)/Homer	ACAGGAAGTG	1e0	-7.395e-01	1.0000	51.0	63.75%	8472.7	62.76%
Rfx2(HTH)/LoVo-RFX2-ChIP-Seq(GSE49402)/Homer	GTTGCCATGGCAACM	1e0	-7.382e-01	1.0000	6.0	7.50%	931.1	6.90%
LEF1(HMG)/H1-LEF1-ChIP-Seq(GSE64758)/Homer	CCTTTGATST	1e0	-7.318e-01	1.0000	19.0	23.75%	3106.6	23.01%
RUNX-AML(Runt)/CD4+-PolII-ChIP-Seq(Barski_et_al.)/Homer	GCTGTGGTTW	1e0	-7.253e-01	1.0000	19.0	23.75%	3111.9	23.05%
Tbx21(T-box)/GM12878-TBX21-ChIP-Seq(Encode)/Homer	AGGTGTGAAA	1e0	-7.202e-01	1.0000	26.0	32.50%	4289.8	31.78%
Klf9(Zf)/GBM-Klf9-ChIP-Seq(GSE62211)/Homer	GCCACRCCCACY	1e0	-7.183e-01	1.0000	30.0	37.50%	4962.4	36.76%
PU.1(ETS)/ThioMac-PU.1-ChIP-Seq(GSE21512)/Homer	AGAGGAAGTG	1e0	-7.128e-01	1.0000	18.0	22.50%	2953.0	21.87%
Gfi1b(Zf)/HPC7-Gfi1b-ChIP-Seq(GSE22178)/Homer	MAATCACTGC	1e0	-7.124e-01	1.0000	19.0	23.75%	3121.8	23.13%
ZNF382(Zf)/HEK293-ZNF382.GFP-ChIP-Seq(GSE58341)/Homer	GNCTGTASTRNTGBCTCHTT	1e0	-7.101e-01	1.0000	1.0	1.25%	113.8	0.84%
ZNF41(Zf)/HEK293-ZNF41.GFP-ChIP-Seq(GSE58341)/Homer	CCTCATGGTGYCYTWYTCCCTTGTG	1e0	-7.101e-01	1.0000	1.0	1.25%	113.7	0.84%
FOXA1:AR(Forkhead,NR)/LNCAP-AR-ChIP-Seq(GSE27824)/Homer	AGTAAACAAAAAAGAACAND	1e0	-6.907e-01	1.0000	2.0	2.50%	282.5	2.09%
Sox4(HMG)/proB-Sox4-ChIP-Seq(GSE50066)/Homer	YCTTTGTTCC	1e0	-6.901e-01	1.0000	23.0	28.75%	3811.1	28.23%
ZNF264(Zf)/HEK293-ZNF264.GFP-ChIP-Seq(GSE58341)/Homer	RGGGCACTAACY	1e0	-6.841e-01	1.0000	22.0	27.50%	3648.2	27.02%
IRF1(IRF)/PBMC-IRF1-ChIP-Seq(GSE43036)/Homer	GAAAGTGAAAGT	1e0	-6.801e-01	1.0000	5.0	6.25%	790.9	5.86%
NF1-halfsite(CTF)/LNCaP-NF1-ChIP-Seq(Unpublished)/Homer	YTGCCAAG	1e0	-6.701e-01	1.0000	46.0	57.50%	7695.9	57.01%
Tcfcp2l1(CP2)/mES-Tcfcp2l1-ChIP-Seq(GSE11431)/Homer	NRAACCRGTTYRAACCRGYT	1e0	-6.669e-01	1.0000	6.0	7.50%	965.9	7.16%
PAX6(Paired,Homeobox)/Forebrain-Pax6-ChIP-Seq(GSE66961)/Homer	NGTGTTCAVTSAAGCGKAAA	1e0	-6.574e-01	1.0000	3.0	3.75%	461.3	3.42%
RUNX(Runt)/HPC7-Runx1-ChIP-Seq(GSE22178)/Homer	SAAACCACAG	1e0	-6.561e-01	1.0000	20.0	25.00%	3335.2	24.71%
PAX5(Paired,Homeobox),condensed/GM12878-PAX5-ChIP-Seq(GSE32465)/Homer	GTCACGCTCSCTGM	1e0	-6.544e-01	1.0000	4.0	5.00%	632.8	4.69%
Atf7(bZIP)/3T3L1-Atf7-ChIP-Seq(GSE56872)/Homer	NGRTGACGTCAY	1e0	-6.532e-01	1.0000	15.0	18.75%	2494.9	18.48%
Tgif1(Homeobox)/mES-Tgif1-ChIP-Seq(GSE55404)/Homer	YTGWCADY	1e0	-6.524e-01	1.0000	60.0	75.00%	10060.2	74.52%
PGR(NR)/EndoStromal-PGR-ChIP-Seq(GSE69539)/Homer	AAGAACATWHTGTTC	1e0	-6.511e-01	1.0000	6.0	7.50%	973.4	7.21%
Rfx1(HTH)/NPC-H3K4me1-ChIP-Seq(GSE16256)/Homer	KGTTGCCATGGCAA	1e0	-6.436e-01	1.0000	9.0	11.25%	1486.1	11.01%
Fos(bZIP)/TSC-Fos-ChIP-Seq(GSE110950)/Homer	NDATGASTCAYN	1e0	-6.118e-01	1.0000	13.0	16.25%	2187.1	16.20%
Atf2(bZIP)/3T3L1-Atf2-ChIP-Seq(GSE56872)/Homer	NRRTGACGTCAT	1e0	-6.103e-01	1.0000	11.0	13.75%	1848.3	13.69%
Nur77(NR)/K562-NR4A1-ChIP-Seq(GSE31363)/Homer	TGACCTTTNCNT	1e0	-6.061e-01	1.0000	5.0	6.25%	826.0	6.12%
E2F1(E2F)/Hela-E2F1-ChIP-Seq(GSE22478)/Homer	CWGGCGGGAA	1e0	-6.038e-01	1.0000	18.0	22.50%	3042.1	22.53%
TATA-Box(TBP)/Promoter/Homer	CCTTTTAWAGSC	1e0	-6.024e-01	1.0000	39.0	48.75%	6587.4	48.80%
ZNF519(Zf)/HEK293-ZNF519.GFP-ChIP-Seq(GSE58341)/Homer	GAGSCCGAGC	1e0	-5.975e-01	1.0000	13.0	16.25%	2198.2	16.28%
AMYB(HTH)/Testes-AMYB-ChIP-Seq(GSE44588)/Homer	TGGCAGTTGG	1e0	-5.926e-01	1.0000	44.0	55.00%	7437.1	55.09%
Foxa2(Forkhead)/Liver-Foxa2-ChIP-Seq(GSE25694)/Homer	CYTGTTTACWYW	1e0	-5.915e-01	1.0000	20.0	25.00%	3392.2	25.13%
RARa(NR)/K562-RARa-ChIP-Seq(Encode)/Homer	TTGAMCTTTG	1e0	-5.907e-01	1.0000	59.0	73.75%	9948.7	73.70%
Esrrb(NR)/mES-Esrrb-ChIP-Seq(GSE11431)/Homer	KTGACCTTGA	1e0	-5.879e-01	1.0000	18.0	22.50%	3056.3	22.64%
PBX2(Homeobox)/K562-PBX2-ChIP-Seq(Encode)/Homer	RTGATTKATRGN	1e0	-5.861e-01	1.0000	20.0	25.00%	3397.3	25.17%
EBF1(EBF)/Near-E2A-ChIP-Seq(GSE21512)/Homer	GTCCCCWGGGGA	1e0	-5.796e-01	1.0000	35.0	43.75%	5938.1	43.99%
Sox9(HMG)/Limb-SOX9-ChIP-Seq(GSE73225)/Homer	AGGVNCCTTTGT	1e0	-5.550e-01	1.0000	23.0	28.75%	3936.3	29.16%
GATA3(Zf),DR4/iTreg-Gata3-ChIP-Seq(GSE20898)/Homer	AGATGKDGAGATAAG	1e0	-5.430e-01	1.0000	2.0	2.50%	327.5	2.43%
NFkB-p65-Rel(RHD)/ThioMac-LPS-Expression(GSE23622)/Homer	GGAAATTCCC	1e0	-5.430e-01	1.0000	2.0	2.50%	327.4	2.43%
Nkx3.1(Homeobox)/LNCaP-Nkx3.1-ChIP-Seq(GSE28264)/Homer	AAGCACTTAA	1e0	-5.420e-01	1.0000	54.0	67.50%	9163.8	67.88%
ZFX(Zf)/mES-Zfx-ChIP-Seq(GSE11431)/Homer	AGGCCTRG	1e0	-5.387e-01	1.0000	39.0	48.75%	6656.6	49.31%
DUX4(Homeobox)/Myoblasts-DUX4.V5-ChIP-Seq(GSE75791)/Homer	NWTAAYCYAATCAWN	1e0	-5.321e-01	1.0000	1.0	1.25%	148.9	1.10%
Maz(Zf)/HepG2-Maz-ChIP-Seq(GSE31477)/Homer	GGGGGGGG	1e0	-5.304e-01	1.0000	58.0	72.50%	9840.1	72.89%
CHR(?)/Hela-CellCycle-Expression/Homer	SRGTTTCAAA	1e0	-5.284e-01	1.0000	19.0	23.75%	3282.7	24.32%
RORgt(NR)/EL4-RORgt.Flag-ChIP-Seq(GSE56019)/Homer	AAYTAGGTCA	1e0	-5.262e-01	1.0000	3.0	3.75%	513.1	3.80%
RORgt(NR)/EL4-RORgt.Flag-ChIP-Seq(GSE56019)/Homer	AAYTAGGTCA	1e0	-5.262e-01	1.0000	3.0	3.75%	513.1	3.80%
ETS1(ETS)/Jurkat-ETS1-ChIP-Seq(GSE17954)/Homer	ACAGGAAGTG	1e0	-5.239e-01	1.0000	40.0	50.00%	6842.0	50.68%
GLI3(Zf)/Limb-GLI3-ChIP-Chip(GSE11077)/Homer	CGTGGGTGGTCC	1e0	-5.222e-01	1.0000	4.0	5.00%	693.2	5.13%
Hoxa10(Homeobox)/ChickenMSG-Hoxa10.Flag-ChIP-Seq(GSE86088)/Homer	GGYAATGAAA	1e0	-5.208e-01	1.0000	14.0	17.50%	2433.2	18.02%
Eomes(T-box)/H9-Eomes-ChIP-Seq(GSE26097)/Homer	ATTAACACCT	1e0	-5.207e-01	1.0000	47.0	58.75%	8018.6	59.40%
MNT(bHLH)/HepG2-MNT-ChIP-Seq(Encode)/Homer	DGCACACGTG	1e0	-5.165e-01	1.0000	24.0	30.00%	4146.6	30.72%
CTCF(Zf)/CD4+-CTCF-ChIP-Seq(Barski_et_al.)/Homer	AYAGTGCCMYCTRGTGGCCA	1e0	-5.104e-01	1.0000	6.0	7.50%	1053.4	7.80%
RUNX2(Runt)/PCa-RUNX2-ChIP-Seq(GSE33889)/Homer	NWAACCACADNN	1e0	-5.093e-01	1.0000	20.0	25.00%	3472.3	25.72%
Brn2(POU,Homeobox)/NPC-Brn2-ChIP-Seq(GSE35496)/Homer	ATGAATATTC	1e0	-5.017e-01	1.0000	2.0	2.50%	342.3	2.54%
FOXA1(Forkhead)/MCF7-FOXA1-ChIP-Seq(GSE26831)/Homer	WAAGTAAACA	1e0	-4.945e-01	1.0000	24.0	30.00%	4170.6	30.89%
HIF-1a(bHLH)/MCF7-HIF1a-ChIP-Seq(GSE28352)/Homer	TACGTGCV	1e0	-4.861e-01	1.0000	10.0	12.50%	1771.1	13.12%
PRDM14(Zf)/H1-PRDM14-ChIP-Seq(GSE22767)/Homer	RGGTCTCTAACY	1e0	-4.861e-01	1.0000	10.0	12.50%	1771.5	13.12%
Foxa3(Forkhead)/Liver-Foxa3-ChIP-Seq(GSE77670)/Homer	BSNTGTTTACWYWGN	1e0	-4.812e-01	1.0000	8.0	10.00%	1425.6	10.56%
ZKSCAN1(Zf)/HepG2-ZKSCAN1-ChIP-Seq(Encode)/Homer	GCACAYAGTAGGKCY	1e0	-4.809e-01	1.0000	1.0	1.25%	161.6	1.20%
Tgif2(Homeobox)/mES-Tgif2-ChIP-Seq(GSE55404)/Homer	TGTCANYT	1e0	-4.638e-01	1.0000	62.0	77.50%	10568.7	78.29%
ISRE(IRF)/ThioMac-LPS-Expression(GSE23622)/Homer	AGTTTCASTTTC	1e0	-4.614e-01	1.0000	2.0	2.50%	359.0	2.66%
YY1(Zf)/Promoter/Homer	CAAGATGGCGGC	1e0	-4.609e-01	1.0000	6.0	7.50%	1086.0	8.04%
Nkx2.5(Homeobox)/HL1-Nkx2.5.biotin-ChIP-Seq(GSE21529)/Homer	RRSCACTYAA	1e0	-4.598e-01	1.0000	53.0	66.25%	9088.8	67.33%
ERRg(NR)/Kidney-ESRRG-ChIP-Seq(GSE104905)/Homer	GTGACCTTGRVN	1e0	-4.563e-01	1.0000	23.0	28.75%	4043.2	29.95%
Foxo3(Forkhead)/U2OS-Foxo3-ChIP-Seq(E-MTAB-2701)/Homer	DGTAAACA	1e0	-4.491e-01	1.0000	18.0	22.50%	3193.3	23.65%
Foxf1(Forkhead)/Lung-Foxf1-ChIP-Seq(GSE77951)/Homer	WWATRTAAACAN	1e0	-4.459e-01	1.0000	22.0	27.50%	3884.3	28.77%
E2F7(E2F)/Hela-E2F7-ChIP-Seq(GSE32673)/Homer	VDTTTCCCGCCA	1e0	-4.441e-01	1.0000	9.0	11.25%	1631.6	12.09%
TEAD1(TEAD)/HepG2-TEAD1-ChIP-Seq(Encode)/Homer	CYRCATTCCA	1e0	-4.343e-01	1.0000	26.0	32.50%	4582.4	33.94%
JunB(bZIP)/DendriticCells-Junb-ChIP-Seq(GSE36099)/Homer	RATGASTCAT	1e0	-4.288e-01	1.0000	11.0	13.75%	1997.6	14.80%
MafK(bZIP)/C2C12-MafK-ChIP-Seq(GSE36030)/Homer	GCTGASTCAGCA	1e0	-4.264e-01	1.0000	5.0	6.25%	930.7	6.89%
p53(p53)/Saos-p53-ChIP-Seq(GSE15780)/Homer	RRCATGYCYRGRCATGYYYN	1e0	-4.245e-01	1.0000	2.0	2.50%	374.4	2.77%
p53(p53)/Saos-p53-ChIP-Seq/Homer	RRCATGYCYRGRCATGYYYN	1e0	-4.245e-01	1.0000	2.0	2.50%	374.4	2.77%
Nr5a2(NR)/mES-Nr5a2-ChIP-Seq(GSE19019)/Homer	BTCAAGGTCA	1e0	-4.204e-01	1.0000	15.0	18.75%	2706.0	20.04%
Ascl2(bHLH)/ESC-Ascl2-ChIP-Seq(GSE97712)/Homer	SSRGCAGCTGCH	1e0	-4.200e-01	1.0000	33.0	41.25%	5790.2	42.89%
bHLHE41(bHLH)/proB-Bhlhe41-ChIP-Seq(GSE93764)/Homer	KCACGTGMCN	1e0	-4.149e-01	1.0000	40.0	50.00%	6977.6	51.69%
PU.1:IRF8(ETS:IRF)/pDC-Irf8-ChIP-Seq(GSE66899)/Homer	GGAAGTGAAAST	1e0	-4.105e-01	1.0000	6.0	7.50%	1124.0	8.33%
Tbx20(T-box)/Heart-Tbx20-ChIP-Seq(GSE29636)/Homer	GGTGYTGACAGS	1e0	-4.092e-01	1.0000	6.0	7.50%	1124.1	8.33%
BATF(bZIP)/Th17-BATF-ChIP-Seq(GSE39756)/Homer	DATGASTCAT	1e0	-4.024e-01	1.0000	13.0	16.25%	2375.3	17.60%
TEAD3(TEA)/HepG2-TEAD3-ChIP-Seq(Encode)/Homer	TRCATTCCAG	1e0	-3.994e-01	1.0000	29.0	36.25%	5139.5	38.07%
NPAS(bHLH)/Liver-NPAS-ChIP-Seq(GSE39860)/Homer	NVCACGTG	1e0	-3.967e-01	1.0000	36.0	45.00%	6329.6	46.89%
Bapx1(Homeobox)/VertebralCol-Bapx1-ChIP-Seq(GSE36672)/Homer	TTRAGTGSYK	1e0	-3.875e-01	1.0000	51.0	63.75%	8848.2	65.54%
USF1(bHLH)/GM12878-Usf1-ChIP-Seq(GSE32465)/Homer	SGTCACGTGR	1e0	-3.824e-01	1.0000	15.0	18.75%	2748.2	20.36%
Rbpj1(?)/Panc1-Rbpj1-ChIP-Seq(GSE47459)/Homer	HTTTCCCASG	1e0	-3.786e-01	1.0000	40.0	50.00%	7028.2	52.06%
PU.1-IRF(ETS:IRF)/Bcell-PU.1-ChIP-Seq(GSE21512)/Homer	MGGAAGTGAAAC	1e0	-3.745e-01	1.0000	39.0	48.75%	6866.9	50.87%
CEBP:CEBP(bZIP)/MEF-Chop-ChIP-Seq(GSE35681)/Homer	NTNATGCAAYMNNHTGMAAY	1e0	-3.735e-01	1.0000	3.0	3.75%	593.3	4.40%
SpiB(ETS)/OCILY3-SPIB-ChIP-Seq(GSE56857)/Homer	AAAGRGGAAGTG	1e0	-3.715e-01	1.0000	8.0	10.00%	1518.5	11.25%
bZIP:IRF(bZIP,IRF)/Th17-BatF-ChIP-Seq(GSE39756)/Homer	NAGTTTCABTHTGACTNW	1e0	-3.686e-01	1.0000	10.0	12.50%	1880.9	13.93%
THRb(NR)/Liver-NR1A2-ChIP-Seq(GSE52613)/Homer	TRAGGTCA	1e0	-3.672e-01	1.0000	69.0	86.25%	11795.1	87.37%
GRHL2(CP2)/HBE-GRHL2-ChIP-Seq(GSE46194)/Homer	AAACYKGTTWDACMRGTTTB	1e0	-3.665e-01	1.0000	9.0	11.25%	1703.8	12.62%
HRE(HSF)/HepG2-HSF1-ChIP-Seq(GSE31477)/Homer	BSTTCTRGAABVTTCYAGAA	1e0	-3.643e-01	1.0000	5.0	6.25%	976.0	7.23%
p73(p53)/Trachea-p73-ChIP-Seq(PRJNA310161)/Homer	NRRRCAWGTCCDGRCATGYY	1e0	-3.547e-01	1.0000	1.0	1.25%	202.2	1.50%
OCT:OCT(POU,Homeobox)/NPC-OCT6-ChIP-Seq(GSE43916)/Homer	YATGCATATRCATRT	1e0	-3.451e-01	1.0000	2.0	2.50%	414.6	3.07%
Nkx6.1(Homeobox)/Islet-Nkx6.1-ChIP-Seq(GSE40975)/Homer	GKTAATGR	1e0	-3.361e-01	1.0000	49.0	61.25%	8591.7	63.64%
ERE(NR),IR3/MCF7-ERa-ChIP-Seq(Unpublished)/Homer	VAGGTCACNSTGACC	1e0	-3.358e-01	1.0000	6.0	7.50%	1186.7	8.79%
FOXK2(Forkhead)/U2OS-FOXK2-ChIP-Seq(E-MTAB-2204)/Homer	SCHTGTTTACAT	1e0	-3.326e-01	1.0000	15.0	18.75%	2810.9	20.82%
Arnt:Ahr(bHLH)/MCF7-Arnt-ChIP-Seq(Lo_et_al.)/Homer	TBGCACGCAA	1e0	-3.298e-01	1.0000	25.0	31.25%	4555.3	33.74%
NF1:FOXA1(CTF,Forkhead)/LNCAP-FOXA1-ChIP-Seq(GSE27824)/Homer	WNTGTTTRYTTTGGCA	1e0	-3.165e-01	1.0000	1.0	1.25%	218.5	1.62%
IRF4(IRF)/GM12878-IRF4-ChIP-Seq(GSE32465)/Homer	ACTGAAACCA	1e0	-3.128e-01	1.0000	11.0	13.75%	2123.8	15.73%
FOXK1(Forkhead)/HEK293-FOXK1-ChIP-Seq(GSE51673)/Homer	NVWTGTTTAC	1e0	-3.122e-01	1.0000	24.0	30.00%	4410.5	32.67%
GABPA(ETS)/Jurkat-GABPa-ChIP-Seq(GSE17954)/Homer	RACCGGAAGT	1e0	-3.069e-01	1.0000	37.0	46.25%	6636.2	49.16%
Nr5a2(NR)/Pancreas-LRH1-ChIP-Seq(GSE34295)/Homer	BTCAAGGTCA	1e0	-2.937e-01	1.0000	18.0	22.50%	3394.6	25.15%
THRb(NR)/HepG2-THRb.Flag-ChIP-Seq(Encode)/Homer	GGTCACCTGAGGTCA	1e0	-2.910e-01	1.0000	17.0	21.25%	3222.4	23.87%
GSC(Homeobox)/FrogEmbryos-GSC-ChIP-Seq(DRA000576)/Homer	RGGATTAR	1e0	-2.910e-01	1.0000	27.0	33.75%	4962.9	36.76%
THRa(NR)/C17.2-THRa-ChIP-Seq(GSE38347)/Homer	GGTCANYTGAGGWCA	1e0	-2.887e-01	1.0000	11.0	13.75%	2154.9	15.96%
c-Jun-CRE(bZIP)/K562-cJun-ChIP-Seq(GSE31477)/Homer	ATGACGTCATCY	1e0	-2.826e-01	1.0000	8.0	10.00%	1613.5	11.95%
RUNX1(Runt)/Jurkat-RUNX1-ChIP-Seq(GSE29180)/Homer	AAACCACARM	1e0	-2.773e-01	1.0000	25.0	31.25%	4641.0	34.38%
CLOCK(bHLH)/Liver-Clock-ChIP-Seq(GSE39860)/Homer	GHCACGTG	1e0	-2.768e-01	1.0000	16.0	20.00%	3067.6	22.72%
HLF(bZIP)/HSC-HLF.Flag-ChIP-Seq(GSE69817)/Homer	RTTATGYAAB	1e0	-2.741e-01	1.0000	18.0	22.50%	3425.4	25.37%
n-Myc(bHLH)/mES-nMyc-ChIP-Seq(GSE11431)/Homer	VRCCACGTGG	1e0	-2.705e-01	1.0000	19.0	23.75%	3607.2	26.72%
Atf4(bZIP)/MEF-Atf4-ChIP-Seq(GSE35681)/Homer	MTGATGCAAT	1e0	-2.698e-01	1.0000	5.0	6.25%	1063.0	7.87%
BMAL1(bHLH)/Liver-Bmal1-ChIP-Seq(GSE39860)/Homer	GNCACGTG	1e0	-2.624e-01	1.0000	37.0	46.25%	6716.6	49.75%
SCL(bHLH)/HPC7-Scl-ChIP-Seq(GSE13511)/Homer	AVCAGCTG	1e0	-2.614e-01	1.0000	72.0	90.00%	12363.0	91.58%
IRF2(IRF)/Erythroblas-IRF2-ChIP-Seq(GSE36985)/Homer	GAAASYGAAASY	1e0	-2.543e-01	1.0000	3.0	3.75%	682.2	5.05%
Nkx2.1(Homeobox)/LungAC-Nkx2.1-ChIP-Seq(GSE43252)/Homer	RSCACTYRAG	1e0	-2.540e-01	1.0000	60.0	75.00%	10509.1	77.85%
GATA3(Zf),DR8/iTreg-Gata3-ChIP-Seq(GSE20898)/Homer	AGATSTNDNNDSAGATAASN	1e0	-2.533e-01	1.0000	1.0	1.25%	250.8	1.86%
Isl1(Homeobox)/Neuron-Isl1-ChIP-Seq(GSE31456)/Homer	CTAATKGV	1e0	-2.524e-01	1.0000	44.0	55.00%	7906.4	58.57%
Fra1(bZIP)/BT549-Fra1-ChIP-Seq(GSE46166)/Homer	NNATGASTCATH	1e0	-2.516e-01	1.0000	10.0	12.50%	2023.2	14.99%
CREB5(bZIP)/LNCaP-CREB5.V5-ChIP-Seq(GSE137775)/Homer	VVATGACGTCAT	1e0	-2.468e-01	1.0000	9.0	11.25%	1845.3	13.67%
AP-2gamma(AP2)/MCF7-TFAP2C-ChIP-Seq(GSE21234)/Homer	SCCTSAGGSCAW	1e0	-2.381e-01	1.0000	37.0	46.25%	6764.2	50.11%
Usf2(bHLH)/C2C12-Usf2-ChIP-Seq(GSE36030)/Homer	GTCACGTGGT	1e0	-2.378e-01	1.0000	9.0	11.25%	1859.0	13.77%
HIC1(Zf)/Treg-ZBTB29-ChIP-Seq(GSE99889)/Homer	TGCCAGCB	1e0	-2.325e-01	1.0000	52.0	65.00%	9259.7	68.59%
IRF8(IRF)/BMDM-IRF8-ChIP-Seq(GSE77884)/Homer	GRAASTGAAAST	1e0	-2.302e-01	1.0000	10.0	12.50%	2056.0	15.23%
Max(bHLH)/K562-Max-ChIP-Seq(GSE31477)/Homer	RCCACGTGGYYN	1e0	-2.293e-01	1.0000	16.0	20.00%	3147.4	23.31%
EBF2(EBF)/BrownAdipose-EBF2-ChIP-Seq(GSE97114)/Homer	NABTCCCWDGGGAVH	1e0	-2.239e-01	1.0000	27.0	33.75%	5089.8	37.70%
NFIL3(bZIP)/HepG2-NFIL3-ChIP-Seq(Encode)/Homer	VTTACGTAAYNNNNN	1e0	-2.224e-01	1.0000	15.0	18.75%	2980.6	22.08%
Ets1-distal(ETS)/CD4+-PolII-ChIP-Seq(Barski_et_al.)/Homer	MACAGGAAGT	1e0	-2.192e-01	1.0000	8.0	10.00%	1698.8	12.58%
Duxbl(Homeobox)/NIH3T3-Duxbl.HA-ChIP-Seq(GSE119782)/Homer	TAAYCYAATCAA	1e0	-2.182e-01	1.0000	1.0	1.25%	272.8	2.02%
JunD(bZIP)/K562-JunD-ChIP-Seq/Homer	ATGACGTCATCN	1e0	-2.089e-01	1.0000	3.0	3.75%	727.6	5.39%
Bach2(bZIP)/OCILy7-Bach2-ChIP-Seq(GSE44420)/Homer	TGCTGAGTCA	1e0	-2.035e-01	1.0000	3.0	3.75%	733.2	5.43%
Fli1(ETS)/CD8-FLI-ChIP-Seq(GSE20898)/Homer	NRYTTCCGGH	1e0	-2.034e-01	1.0000	44.0	55.00%	8008.6	59.32%
NPAS2(bHLH)/Liver-NPAS2-ChIP-Seq(GSE39860)/Homer	KCCACGTGAC	1e0	-2.020e-01	1.0000	25.0	31.25%	4790.7	35.49%
SF1(NR)/H295R-Nr5a1-ChIP-Seq(GSE44220)/Homer	CAAGGHCANV	1e0	-2.006e-01	1.0000	10.0	12.50%	2104.5	15.59%
ZNF669(Zf)/HEK293-ZNF669.GFP-ChIP-Seq(GSE58341)/Homer	GARTGGTCATCGCCC	1e0	-1.983e-01	1.0000	2.0	2.50%	522.2	3.87%
PR(NR)/T47D-PR-ChIP-Seq(GSE31130)/Homer	VAGRACAKNCTGTBC	1e0	-1.978e-01	1.0000	45.0	56.25%	8186.8	60.64%
Fra2(bZIP)/Striatum-Fra2-ChIP-Seq(GSE43429)/Homer	GGATGACTCATC	1e0	-1.958e-01	1.0000	8.0	10.00%	1735.8	12.86%
ZBTB33(Zf)/GM12878-ZBTB33-ChIP-Seq(GSE32465)/Homer	GGVTCTCGCGAGAAC	1e0	-1.921e-01	1.0000	3.0	3.75%	746.5	5.53%
NFAT:AP1(RHD,bZIP)/Jurkat-NFATC1-ChIP-Seq(Jolma_et_al.)/Homer	SARTGGAAAAWRTGAGTCAB	1e0	-1.879e-01	1.0000	3.0	3.75%	751.4	5.57%
PAX5(Paired,Homeobox)/GM12878-PAX5-ChIP-Seq(GSE32465)/Homer	GCAGCCAAGCRTGACH	1e0	-1.810e-01	1.0000	11.0	13.75%	2327.7	17.24%
Elf4(ETS)/BMDM-Elf4-ChIP-Seq(GSE88699)/Homer	ACTTCCKGKT	1e0	-1.745e-01	1.0000	36.0	45.00%	6742.0	49.94%
KLF3(Zf)/MEF-Klf3-ChIP-Seq(GSE44748)/Homer	NRGCCCCRCCCHBNN	1e0	-1.739e-01	1.0000	33.0	41.25%	6235.6	46.19%
Gli2(Zf)/GM2-Gli2-ChIP-Chip(GSE112702)/Homer	YSTGGGTGGTCT	1e0	-1.735e-01	1.0000	6.0	7.50%	1385.0	10.26%
SCRT1(Zf)/HEK293-SCRT1.eGFP-ChIP-Seq(Encode)/Homer	GCAACAGGTG	1e0	-1.731e-01	1.0000	7.0	8.75%	1581.1	11.71%
E2F(E2F)/Hela-CellCycle-Expression/Homer	TTSGCGCGAAAA	1e0	-1.705e-01	1.0000	3.0	3.75%	773.8	5.73%
Sp5(Zf)/mES-Sp5.Flag-ChIP-Seq(GSE72989)/Homer	RGKGGGCGGAGC	1e0	-1.698e-01	1.0000	54.0	67.50%	9714.4	71.96%
Brachyury(T-box)/Mesoendoderm-Brachyury-ChIP-exo(GSE54963)/Homer	ANTTMRCASBNNNGTGYKAAN	1e0	-1.686e-01	1.0000	5.0	6.25%	1192.1	8.83%
Zac1(Zf)/Neuro2A-Plagl1-ChIP-Seq(GSE75942)/Homer	HAWGRGGCCM	1e0	-1.576e-01	1.0000	59.0	73.75%	10533.1	78.02%
Phox2b(Homeobox)/CLBGA-PHOX2B-ChIP-Seq(GSE90683)/Homer	TTAATTNAATTA	1e0	-1.540e-01	1.0000	3.0	3.75%	796.7	5.90%
AR-halfsite(NR)/LNCaP-AR-ChIP-Seq(GSE27824)/Homer	CCAGGAACAG	1e0	-1.530e-01	1.0000	66.0	82.50%	11616.7	86.05%
ZNF652/HepG2-ZNF652.Flag-ChIP-Seq(Encode)/Homer	TTAACCCTTTVNKKN	1e0	-1.462e-01	1.0000	6.0	7.50%	1433.3	10.62%
RBPJ:Ebox(?,bHLH)/Panc1-Rbpj1-ChIP-Seq(GSE47459)/Homer	GGGRAARRGRMCAGMTG	1e0	-1.423e-01	1.0000	7.0	8.75%	1640.2	12.15%
OCT:OCT-short(POU,Homeobox)/NPC-OCT6-ChIP-Seq(GSE43916)/Homer	ATGCATWATGCATRW	1e0	-1.385e-01	1.0000	12.0	15.00%	2609.4	19.33%
FOXP1(Forkhead)/H9-FOXP1-ChIP-Seq(GSE31006)/Homer	NYYTGTTTACHN	1e0	-1.384e-01	1.0000	9.0	11.25%	2039.4	15.11%
CEBP(bZIP)/ThioMac-CEBPb-ChIP-Seq(GSE21512)/Homer	ATTGCGCAAC	1e0	-1.375e-01	1.0000	14.0	17.50%	2984.5	22.11%
GRE(NR),IR3/RAW264.7-GRE-ChIP-Seq(Unpublished)/Homer	VAGRACAKWCTGTYC	1e0	-1.367e-01	1.0000	4.0	5.00%	1039.2	7.70%
Pit1(Homeobox)/GCrat-Pit1-ChIP-Seq(GSE58009)/Homer	ATGMATATDC	1e0	-1.355e-01	1.0000	18.0	22.50%	3720.5	27.56%
BORIS(Zf)/K562-CTCFL-ChIP-Seq(GSE32465)/Homer	CNNBRGCGCCCCCTGSTGGC	1e0	-1.342e-01	1.0000	9.0	11.25%	2049.8	15.18%
RAR:RXR(NR),DR0/ES-RAR-ChIP-Seq(GSE56893)/Homer	AGGTCAAGGTCA	1e0	-1.322e-01	1.0000	2.0	2.50%	601.5	4.46%
GFY(?)/Promoter/Homer	ACTACAATTCCC	1e0	-1.312e-01	1.0000	4.0	5.00%	1049.8	7.78%
Jun-AP1(bZIP)/K562-cJun-ChIP-Seq(GSE31477)/Homer	GATGASTCATCN	1e0	-1.310e-01	1.0000	3.0	3.75%	832.9	6.17%
ETV1(ETS)/GIST48-ETV1-ChIP-Seq(GSE22441)/Homer	AACCGGAAGT	1e0	-1.277e-01	1.0000	45.0	56.25%	8374.9	62.04%
ZNF136(Zf)/HEK293-ZNF136.GFP-ChIP-Seq(GSE58341)/Homer	YTKGATAHAGTATTCTWGGTNGGCA	1e0	-1.263e-01	1.0000	1.0	1.25%	355.2	2.63%
Etv2(ETS)/ES-ER71-ChIP-Seq(GSE59402)/Homer	NNAYTTCCTGHN	1e0	-1.242e-01	1.0000	30.0	37.50%	5869.3	43.48%
LRF(Zf)/Erythroblasts-ZBTB7A-ChIP-Seq(GSE74977)/Homer	AAGACCCYYN	1e0	-1.240e-01	1.0000	47.0	58.75%	8712.8	64.54%
NRF(NRF)/Promoter/Homer	STGCGCATGCGC	1e0	-1.221e-01	1.0000	13.0	16.25%	2841.0	21.04%
RORa(NR)/Liver-Rora-ChIP-Seq(GSE101115)/Homer	AAWCTAGGTCARDNN	1e0	-1.218e-01	1.0000	2.0	2.50%	617.4	4.57%
TR4(NR),DR1/Hela-TR4-ChIP-Seq(GSE24685)/Homer	GAGGTCAAAGGTCA	1e0	-1.218e-01	1.0000	2.0	2.50%	617.2	4.57%
Mef2d(MADS)/Retina-Mef2d-ChIP-Seq(GSE61391)/Homer	GCTATTTTTAGC	1e0	-1.214e-01	1.0000	3.0	3.75%	849.7	6.29%
Mef2c(MADS)/GM12878-Mef2c-ChIP-Seq(GSE32465)/Homer	DCYAAAAATAGM	1e0	-1.200e-01	1.0000	8.0	10.00%	1889.6	14.00%
Sp1(Zf)/Promoter/Homer	GGCCCCGCCCCC	1e0	-1.197e-01	1.0000	29.0	36.25%	5712.8	42.32%
ZEB1(Zf)/PDAC-ZEB1-ChIP-Seq(GSE64557)/Homer	VCAGGTRDRY	1e0	-1.183e-01	1.0000	41.0	51.25%	7747.8	57.39%
Tcf7(HMG)/GM12878-TCF7-ChIP-Seq(Encode)/Homer	CTTTGATGTGSB	1e0	-1.122e-01	1.0000	6.0	7.50%	1507.3	11.17%
Elk1(ETS)/Hela-Elk1-ChIP-Seq(GSE31477)/Homer	HACTTCCGGY	1e0	-1.112e-01	1.0000	31.0	38.75%	6087.1	45.09%
ETV4(ETS)/HepG2-ETV4-ChIP-Seq(ENCODE)/Homer	ACCGGAAGTG	1e0	-1.107e-01	1.0000	43.0	53.75%	8104.6	60.04%
ZNF467(Zf)/HEK293-ZNF467.GFP-ChIP-Seq(GSE58341)/Homer	TGGGGAAGGGCM	1e0	-1.080e-01	1.0000	31.0	38.75%	6099.6	45.18%
FXR(NR),IR1/Liver-FXR-ChIP-Seq(Chong_et_al.)/Homer	AGGTCANTGACCTB	1e0	-1.076e-01	1.0000	9.0	11.25%	2119.7	15.70%
Slug(Zf)/Mesoderm-Snai2-ChIP-Seq(GSE61475)/Homer	SNGCACCTGCHS	1e0	-1.062e-01	1.0000	14.0	17.50%	3077.3	22.80%
ZNF322(Zf)/HEK293-ZNF322.GFP-ChIP-Seq(GSE58341)/Homer	GAGCCTGGTACTGWGCCTGR	1e0	-1.040e-01	1.0000	6.0	7.50%	1528.8	11.32%
SPDEF(ETS)/VCaP-SPDEF-ChIP-Seq(SRA014231)/Homer	ASWTCCTGBT	1e0	-1.003e-01	1.0000	31.0	38.75%	6129.9	45.41%
c-Myc(bHLH)/mES-cMyc-ChIP-Seq(GSE11431)/Homer	VVCCACGTGG	1e0	-9.875e-02	1.0000	10.0	12.50%	2341.9	17.35%
FOXM1(Forkhead)/MCF7-FOXM1-ChIP-Seq(GSE72977)/Homer	TRTTTACTTW	1e0	-9.776e-02	1.0000	21.0	26.25%	4387.5	32.50%
Bcl11a(Zf)/HSPC-BCL11A-ChIP-Seq(GSE104676)/Homer	TYTGACCASWRG	1e0	-9.580e-02	1.0000	15.0	18.75%	3300.2	24.45%
Six2(Homeobox)/NephronProgenitor-Six2-ChIP-Seq(GSE39837)/Homer	GWAAYHTGAKMC	1e0	-9.114e-02	1.0000	23.0	28.75%	4771.8	35.35%
GLIS3(Zf)/Thyroid-Glis3.GFP-ChIP-Seq(GSE103297)/Homer	CTCCCTGGGAGGCCN	1e0	-8.951e-02	1.0000	43.0	53.75%	8187.9	60.65%
Prop1(Homeobox)/GHFT1-PROP1.biotin-ChIP-Seq(GSE77302)/Homer	NTAATBNAATTA	1e0	-8.161e-02	1.0000	10.0	12.50%	2401.3	17.79%
KLF14(Zf)/HEK293-KLF14.GFP-ChIP-Seq(GSE58341)/Homer	RGKGGGCGKGGC	1e0	-7.716e-02	1.0000	62.0	77.50%	11215.3	83.08%
ZBTB12(Zf)/HEK293-ZBTB12.GFP-ChIP-Seq(GSE58341)/Homer	NGNTCTAGAACCNGV	1e0	-7.659e-02	1.0000	11.0	13.75%	2616.4	19.38%
Otx2(Homeobox)/EpiLC-Otx2-ChIP-Seq(GSE56098)/Homer	NYTAATCCYB	1e0	-7.629e-02	1.0000	16.0	20.00%	3566.5	26.42%
ZEB2(Zf)/SNU398-ZEB2-ChIP-Seq(GSE103048)/Homer	GNMCAGGTGTGC	1e0	-7.533e-02	1.0000	24.0	30.00%	5021.3	37.20%
Zfp809(Zf)/ES-Zfp809-ChIP-Seq(GSE70799)/Homer	GGGGCTYGKCTGGGA	1e0	-7.446e-02	1.0000	6.0	7.50%	1618.9	11.99%
ZNF143|STAF(Zf)/CUTLL-ZNF143-ChIP-Seq(GSE29600)/Homer	ATTTCCCAGVAKSCY	1e0	-7.215e-02	1.0000	10.0	12.50%	2439.9	18.07%
KLF1(Zf)/HUDEP2-KLF1-CutnRun(GSE136251)/Homer	VDGGGYGGGGCY	1e0	-7.040e-02	1.0000	46.0	57.50%	8763.2	64.91%
TFE3(bHLH)/MEF-TFE3-ChIP-Seq(GSE75757)/Homer	GTCACGTGACYV	1e0	-6.772e-02	1.0000	2.0	2.50%	730.2	5.41%
bHLHE40(bHLH)/HepG2-BHLHE40-ChIP-Seq(GSE31477)/Homer	KCACGTGMCN	1e0	-6.484e-02	1.0000	8.0	10.00%	2070.7	15.34%
PSE(SNAPc)/K562-mStart-Seq/Homer	WAVTCACCMTAASYDAAAAG	1e0	-6.423e-02	1.0000	9.0	11.25%	2275.6	16.86%
Gata1(Zf)/K562-GATA1-ChIP-Seq(GSE18829)/Homer	SAGATAAGRV	1e0	-5.996e-02	1.0000	10.0	12.50%	2495.9	18.49%
GATA(Zf),IR3/iTreg-Gata3-ChIP-Seq(GSE20898)/Homer	NNNNNBAGATAWYATCTVHN	1e0	-5.696e-02	1.0000	1.0	1.25%	480.9	3.56%
KLF6(Zf)/PDAC-KLF6-ChIP-Seq(GSE64557)/Homer	MKGGGYGTGGCC	1e0	-5.013e-02	1.0000	45.0	56.25%	8719.9	64.59%
NFkB-p50,p52(RHD)/Monocyte-p50-ChIP-Chip(Schreiber_et_al.)/Homer	GGGGGAATCCCC	1e0	-4.861e-02	1.0000	2.0	2.50%	794.0	5.88%
Phox2a(Homeobox)/Neuron-Phox2a-ChIP-Seq(GSE31456)/Homer	YTAATYNRATTA	1e0	-4.661e-02	1.0000	5.0	6.25%	1520.7	11.26%
Gata2(Zf)/K562-GATA2-ChIP-Seq(GSE18829)/Homer	BBCTTATCTS	1e0	-4.379e-02	1.0000	11.0	13.75%	2787.7	20.65%
E2A(bHLH),near_PU.1/Bcell-PU.1-ChIP-Seq(GSE21512)/Homer	NVCACCTGBN	1e0	-4.284e-02	1.0000	32.0	40.00%	6619.3	49.03%
ZNF711(Zf)/SHSY5Y-ZNF711-ChIP-Seq(GSE20673)/Homer	AGGCCTAG	1e0	-4.123e-02	1.0000	48.0	60.00%	9260.9	68.60%
ARE(NR)/LNCAP-AR-ChIP-Seq(GSE27824)/Homer	RGRACASNSTGTYCYB	1e0	-3.728e-02	1.0000	3.0	3.75%	1102.1	8.16%
E-box(bHLH)/Promoter/Homer	SSGGTCACGTGA	1e0	-3.313e-02	1.0000	2.0	2.50%	866.0	6.41%
Klf4(Zf)/mES-Klf4-ChIP-Seq(GSE11431)/Homer	GCCACACCCA	1e0	-2.998e-02	1.0000	16.0	20.00%	3871.3	28.68%
Sp2(Zf)/HEK293-Sp2.eGFP-ChIP-Seq(Encode)/Homer	YGGCCCCGCCCC	1e0	-2.874e-02	1.0000	58.0	72.50%	10883.3	80.62%
KLF5(Zf)/LoVo-KLF5-ChIP-Seq(GSE49402)/Homer	DGGGYGKGGC	1e0	-2.643e-02	1.0000	51.0	63.75%	9857.8	73.02%
Six1(Homeobox)/Myoblast-Six1-ChIP-Chip(GSE20150)/Homer	GKVTCADRTTWC	1e0	-2.613e-02	1.0000	3.0	3.75%	1175.6	8.71%
GRE(NR),IR3/A549-GR-ChIP-Seq(GSE32465)/Homer	NRGVACABNVTGTYCY	1e0	-2.502e-02	1.0000	1.0	1.25%	611.4	4.53%
EKLF(Zf)/Erythrocyte-Klf1-ChIP-Seq(GSE20478)/Homer	NWGGGTGTGGCY	1e0	-2.414e-02	1.0000	4.0	5.00%	1439.6	10.66%
NRF1(NRF)/MCF7-NRF1-ChIP-Seq(Unpublished)/Homer	CTGCGCATGCGC	1e0	-2.159e-02	1.0000	10.0	12.50%	2784.2	20.62%
GFY-Staf(?,Zf)/Promoter/Homer	RACTACAATTCCCAGAAKGC	1e0	-1.807e-02	1.0000	2.0	2.50%	977.9	7.24%
Gata4(Zf)/Heart-Gata4-ChIP-Seq(GSE35151)/Homer	NBWGATAAGR	1e0	-1.684e-02	1.0000	17.0	21.25%	4233.5	31.36%
Snail1(Zf)/LS174T-SNAIL1.HA-ChIP-Seq(GSE127183)/Homer	TRCACCTGCY	1e0	-1.493e-02	1.0000	18.0	22.50%	4457.7	33.02%
GATA3(Zf)/iTreg-Gata3-ChIP-Seq(GSE20898)/Homer	AGATAASR	1e0	-1.243e-02	1.0000	26.0	32.50%	5970.1	44.22%
Gata6(Zf)/HUG1N-GATA6-ChIP-Seq(GSE51936)/Homer	YCTTATCTBN	1e0	-1.085e-02	1.0000	14.0	17.50%	3775.6	27.97%
Srebp2(bHLH)/HepG2-Srebp2-ChIP-Seq(GSE31477)/Homer	CGGTCACSCCAC	1e0	-1.060e-02	1.0000	1.0	1.25%	748.8	5.55%
ETS:RUNX(ETS,Runt)/Jurkat-RUNX1-ChIP-Seq(GSE17954)/Homer	RCAGGATGTGGT	1e0	-1.040e-02	1.0000	1.0	1.25%	751.8	5.57%
Pit1+1bp(Homeobox)/GCrat-Pit1-ChIP-Seq(GSE58009)/Homer	ATGCATAATTCA	1e0	-9.738e-03	1.0000	3.0	3.75%	1371.6	10.16%
Elk4(ETS)/Hela-Elk4-ChIP-Seq(GSE31477)/Homer	NRYTTCCGGY	1e0	-9.418e-03	1.0000	27.0	33.75%	6226.6	46.12%
ELF1(ETS)/Jurkat-ELF1-ChIP-Seq(SRA014231)/Homer	AVCCGGAAGT	1e0	-6.705e-03	1.0000	23.0	28.75%	5606.3	41.53%
Ronin(THAP)/ES-Thap11-ChIP-Seq(GSE51522)/Homer	RACTACAACTCCCAGVAKGC	1e0	-4.846e-03	1.0000	1.0	1.25%	872.4	6.46%
TRPS1(Zf)/MCF7-TRPS1-ChIP-Seq(GSE107013)/Homer	AGATAAGANN	1e0	-1.780e-03	1.0000	31.0	38.75%	7345.8	54.41%
ETS(ETS)/Promoter/Homer	AACCGGAAGT	1e0	-9.600e-04	1.0000	12.0	15.00%	3949.9	29.26%
Tcf3(HMG)/mES-Tcf3-ChIP-Seq(GSE11724)/Homer	ASWTCAAAGG	1e0	-6.490e-04	1.0000	1.0	1.25%	1186.7	8.79%
DUX(Homeobox)/C2C12-Dux-ChIP-Seq(GSE87279)/Homer	BCWGATTCAATCAAN	1e0	-0.000e+00	1.0000	0.0	0.00%	6.7	0.05%
CTCF-SatelliteElement(Zf?)/CD4+-CTCF-ChIP-Seq(Barski_et_al.)/Homer	TGCAGTTCCMVNWRTGGCCA	1e0	-0.000e+00	1.0000	0.0	0.00%	70.2	0.52%
ZFP3(Zf)/HEK293-ZFP3.GFP-ChIP-Seq(GSE58341)/Homer	GGGTTTTGAAGGATGARTAGGAGTT	1e0	-0.000e+00	1.0000	0.0	0.00%	8.9	0.07%
Bach1(bZIP)/K562-Bach1-ChIP-Seq(GSE31477)/Homer	AWWNTGCTGAGTCAT	1e0	-0.000e+00	1.0000	0.0	0.00%	186.4	1.38%
OCT:OCT(POU,Homeobox,IR1)/NPC-Brn2-ChIP-Seq(GSE35496)/Homer	ATGAATWATTCATGA	1e0	-0.000e+00	1.0000	0.0	0.00%	72.9	0.54%
NFE2L2(bZIP)/HepG2-NFE2L2-ChIP-Seq(Encode)/Homer	AWWWTGCTGAGTCAT	1e0	-0.000e+00	1.0000	0.0	0.00%	175.0	1.30%
Pax7(Paired,Homeobox),longest/Myoblast-Pax7-ChIP-Seq(GSE25064)/Homer	NTAATTDGCYAATTANNWWD	1e0	-0.000e+00	1.0000	0.0	0.00%	98.5	0.73%
p53(p53)/mES-cMyc-ChIP-Seq(GSE11431)/Homer	ACATGCCCGGGCAT	1e0	-0.000e+00	1.0000	0.0	0.00%	88.4	0.66%
TCFL2(HMG)/K562-TCF7L2-ChIP-Seq(GSE29196)/Homer	ACWTCAAAGG	1e0	-0.000e+00	1.0000	0.0	0.00%	388.1	2.87%
ZNF528(Zf)/HEK293-ZNF528.GFP-ChIP-Seq(GSE58341)/Homer	AGAAATGACTTCCCT	1e0	-0.000e+00	1.0000	0.0	0.00%	31.2	0.23%
LXRE(NR),DR4/RAW-LXRb.biotin-ChIP-Seq(GSE21512)/Homer	RGGTTACTANAGGTCA	1e0	-0.000e+00	1.0000	0.0	0.00%	234.0	1.73%
NF-E2(bZIP)/K562-NFE2-ChIP-Seq(GSE31477)/Homer	GATGACTCAGCA	1e0	-0.000e+00	1.0000	0.0	0.00%	190.3	1.41%
ZNF16(Zf)/HEK293-ZNF16.GFP-ChIP-Seq(GSE58341)/Homer	MACCTTCYATGGCTCCCTAKTGCCY	1e0	-0.000e+00	1.0000	0.0	0.00%	50.9	0.38%
RAR:RXR(NR),DR5/ES-RAR-ChIP-Seq(GSE56893)/Homer	RGGTCADNNAGAGGTCAV	1e0	-0.000e+00	1.0000	0.0	0.00%	123.9	0.92%
REST-NRSF(Zf)/Jurkat-NRSF-ChIP-Seq/Homer	GGMGCTGTCCATGGTGCTGA	1e0	-0.000e+00	1.0000	0.0	0.00%	75.8	0.56%
Six4(Homeobox)/MCF7-SIX4-ChIP-Seq(Encode)/Homer	TGWAAYCTGABACCB	1e0	-0.000e+00	1.0000	0.0	0.00%	268.0	1.99%
GFX(?)/Promoter/Homer	ATTCTCGCGAGA	1e0	-0.000e+00	1.0000	0.0	0.00%	318.3	2.36%
Nrf2(bZIP)/Lymphoblast-Nrf2-ChIP-Seq(GSE37589)/Homer	HTGCTGAGTCAT	1e0	-0.000e+00	1.0000	0.0	0.00%	164.7	1.22%
RARg(NR)/ES-RARg-ChIP-Seq(GSE30538)/Homer	AGGTCAAGGTCA	1e0	-0.000e+00	1.0000	0.0	0.00%	143.9	1.07%
GATA(Zf),IR4/iTreg-Gata3-ChIP-Seq(GSE20898)/Homer	NAGATWNBNATCTNN	1e0	-0.000e+00	1.0000	0.0	0.00%	319.8	2.37%
