## Supplementary material for "Repeated LPS induces training and tolerance of microglial responses across brain regions": FileS3: seq.autonorm.tsv

Oligo	TargetCounts	BackgroundCounts	NormalizationFactor
A	22.88%	22.84%	1.002
C	27.12%	27.16%	0.999
G	27.12%	27.16%	0.999
T	22.88%	22.84%	1.002
AA	6.50%	6.33%	1.027
CA	6.48%	6.55%	0.989
GA	6.15%	6.16%	0.999
TA	3.75%	3.79%	0.988
AC	4.80%	4.96%	0.967
CC	8.32%	8.45%	0.984
GC	7.86%	7.60%	1.035
TC	6.15%	6.16%	0.999
AG	7.47%	7.44%	1.003
CG	4.87%	4.73%	1.029
GG	8.32%	8.45%	0.984
TG	6.48%	6.55%	0.989
AT	4.09%	4.09%	1.001
CT	7.47%	7.44%	1.003
GT	4.80%	4.96%	0.967
TT	6.50%	6.33%	1.027
AAA	2.19%	2.10%	1.042
CAA	1.47%	1.43%	1.030
GAA	1.72%	1.69%	1.019
TAA	1.12%	1.11%	1.007
ACA	1.45%	1.49%	0.974
CCA	1.91%	1.98%	0.962
GCA	1.71%	1.65%	1.037
TCA	1.41%	1.43%	0.984
AGA	1.88%	1.89%	0.993
CGA	0.71%	0.74%	0.960
GGA	2.15%	2.10%	1.026
TGA	1.41%	1.43%	0.984
ATA	0.85%	0.83%	1.021
CTA	1.03%	1.05%	0.989
GTA	0.75%	0.80%	0.933
TTA	1.12%	1.11%	1.007
AAC	1.20%	1.23%	0.976
CAC	1.58%	1.64%	0.966
GAC	1.28%	1.29%	0.985
TAC	0.75%	0.80%	0.933
ACC	1.33%	1.42%	0.934
CCC	2.55%	2.63%	0.969
GCC	2.29%	2.30%	0.994
TCC	2.15%	2.10%	1.026
AGC	2.02%	1.97%	1.026
CGC	1.85%	1.69%	1.096
GGC	2.29%	2.30%	0.994
TGC	1.71%	1.65%	1.037
ATC	0.94%	0.97%	0.971
CTC	2.21%	2.20%	1.003
GTC	1.28%	1.29%	0.985
TTC	1.72%	1.69%	1.019
AAG	1.88%	1.82%	1.030
CAG	2.35%	2.37%	0.990
GAG	2.21%	2.20%	1.003
TAG	1.03%	1.05%	0.989
ACG	0.67%	0.70%	0.955
CCG	1.65%	1.61%	1.022
GCG	1.85%	1.69%	1.096
TCG	0.71%	0.74%	0.960
AGG	2.22%	2.23%	0.994
CGG	1.65%	1.61%	1.022
GGG	2.55%	2.63%	0.969
TGG	1.91%	1.98%	0.962
ATG	1.08%	1.12%	0.965
CTG	2.35%	2.37%	0.990
GTG	1.58%	1.64%	0.966
TTG	1.47%	1.43%	1.030
AAT	1.23%	1.17%	1.051
CAT	1.08%	1.12%	0.965
GAT	0.94%	0.97%	0.971
TAT	0.85%	0.83%	1.021
ACT	1.35%	1.35%	1.000
CCT	2.22%	2.23%	0.994
GCT	2.02%	1.97%	1.026
TCT	1.88%	1.89%	0.993
AGT	1.35%	1.35%	1.000
CGT	0.67%	0.70%	0.955
GGT	1.33%	1.42%	0.934
TGT	1.45%	1.49%	0.974
ATT	1.23%	1.17%	1.051
CTT	1.88%	1.82%	1.030
GTT	1.20%	1.23%	0.976
TTT	2.19%	2.10%	1.042
