## Supplementary material for "Repeated LPS induces training and tolerance of microglial responses across brain regions": FileS3: wikipathways.txt

TermID	Term	Enrichment	logP	Genes in Term	Target Genes in Term	Fraction of Targets in Term	Total Target Genes	Total Genes	Entrez Gene IDs	Gene Symbols
WP544	Exercise-induced Circadian Regulation	0.007560354106503	-4.88483725040311	44	3	0.0857142857142857	35	3756	12741,11865,19317	Cldn5,Arntl,Qk
WP1268	Diurnally Regulated Genes with Circadian Orthologs	0.007560354106503	-4.88483725040311	44	3	0.0857142857142857	35	3756	12741,11865,19317	Cldn5,Arntl,Qk
WP385	Myometrial Relaxation and Contraction Pathways	0.0422469704264873	-3.1642226336319	143	4	0.114285714285714	35	3756	19736,12918,66066,104418	Rgs4,Crh,Gng11,Dgkz
WP238	Osteoblast	0.0457557593197769	-3.0844376084126	5	1	0.0285714285714286	35	3756	12842	Col1a1
WP3864	Robo4 and VEGF Signaling Pathways Crosstalk	0.0546596645247873	-2.90662923599122	6	1	0.0285714285714286	35	3756	16542	Kdr
WP1983	Splicing factor NOVA regulated synaptic proteins	0.0551476656919194	-2.89774086070753	41	2	0.0571428571428571	35	3756	11603,17758	Agrn,Map4
WP2910	Mecp2 and Associated Rett Syndrome	0.0600357937298308	-2.81281433246866	43	2	0.0571428571428571	35	3756	12064,27528	Bdnf,Nrep
WP2316	PPAR signaling pathway	0.0755430082912945	-2.58305313867168	49	2	0.0571428571428571	35	3756	20250,12140	Scd2,Fabp7
WP327	GPCRs, Class C Metabotropic glutamate, pheromone	0.0979823807846885	-2.32296760438669	11	1	0.0285714285714286	35	3756	108069	Grm3
WP2140	Serotonin and anxiety-related events	0.114765968066253	-2.16486028446121	13	1	0.0285714285714286	35	3756	12918	Crh
WP578	Leptin Insulin Overlap	0.123043603951545	-2.0952164827602	14	1	0.0285714285714286	35	3756	104418	Dgkz
WP202	Hypertrophy Model	0.131246028821617	-2.03068163456535	15	1	0.0285714285714286	35	3756	18124	Nr4a3
WP103	Cholesterol Biosynthesis	0.131246028821617	-2.03068163456535	15	1	0.0285714285714286	35	3756	66234	Msmo1
WP2141	Serotonin and anxiety	0.139373906124065	-1.97059498523576	16	1	0.0285714285714286	35	3756	12918	Crh
WP441	Matrix Metalloproteinases	0.147427893633534	-1.91441607945347	17	1	0.0285714285714286	35	3756	21858	Timp2
WP87	Nucleotide Metabolism	0.155408643492991	-1.86169722166236	18	1	0.0285714285714286	35	3756	20810	Srm
WP3663	BMP Signaling Pathway in Eyelid Development	0.16331680226096	-1.8120633923149	19	1	0.0285714285714286	35	3756	21802	Tgfa
WP662	Amino Acid metabolism	0.163664497058213	-1.80993669620705	78	2	0.0571428571428571	35	3756	20810,14661	Srm,Glud1
WP458	Inflammatory Response Pathway	0.17891790513341	-1.72082820888415	21	1	0.0285714285714286	35	3756	12842	Col1a1
WP2432	Spinal Cord Injury	0.183707772681165	-1.6944089758371	84	2	0.0571428571428571	35	3756	12064,13653	Bdnf,Egr1
WP273	Ovarian Infertility Genes	0.194236264826211	-1.63868000097974	23	1	0.0285714285714286	35	3756	13653	Egr1
WP1251	Metapathway biotransformation	0.197275383292942	-1.6231546416397	88	2	0.0571428571428571	35	3756	64580,15476	Ndst4,Hs3st1
WP3855	Dysregulated miRNA Targeting in Insulin/PI3K-AKT Signaling	0.209276857515392	-1.56409722652084	25	1	0.0285714285714286	35	3756	12842	Col1a1
WP1261	ErbB signaling pathway	0.326576569812576	-1.11909084072349	42	1	0.0285714285714286	35	3756	21802	Tgfa
WP512	Id Signaling Pathway	0.326576569812576	-1.11909084072349	42	1	0.0285714285714286	35	3756	16542	Kdr
WP113	TGF Beta Signaling Pathway	0.339210875384216	-1.08113331371452	44	1	0.0285714285714286	35	3756	16323	Inhba
WP1248	Oxidative phosphorylation	0.363792404369203	-1.0111718917054	48	1	0.0285714285714286	35	3756	11947	Atp5b
WP3632	Lung fibrosis	0.363792404369203	-1.0111718917054	48	1	0.0285714285714286	35	3756	21802	Tgfa
WP553	Calcium Regulation in the Cardiac Cell	0.377281682261278	-0.974763202723231	140	2	0.0571428571428571	35	3756	19736,66066	Rgs4,Gng11
WP2309	XPodNet - protein-protein interactions in the podocyte expanded by STRING	0.392414004207636	-0.935437863325214	746	8	0.228571428571429	35	3756	12741,225341,11603,16542,54609,11865,18124,13848	Cldn5,Lims2,Agrn,Kdr,Ubqln2,Arntl,Nr4a3,Ephb6
WP2841	Focal Adhesion-PI3K-Akt-mTOR-signaling pathway	0.438063372842417	-0.825391692216991	259	3	0.0857142857142857	35	3756	16542,66066,12842	Kdr,Gng11,Col1a1
WP2573	Primary Focal Segmental Glomerulosclerosis FSGS	0.443027337877076	-0.814123800057566	62	1	0.0285714285714286	35	3756	11603	Agrn
WP1396	Non-odorant GPCRs	0.446659607300457	-0.805958479381398	161	2	0.0571428571428571	35	3756	70839,108069	P2ry12,Grm3
WP2310	PodNet: protein-protein interactions in the podocyte	0.514611106833438	-0.664343795936712	290	3	0.0857142857142857	35	3756	16542,11603,225341	Kdr,Agrn,Lims2
WP232	G Protein Signaling Pathways	0.548544979784224	-0.600485997553016	84	1	0.0285714285714286	35	3756	66066	Gng11
WP295	Electron Transport Chain	0.557111294240825	-0.584990248887083	86	1	0.0285714285714286	35	3756	11947	Atp5b
WP189	GPCRs, Class A Rhodopsin-like	0.623823949299229	-0.471887082952867	103	1	0.0285714285714286	35	3756	70839	P2ry12
WP2292	Chemokine signaling pathway	0.756727379122333	-0.278752223668042	148	1	0.0285714285714286	35	3756	66066	Gng11
WP493	MAPK signaling pathway	0.759087285368841	-0.275638507712599	149	1	0.0285714285714286	35	3756	12064	Bdnf
WP65	Insulin Signaling	0.766034348078253	-0.266528269413637	152	1	0.0285714285714286	35	3756	13653	Egr1
WP572	EGFR1 Signaling Pathway	0.789880478315657	-0.235873638238371	163	1	0.0285714285714286	35	3756	24064	Spry2
WP85	Focal Adhesion	0.799922553503888	-0.223240364120559	168	1	0.0285714285714286	35	3756	12842	Col1a1
WP246	TNF-alpha NF-kB Signaling Pathway	0.816836007624953	-0.202316929331362	177	1	0.0285714285714286	35	3756	18616	Peg3
WP1763	PluriNetWork	0.911267152447242	-0.0929191728490486	250	1	0.0285714285714286	35	3756	21888	Tle4
WP310	mRNA processing	0.911476721486708	-0.0926892238766379	414	2	0.0571428571428571	35	3756	52513,19317	Ddx56,Qk
WP2084	SREBF and miR33 in cholesterol and lipid homeostasis	0.999999999989404	-1.05959514770297e-11	11	0	0	35	3756
WP240	Alanine and aspartate metabolism	0.999999999989404	-1.05959514770297e-11	11	0	0	35	3756
WP1596	Iron Homeostasis	0.999999999989404	-1.05959514770297e-11	11	0	0	35	3756
WP353	Small Ligand GPCRs	0.999999999989404	-1.05959514770297e-11	11	0	0	35	3756
WP3673	Hfe effect on hepcidin production	0.999999999990421	-9.57919609644636e-12	6	0	0	35	3756
WP175	Acetylcholine Synthesis	0.999999999990421	-9.57919609644636e-12	6	0	0	35	3756
WP2852	Gene regulatory network modelling somitogenesis	0.999999999990421	-9.57919609644636e-12	6	0	0	35	3756
WP2318	Fatty acid oxidation	0.999999999990462	-9.53848570270997e-12	10	0	0	35	3756
WP2271	Macrophage markers	0.999999999990462	-9.53848570270997e-12	10	0	0	35	3756
WP454	Osteoclast	0.999999999990462	-9.53848570270997e-12	10	0	0	35	3756
WP200	Complement Activation, Classical Pathway	0.999999999990462	-9.53848570270997e-12	10	0	0	35	3756
WP488	Alpha6-Beta4 Integrin Signaling Pathway	0.999999999990681	-9.31918927253628e-12	60	0	0	35	3756
WP1397	Odorant GPCRs	0.999999999990681	-9.31918927253628e-12	60	0	0	35	3756
WP2904	Mir302-367 Promoting Cardiomyocyte Proliferation	0.999999999991334	-8.66613732319463e-12	3	0	0	35	3756
WP1526	Regulation of Cardiac Hypertrophy by miR-208	0.999999999991334	-8.66613732319463e-12	3	0	0	35	3756
WP1250	Arachidonate Epoxygenase Epoxide Hydrolase	0.999999999991334	-8.66613732319463e-12	3	0	0	35	3756
WP401	Mitochondrial LC-Fatty Acid Beta-Oxidation	0.99999999999208	-7.9196981392315e-12	16	0	0	35	3756
WP1398	Orphan GPCRs	0.99999999999208	-7.9196981392315e-12	16	0	0	35	3756
WP164	Glutathione metabolism	0.99999999999208	-7.9196981392315e-12	16	0	0	35	3756
WP1243	EBV LMP1 signaling	0.999999999992217	-7.78343619433105e-12	19	0	0	35	3756
WP1273	Folic Acid Network	0.999999999992217	-7.78343619433105e-12	19	0	0	35	3756
WP1263	Mitochondrial Gene Expression	0.999999999992217	-7.78343619433105e-12	19	0	0	35	3756
WP116	Hedgehog Signaling Pathway	0.999999999992217	-7.78343619433105e-12	19	0	0	35	3756
WP29	Notch Signaling Pathway	0.999999999992245	-7.75472962921231e-12	44	0	0	35	3756
WP449	Complement and Coagulation Cascades	0.999999999992557	-7.44311020046414e-12	31	0	0	35	3756
WP10	IL-9 Signaling Pathway	0.999999999993111	-6.88934452766257e-12	22	0	0	35	3756
WP1258	Homologous recombination	0.999999999993113	-6.88707309249251e-12	13	0	0	35	3756
WP1245	Keap1-Nrf2	0.999999999993113	-6.88707309249251e-12	13	0	0	35	3756
WP386	Triacylglyceride Synthesis	0.999999999993162	-6.83810416074852e-12	18	0	0	35	3756
WP108	Selenium metabolism/Selenoproteins	0.999999999993281	-6.71870158685722e-12	42	0	0	35	3756
WP234	Peptide GPCRs	0.999999999993318	-6.68166167960204e-12	39	0	0	35	3756
WP543	Synthesis and Degradation of Ketone Bodies	0.999999999993551	-6.44944074845532e-12	5	0	0	35	3756
WP1264	Estrogen metabolism	0.999999999993551	-6.44944074845532e-12	5	0	0	35	3756
WP300	Histone modifications	0.999999999993551	-6.44944074845532e-12	5	0	0	35	3756
WP522	Biogenic Amine Synthesis	0.999999999993624	-6.37574918700553e-12	9	0	0	35	3756
WP1256	NLR Proteins	0.999999999993624	-6.37574918700553e-12	9	0	0	35	3756
WP3652	EDA Signalling in Hair Follicle Development	0.999999999993624	-6.37574918700553e-12	9	0	0	35	3756
WP207	Nucleotide GPCRs	0.999999999993624	-6.37574918700553e-12	9	0	0	35	3756
WP88	Toll Like Receptor signaling	0.999999999993947	-6.05287864477272e-12	32	0	0	35	3756
WP2328	Allograft Rejection	0.999999999994009	-5.99135168667316e-12	7	0	0	35	3756
WP460	Blood Clotting Cascade	0.999999999994009	-5.99135168667316e-12	7	0	0	35	3756
WP3592	ApoE and miR-146 in inflammation and atherosclerosis	0.999999999994009	-5.99135168667316e-12	7	0	0	35	3756
WP1247	Methylation	0.999999999994009	-5.99135168667316e-12	7	0	0	35	3756
WP1242	Non-homologous end joining	0.999999999994009	-5.99135168667316e-12	7	0	0	35	3756
WP1241	Glucuronidation	0.999999999994009	-5.99135168667316e-12	7	0	0	35	3756
WP63	Pentose Phosphate Pathway	0.999999999994009	-5.99135168667316e-12	7	0	0	35	3756
WP567	Eukaryotic Transcription Initiation	0.999999999994176	-5.82396553619011e-12	40	0	0	35	3756
WP3626	Microglia Pathogen Phagocytosis Pathway	0.999999999994176	-5.82396553619011e-12	40	0	0	35	3756
WP1770	One carbon metabolism and related pathways	0.999999999994176	-5.82396553619011e-12	40	0	0	35	3756
WP37	IL-1 Signaling Pathway	0.99999999999419	-5.81013007490308e-12	37	0	0	35	3756
WP3638	Parkinsons Disease Pathway	0.99999999999419	-5.81013007490308e-12	37	0	0	35	3756
WP298	G13 Signaling Pathway	0.99999999999419	-5.81013007490308e-12	37	0	0	35	3756
WP1265	Polyol pathway	0.999999999994221	-5.7793523841026e-12	4	0	0	35	3756
WP396	ACE Inhibitor Pathway	0.999999999994221	-5.7793523841026e-12	4	0	0	35	3756
WP2928	miR-222 in Exercise-Induced Cardiac Growth	0.999999999994221	-5.7793523841026e-12	4	0	0	35	3756
WP475	Irinotecan Pathway	0.999999999994221	-5.7793523841026e-12	4	0	0	35	3756
WP1262	Aflatoxin B1 metabolism	0.999999999994221	-5.7793523841026e-12	4	0	0	35	3756
WP2087	miRNA regulation of DNA Damage Response	0.999999999994242	-5.75831692834782e-12	58	0	0	35	3756
WP2902	p53 signaling	0.999999999995118	-4.88210585671953e-12	59	0	0	35	3756
WP683	Leptin and adiponectin	0.999999999995245	-4.75529434187185e-12	8	0	0	35	3756
WP1257	Mismatch repair	0.999999999995245	-4.75529434187185e-12	8	0	0	35	3756
WP201	Ptf1a related regulatory pathway	0.999999999995245	-4.75529434187185e-12	8	0	0	35	3756
WP18	Heme Biosynthesis	0.999999999995245	-4.75529434187185e-12	8	0	0	35	3756
WP151	IL-5 Signaling Pathway	0.99999999999553	-4.46980785558728e-12	63	0	0	35	3756
WP407	Kit Receptor Signaling Pathway	0.999999999996175	-3.82490664165321e-12	62	0	0	35	3756
WP297	IL-7 Signaling Pathway	0.999999999996178	-3.82162333459702e-12	41	0	0	35	3756
WP150	DNA Replication	0.999999999996395	-3.6045513561665e-12	36	0	0	35	3756
WP157	Glycolysis and Gluconeogenesis	0.999999999996395	-3.6045513561665e-12	36	0	0	35	3756
WP571	FAS pathway and Stress induction of HSP regulation	0.999999999996395	-3.6045513561665e-12	36	0	0	35	3756
WP216	Striated Muscle Contraction	0.999999999996395	-3.6045513561665e-12	36	0	0	35	3756
WP1252	Amino acid conjugation of benzoic acid	0.99999999999661	-3.38971385682729e-12	1	0	0	35	3756
WP33	Fatty Acid Omega Oxidation	0.99999999999661	-3.38971385682729e-12	1	0	0	35	3756
WP504	Fatty Acid Biosynthesis	0.99999999999661	-3.38971385682729e-12	1	0	0	35	3756
WP1246	Hypothetical Network for Drug Addiction	0.999999999996988	-3.0120321310991e-12	30	0	0	35	3756
WP2067	Heart Development	0.999999999996988	-3.0120321310991e-12	30	0	0	35	3756
WP509	Nuclear Receptors	0.999999999996988	-3.0120321310991e-12	30	0	0	35	3756
WP1269	Fatty Acid Beta Oxidation	0.999999999996988	-3.0120321310991e-12	30	0	0	35	3756
WP434	TCA Cycle	0.999999999996988	-3.0120321310991e-12	30	0	0	35	3756
WP3857	Nephronophthisis and Wnt Signaling	0.999999999996988	-3.0120321310991e-12	30	0	0	35	3756
WP1272	Selenium Micronutrient Network	0.999999999997006	-2.99375012990447e-12	17	0	0	35	3756
WP166	Apoptosis Modulation by HSP70	0.999999999997006	-2.99375012990447e-12	17	0	0	35	3756
WP456	GPCRs, Class B Secretin-like	0.999999999997006	-2.99375012990447e-12	17	0	0	35	3756
WP1498	Dopaminergic Neurogenesis	0.999999999997006	-2.99375012990447e-12	17	0	0	35	3756
WP431	Nuclear receptors in lipid metabolism and toxicity	0.999999999997133	-2.86669964319904e-12	15	0	0	35	3756
WP222	Cytokines and Inflammatory Response	0.999999999997133	-2.86669964319904e-12	15	0	0	35	3756
WP193	Signaling of Hepatocyte Growth Factor Receptor	0.999999999997521	-2.4789793950305e-12	34	0	0	35	3756
WP539	Wnt Signaling Pathway NetPath	0.999999999997685	-2.31520926072972e-12	101	0	0	35	3756
WP307	Translation Factors	0.999999999998009	-1.99139681824315e-12	47	0	0	35	3756
WP6	Integrin-mediated Cell Adhesion	0.999999999998189	-1.81083612845489e-12	91	0	0	35	3756
WP519	Proteasome Degradation	0.999999999998215	-1.78472868264192e-12	55	0	0	35	3756
WP57	Signal Transduction of S1P Receptor	0.999999999998483	-1.51652264364627e-12	21	0	0	35	3756
WP336	Fatty Acid Biosynthesis	0.999999999998483	-1.51652264364627e-12	21	0	0	35	3756
WP1274	Oxidation by Cytochrome P450	0.999999999998483	-1.51652264364627e-12	21	0	0	35	3756
WP318	Eicosanoid Synthesis	0.999999999998503	-1.49719525339667e-12	14	0	0	35	3756
WP1	Statin Pathway	0.999999999998503	-1.49719525339667e-12	14	0	0	35	3756
WP1771	Kennedy pathway	0.999999999998503	-1.49719525339667e-12	14	0	0	35	3756
WP163	Cytoplasmic Ribosomal Proteins	0.999999999998566	-1.43410758307241e-12	78	0	0	35	3756
WP265	Delta-Notch Signaling Pathway	0.999999999998623	-1.37668986681633e-12	80	0	0	35	3756
WP1253	Type II interferon signaling (IFNG)	0.99999999999871	-1.29023020553365e-12	25	0	0	35	3756
WP374	Prostaglandin Synthesis and Regulation	0.99999999999871	-1.29023020553365e-12	25	0	0	35	3756
WP3625	TYROBP Causal Network	0.999999999999183	-8.16545719582777e-13	52	0	0	35	3756
WP1496	Oxidative Damage	0.999999999999218	-7.81588456610487e-13	38	0	0	35	3756
WP317	Glycogen Metabolism	0.999999999999647	-3.53300850215863e-13	33	0	0	35	3756
WP350	p38 MAPK Signaling Pathway	0.999999999999647	-3.53300850215863e-13	33	0	0	35	3756
WP523	Regulation of Actin Cytoskeleton	0.99999999999994	-5.95298100261344e-14	130	0	0	35	3756
WP251	MAPK Cascade	1.00000000000025	2.46791233922843e-13	29	0	0	35	3756
WP339	ESC Pluripotency Pathways	1.0000000000005	4.99793122972215e-13	97	0	0	35	3756
WP387	IL-6 signaling Pathway	1.0000000000005	4.99793122972215e-13	97	0	0	35	3756
WP79	Tryptophan metabolism	1.0000000000005	5.0355804546151e-13	28	0	0	35	3756
WP3675	Factors and pathways affecting insulin-like growth factor (IGF1)-Akt signaling	1.0000000000005	5.0355804546151e-13	28	0	0	35	3756
WP2872	White fat cell differentiation	1.0000000000005	5.0355804546151e-13	28	0	0	35	3756
WP403	Wnt Signaling Pathway	1.0000000000007	6.95899762525572e-13	51	0	0	35	3756
WP1270	Endochondral Ossification	1.0000000000007	6.95899762525572e-13	51	0	0	35	3756
WP1244	Estrogen signaling	1.00000000000073	7.3497742112071e-13	73	0	0	35	3756
WP1254	Apoptosis	1.0000000000008	7.98439130356475e-13	72	0	0	35	3756
WP450	IL-2 Signaling Pathway	1.0000000000008	7.98439130356475e-13	72	0	0	35	3756
WP1249	EPO Receptor Signaling	1.00000000000137	1.37146841763305e-12	23	0	0	35	3756
WP730	Glutathione and one carbon metabolism	1.00000000000182	1.81616653158936e-12	27	0	0	35	3756
WP1259	Retinol metabolism	1.00000000000182	1.81616653158936e-12	27	0	0	35	3756
WP570	Monoamine GPCRs	1.00000000000182	1.81616653158936e-12	27	0	0	35	3756
WP2075	Alzheimers Disease	1.0000000000022	2.19525766779768e-12	70	0	0	35	3756
WP412	Oxidative Stress	1.00000000000356	3.56342152370188e-12	26	0	0	35	3756
WP435	One Carbon Metabolism	1.00000000000356	3.56342152370188e-12	26	0	0	35	3756
WP1560	MicroRNAs in Cardiomyocyte Hypertrophy	1.00000000000377	3.77308415961261e-12	76	0	0	35	3756
WP723	Wnt Signaling Pathway and Pluripotency	1.0000000000038	3.79627311996957e-12	82	0	0	35	3756
WP413	G1 to S cell cycle control	1.00000000000384	3.84054288422034e-12	54	0	0	35	3756
WP447	Adipogenesis genes	1.00000000000419	4.1938257127002e-12	109	0	0	35	3756
WP495	Glucocorticoid &amp; Mineralcorticoid Metabolism	1.00000000000475	4.74575501780653e-12	2	0	0	35	3756
WP55	Steroid Biosynthesis	1.00000000000475	4.74575501780653e-12	2	0	0	35	3756
WP608	miR-1 in cardiac development	1.00000000000475	4.74575501780653e-12	2	0	0	35	3756
WP41	GPCRs, Other	1.00000000000487	4.87285984666826e-12	46	0	0	35	3756
WP1266	SIDS Susceptibility Pathways	1.00000000000487	4.87285984666826e-12	46	0	0	35	3756
WP2185	Purine metabolism	1.0000000000062	6.20115139601005e-12	140	0	0	35	3756
WP373	IL-3 Signaling Pathway	1.00000000000656	6.56038310539271e-12	95	0	0	35	3756
